# Comparative untargeted metabolomic profiling of induced mitochondrial fusion in pancreatic cancer

**DOI:** 10.1101/2021.08.06.455450

**Authors:** Nicholas D. Nguyen, Meifang Yu, Vinit Y. Reddy, Ariana Acevedo-Diaz, Enzo C. Mesarick, Joseph Abi Jaoude, Min Yuan, John M. Asara, Cullen M. Taniguchi

**Author notes:** These authors contributed equally to this work (Nicholas D. Nguyen, Meifang Yu). To whom correspondence should be addressed: Cullen M. Taniguchi, MD, PhD, The University of Texas MD Anderson Cancer Center, Division of Radiation Oncology, 1515 Holcombe Blvd., Unit 1050, Houston, TX 77030-4000.

## Abstract

Mitochondria are dynamic organelles that constantly alter their shape through the recruitment of specialized proteins, like mitofusin-2 (Mfn2) and dynamin-related protein 1 (Drp1). Mfn2 induces the fusion of nearby mitochondria, while Drp1 mediates mitochondrial fission. We previously found that the genetic or pharmacological activation of mitochondrial fusion was tumor suppressive against pancreatic ductal adenocarcinoma (PDAC) in several model systems [1]. The mechanisms of how these different inducers of mitochondrial fusion reduce pancreatic cancer growth are still unknown. Here, we characterized and compared the metabolic reprogramming of these three independent methods of inducing mitochondrial fusion in KPC cells: overexpression of Mfn2, genetic editing of Drp1, or treatment with leflunomide. We identified significantly altered metabolites via robust, orthogonal statistical analyses and found that mitochondrial fusion consistently produces alterations in the metabolism of amino acids. Our unbiased methodology revealed that metabolic perturbations were similar across all these methods of inducing mitochondrial fusion, proposing a common pathway for metabolic targeting with other drugs.
