## Supplementary Figures 1-5 and Tables 1-10 for "Comparative untargeted metabolomic profiling of induced mitochondrial fusion in pancreatic cancer": KPC + Lef Processed.csv

	KPC - 1	KPC - 2	KPC - 3	KPC - 4	KPC - 5	KPC - 6	KPC + Lef - 1	KPC + Lef - 2	KPC + Lef - 3	KPC + Lef - 4	KPC + Lef - 5	KPC + Lef - 6
Label	Control	Control	Control	Control	Control	Control	Lef	Lef	Lef	Lef	Lef	Lef
Urea	11502050.54	11220653.74	10885114.29	12574597.18	10547470.4	12342868.12	7473993.973	7395170.725	6931801.928	7714836.371	8041074.438	8216780.208
betaine aldehyde	412026.4295	870417.0654	827055.9304	857596.0732	827947.7121	891903.5656	268744.7696	493355.3405	486573.7565	655320.4306	581130.5136	623956.6018
choline	27456710.1	29636349.9	15846911.45	34323705.64	29490582.47	22907627.86	8375354.902	14490155.18	10565932.96	13529857.24	10032734.07	11798876.13
4-aminobutyrate	291773.2806	310247.1027	250151.6428	290327.4891	258032.2922	267821.1966	425191.8869	502213.0486	486367.1248	439285.9376	340051.2881	434599.1846
dimethylglycine	759664.6643	2967589.406	3892685.359	3879919.823	3548859.642	3546819.7	954409.5622	1642280.963	1406272.978	946392.6681	1696296.811	748238.5923
cytosine	1583233.968	1134955.292	1249982.161	1193244.47	1141588.412	1330007.115	3064667.548	3082824.584	3100402.288	2479664.968	1057867.333	2224499.314
indole	3178251.131	3718624.511	3469127.127	3690925.29	3368817.694	3047398.003	2755060.244	2596124.746	2324779.273	2382726.086	2359228.314	2424246.379
betaine	107616357.9	105948529.8	119494177	128603153.7	122025854.6	119367108.4	74660855.66	76603473.44	75837098.71	98941038.91	75377526.72	84020047.67
homoserine	64510.89752	212535.5818	217831.0512	206183.3866	206320.7338	200701.4694	222791.5185	213873.0032	239741.6614	134511.6357	173351.1882	100372.1888
purine	1568049.758	1915389.355	1741656.758	2073093.763	1715849.152	1843275.432	1427395.298	1453687.142	1199505.433	1195500.629	1262544.768	1257384.848
cysteine	822959.0732	812987.4362	1082798.197	1080508.194	1062820.834	978404.3104	850803.8277	942923.6036	851586.325	742805.0306	564990.6192	785833.9757
creatine	90545413.76	128444439.4	146419221	134120110.1	140033986.5	121208107.1	175475699.7	190140428.6	184953649.4	186836626.5	204370191.5	169439427.4
nicotinamide	141851223.7	131996421.6	125600199.2	158862276.7	133406962.8	118146009.1	133210130.1	120165695.1	125647571.4	60474329.59	91527386.63	74563669.59
Imidazoleacetic acid	2727161.963	3547134.328	3583144.453	3575714.156	3934111.257	3136933.383	2902116.678	2600762.586	2361158.82	2052858.844	2330182.051	2233338.776
thymine	103361.6305	98884.6088	96565.25701	138343.8463	106222.4967	108831.9302	94190.0599	160114.5641	131164.9482	223593.6238	62353.82006	124316.5888
DL-Pipecolic acid	562472605.3	1007657772	865643900.6	939107735.3	828464412.7	694510545.6	611338591.7	596037897.2	561970388.2	574249534.5	520406436.3	566983259.9
N-Acetylputrescine	44599.37637	30242.6903	33586.17452	13367.99754	30256.58141	19366.27809	43866.80075	30528.19965	10942.55663	17640.36867	32282.01026	38577.54546
leucine-isoleucine	310236799.5	390868548.5	354706924	434879022	397099940.7	357449585	267219941.1	255153535.5	219586967.9	222508984.6	276534953	231413256
ornithine	18065737.1	21114401.78	20317343.97	19247902.3	20066172.53	16952471.51	17757776.1	16786987.58	14938048.08	12932039.71	15947464.02	14038331.69
asparagine	52659249.99	62163180.01	60137227.7	67582900.61	67355721.4	59612048.08	38559272.32	44098497.95	41788083.03	44262528.55	44572105.32	42233835.46
aspartate	15794948.48	19203688.59	18771676.41	19323484.73	17763409.57	16203160.94	43690642.24	52041314.15	54613467.05	61641737.25	62947814.84	50021706.58
adenine	18386367.53	23634219.36	26235804.45	25076513.38	16071241.37	25489372.23	13270338.69	14325652.85	13070705.15	15232222.67	17200030.11	16123234.77
homocysteine	254635.7374	334618.2925	410434.6836	411993.7474	359069.278	159659.6995	222881.8389	190373.5935	317076.5315	274461.0765	193937.5035	284533.8024
methylnicotinamide	9357.684803	10797.46863	18495.42824	10212.83784	21444.53937	17081.45175	15636.20647	13156.12303	22747.89728	2961.540278	7548.329311	5014.318547
histidinol	13877.76475	14827.40651	16941.98888	14276.59812	9920.785261	14067.99621	18860.94655	13091.44668	18852.32473	13036.5846	28138.36796	14720.45319
lysine	10360470.32	13442301.22	12025320.06	14982589.81	12432360.33	11065102.41	9781287.136	10217377.72	9664274.673	8831183.321	9358214.572	9988107.497
glutamine	279323373	374652415.8	334154181.2	397160191.9	338424095.2	296890937.1	235974871.3	265865293.4	269440536.6	224618697.9	259755444.7	258938679.6
O-acetyl-L-serine	9458.601941	7595.021689	10084.26657	4804.15302	8025.787788	6081.631754	13115.72053	10366.52451	5417.867902	4511.746793	15564.4277	4762.749252
glutamate	100307884.1	120053452.7	139014509.3	137655220.5	131417614.3	119189593.6	72439321.56	70195544.05	85542695.54	86979684.79	86725688.98	89044168.77
guanine	638050.5476	1740494.931	2307265.335	1757861.73	1604540.512	2035297.141	689913.5712	896342.6964	784174.9909	833705.6195	976050.3673	820247.2068
2-Aminooctanoic acid	1059262.416	961740.6996	969206.3734	1047542.591	1076994.342	1267328.941	1199100.465	1450070.497	1470791.853	1863355.307	1411045.093	1914087.679
carnitine	25829249.45	50207766.53	55237229.73	67084543.29	62419150.2	60966323.08	19427578.7	35089059.73	34037352.54	36405673.56	37809195.13	30783057.6
phenylalanine	75011355.95	90040196.81	82539272.02	96072117.83	86094984.02	80270944.75	65793248.59	65373607.81	56664809.78	56285264.4	61748819.19	58847056.92
Pyridoxamine	153732.3665	255052.5121	232816.8295	292238.6322	291663.3607	248672.9315	189957.4873	132251.6205	113765.4166	172601.536	182622.4609	145429.2546
pyridoxine	157220895.4	190574150.2	173788595.8	228145473.7	210145323.5	198166883.6	124628378.7	127270811.1	102984328.8	106213637.2	113533611	121289860.4
1-Methyl-Histidine	30322983.89	33579894.47	39592360.61	43328758.39	37270456.27	38636547.09	20874264.08	23594484.42	22392438.63	24888229.48	22013382	23719126.58
N-acetyl-L-ornithine	11860.54161	43158.49999	60712.83519	5217.98232	92493.23173	74654.68713	22951.26539	40770.68879	45924.2545	9163.900685	32565.03428	9352.625712
arginine	652373554.7	840556170.7	825760644.1	918197431.7	824769857.2	802477570.5	634393128.8	618986283.9	552611157.2	548724964.7	640961329.7	565112897.5
citrulline	22508304.02	29178746.44	27931204.26	31590253.12	27544143.2	26964826.76	21198304.5	20085023.01	20020573.97	19075913.18	21565823.73	19713526.86
N-carbamoyl-L-aspartate	482058.9885	475111.0187	542319.4829	570265.2468	565511.6546	384283.7957	15480854.24	21735823.69	19888913.68	26263805.74	22425678.1	20640697.61
glucosamine	13997905.82	12646795.31	15193379.18	11755668.58	14458667.86	16543881.34	13644421.31	14665490.39	11077856.63	8300412.185	10695465.39	7719604.07
Phosphorylcholine	2504289082	3062841337	3073777134	3261234879	2958138148	2827638904	797342860	990313802.6	847018345	876265686.1	1017084520	820481930.5
N6-Acetyl-L-lysine	144665882.6	183669927.1	205621835	208225548.5	180959298.1	202607475.5	144672670.8	135638127.2	129745476.8	138389018.7	152525264.5	136867359.4
Acetyllysine	132197972.3	172670384.3	179220247.3	186382343.9	178391953.5	182269509.4	125665609.6	126181574.6	113713848.5	126920809.7	145035409.5	125738261.4
N-acetyl-glutamine	1703772.727	1276523.126	1445456.777	1145690.79	1444759.929	1391313.597	1731496.783	1159040.839	1069541.254	896932.9466	1024740.349	728637.2608
N-acetyl-glutamate	20072.7309	254159.665	247118.4496	268100.1024	300789.9751	274177.5091	245156.4362	219807.0098	99002.3529	237610.0997	65651.21921	10798.47027
Ng,NG-dimethyl-L-arginine	27963965.24	60901274.36	63786913.49	69423238.24	54410130.27	64291862.33	40342885.67	37895648.23	40081811.84	43711585.53	50199607	38989458.31
Acetylcarnitine DL	51032655.88	57337100.55	63162679.86	64874580.65	66531995.75	76040653.05	67841862.27	87120333.8	80317313.18	128692479.9	109972523.2	88678050.84
tryptophan	14555319.13	17827589.56	16363618.14	18553291.76	16130062.29	17360753.36	13386013.78	13777072.2	11941455.64	11500132.93	11481461.7	11318282.17
Kynurenine	483045.1229	584497.6126	603659.3736	623171.5951	659076.2848	579803.9235	452540.9536	441896.1182	438183.5901	342881.2833	377362.3838	381751.1644
N-acetyl-glucosamine	101608.7327	123009.066	174550.4809	96046.5153	143098.3565	150794.1414	156528.3598	169267.6254	155301.1154	174525.3802	161140.6622	172958.4813
Flavone	91084.29106	54245.35054	30499.06258	55022.94485	41873.31752	44077.70364	33399.28865	31218.20113	52111.49115	51573.38319	47740.0596	87932.91003
cystathionine	675170.5392	1272438.907	1094179.853	1243281.454	1248964.356	993448.5208	673970.1812	729029.1987	629116.1541	691450.1729	823196.9333	674788.0866
5-methoxytryptophan	25958.57157	15250.5842	39746.28782	41878.42302	29250.21638	23085.3173	16457.45102	22539.0285	8072.483936	15105.65793	17852.01647	20988.03092
Cystine	78649.7226	44827.71175	43422.35537	60834.15338	70392.64425	92593.00252	389361.096	47522.3869	47986.8414	28239.67951	59267.09506	54077.97643
cytidine	522192.8554	634528.8265	356641.5395	718197.8186	568267.8249	353395.5254	1466594.613	1269285.516	1448257.699	1208070.566	1778935.038	19809.32748
biotin	8057621.136	11226620.09	9694649.541	10826244.35	10849646.13	10286807.22	7792636.614	6641986.342	5905247.705	5669426.236	5947943.031	6729696.528
deoxyadenosine	15776.4751	58256.96853	63212.23895	82492.24072	64018.43943	73696.19488	28430.12011	5668.242669	7370.114058	6543.668878	32895.44401	4630.576017
Glycerophosphocholine	164100354.9	251445460.6	239776978.6	241210814.4	228336195.5	218244914.8	249790932.1	298449947	272056384.8	286653340.1	345147801.6	285702632.9
acadesine	280795.9255	210173.2573	305857.9557	204115.9287	236528.7167	618009.8928	298028.3345	257347.4801	179511.0383	220948.2892	165445.8786	134838.8553
D-glucosamine-6-phosphate	529860.426	313335.9495	387465.1406	287615.1241	418461.7418	647015.4712	450142.8547	362365.3682	276416.7667	415844.0271	317896.9563	408057.0339
D-glucosamine-1-phosphate	13604.06694	26014.63133	34460.19116	60706.69089	68085.38914	57905.36565	40868.71269	8284.734221	6550.69632	12367.63752	8610.900991	5799.680952
S-ribosyl-L-homocysteine-posi	982272.8989	813832.6277	1138847.589	736602.3699	865735.9389	1606454.508	988841.3599	935256.8792	787196.4739	746948.7735	693647.53	584103.975
deoxyguanosine	145002.1194	157927.5951	137058.3869	227583.4388	120110.0205	119738.3052	49172.34872	79088.35934	60860.60271	51965.76772	91134.30953	45196.6684
adenosine	1025497.655	979369.7854	1361069.218	504849.3506	3244072.139	1120981.1	2413637.107	3625689.559	7310343.643	5009399.717	6072283.582	592198.3645
1-Methyladenosine	901897.5788	826588.5797	540644.6812	1083077.484	1023831.403	932026.2539	1214592.042	1754655.197	1577604.916	1151511.042	1398107.304	1101487.67
guanosine	155925.1487	102833.092	134492.8295	128373.171	77725.49072	51729.64133	194491.8997	333087.8929	307202.2811	254509.6275	238397.4874	171801.9368
L-arginino-succinate	6373445.703	8971167.708	9230435.084	7774744.509	8685540.422	5993615.705	7715613.475	7631297.416	6864741.436	5547058.273	6830602.193	6621145.494
7-methylguanosine	1244893.513	2119266.245	1610118.994	2184848.381	1860897.925	1778768.592	1420187.697	1126625.364	996685.4598	941161.5967	1036726.591	991046.2756
dCMP	11009.54559	146374.9001	127000.7094	81202.95398	155204.9168	122599.2812	147493.7034	185861.413	168215.0098	36340.78007	280433.4733	25017.98755
glutathione	5736253.255	9465484.229	10188853.96	10551493.88	10363558.24	4878187.905	5261735.511	8949988.51	9064019.461	6397151.242	9316093.056	4727562.916
dTMP	366763.3386	906435.0757	776101.0268	849218.92	569602.3866	712971.9877	386157.9214	538161.9454	492486.745	406847.9867	939688.1909	400737.9474
CMP	1950199.908	2794006.196	2494051.432	2761298.33	2242680.47	2055977.913	4839567.171	5833394.271	5672407.848	5476726.028	9897906.127	4795183.926
UMP	984442.5508	1254771.987	1103794.849	960698.6297	649931.8804	1277886.242	916903.8676	1010967.1	1011111.157	1231443.934	2072017.589	1387330.846
dAMP	177272.2661	369408.9682	340105.5191	330144.5244	261669.4654	245185.3054	238458.8982	295732.6933	307531.6084	304126.2814	375223.8402	235816.3257
Nicotinamide ribotide	20262737.58	10745947.9	7035868.383	9452464.808	6287775.258	4352897.677	11568825.34	17361769.15	17358445.81	7559138.18	12800452.58	15350049.49
aminoimidazole carboxamide ribonucleotide	54108.79873	94103.09018	71581.57088	56680.20082	71389.43855	53383.87625	22509.11438	32888.94751	20882.20266	33918.42772	43556.44053	18582.61417
thiamine-phosphate	51523.26801	121754.4446	141177.09	82698.90351	111436.1656	82950.86612	192460.1794	195562.754	170838.6099	107937.1877	146032.7383	61393.40081
AMP	20002887.3	34401697.87	38496127.83	27979995.63	16931899.2	17983998.53	29648193.38	27494508.79	27615145.36	19097854.25	43967873.35	18671854.5
IMP	1586551.617	2493294.543	3075842.677	2104788.684	1340698.658	1303940.327	2333901.162	2205878.567	2553852.848	1849817.817	3476206.383	1464978.008
S-adenosyl-L-methioninamine	13124.34611	9537.55365	13317.54925	36315.52336	32627.7828	29705.76337	30071.46326	29537.88011	22206.65084	20943.98125	45911.52631	2240.832777
GMP	587994.3394	1156184.27	1499544.756	595247.1827	480036.0331	683163.0375	1246782.872	1161342.187	940303.9557	731955.7058	1380909.851	898698.1773
xanthosine-5-phosphate	13081.63801	21330.65675	48555.42246	32050.5967	18000.12717	15638.86608	21534.85345	29356.52806	31022.7916	19723.51337	28708.42998	33437.0388
S-adenosyl-L-homoCysteine-posi	2459871.862	3123321.87	3271665.138	4013968.264	2107847.508	2453668.543	1147219.657	2323807.891	1849363.671	2894116.697	1386965.749	2194545.585
S-adenosyl-L-methionine	101165438.8	105678459.5	85026183.26	141145672.5	81701995.39	81509130.5	53842349	73328807.67	66238061.64	74777392.65	71162118.87	92655852.19
5-methyl-THF	30178.80148	29485.51081	32782.25328	34332.35404	29487.16392	21299.21736	23790.04299	36869.0263	30308.42734	42657.3864	31984.80257	19185.85546
NAD+_posi	10434195.1	26431394.98	21727982.17	24185020.65	27029887.23	21793005.06	21520489.82	26764446.53	24908012.82	24801939.94	31373018.78	20294812.79
NADH	1018802.958	719875.6899	1893390.004	692875.0585	1254852.62	799785.5338	670729.9305	893045.4464	936819.0583	1295126.767	1155427.504	515397.7047
dephospho-CoA-posi	10625.49501	3266.871897	12315.92477	11521.51311	7380.716774	17272.38773	9826.407749	5706.738398	2503.388873	17182.3893	9506.284415	13109.2064
NADP+_posi	1051020.508	2254382.699	2130608.007	1697073.81	1119306.363	1726938.048	1537343.871	1396514.444	1575231.398	1309839.948	3125554.116	1445983.15
NADPH	18843.03423	23354.97083	27844.7177	30803.54276	72097.65665	130398.4434	39327.33181	27737.20274	40140.74617	33102.82728	46734.58568	38501.78923
coenzyme A-posi	41872.26226	90133.29748	120817.2451	60590.38566	40057.50109	51353.83913	55378.82277	66094.03351	58860.57168	65183.26914	109391.843	112531.1175
FAD	72953.96535	367320.7358	364888.9441	272997.6259	128640.7433	339521.6291	187701.7308	218922.0101	200101.6199	157366.1266	514444.9411	156527.6239
acetyl-CoA-posi	9908.79078	63321.39131	28296.62194	33817.5845	53093.07769	171347.7747	267063.2772	112504.5299	141559.376	122943.6557	567578.7654	111168.975
succinyl-CoA-posi	5749.155952	26215.96336	16369.25451	30246.25638	5731.696839	17892.66845	14716.44184	7358.453439	10601.0719	6554.830305	9824.490228	9847.974258
putrescine	1638701.631	1543589.844	1940884.861	1971065.873	2260496.085	2139184.434	2375075.118	2329244.394	1061580.101	1444671.54	1506078.513	1923366.855
spermidine	1797931.777	1437966.753	1645887.846	1918502.796	1721304.568	1482679.898	1431467.965	1643563.529	1570274.107	1535288.911	893051.899	1870960.888
spermine	1246125.306	2478834.576	2100399.094	2704899.011	2200979.223	1928440.244	1369544.373	1440298.63	1131753.136	1007319.25	2562205.871	1142140.08
N-acetyl spermine	63461.32949	78055.97466	80326.52718	98421.19494	107390.9953	82095.2187	67433.35434	83321.8565	106248.7364	50532.87091	129066.4531	112204.5476
N-acetyl spermidine	99499.76216	84014.62122	44520.82265	80799.89521	76668.78382	74502.73224	80919.97443	72188.47544	115021.1566	101368.5524	70003.5153	49681.10878
Nicotinamide Riboside	26759.92052	24858.53705	18447.15107	21655.81313	89396.25153	157069.3549	23209.09781	28253.38822	22513.77129	22208.97472	23419.66781	25518.90681
Adenylosuccinate	34410.05378	41787.97857	32764.74927	36049.24916	27857.65993	51618.22404	35230.88815	45063.99046	36048.78158	62261.1821	26215.73173	44242.98637
cholesterol	20660878.18	17448113.93	24620877.19	21299424.19	17513992.45	15641930.82	13623429.4	10313701.25	11106533.47	19515456.07	17471204.8	14195004.67
arginosuccinic acid	5630591.906	7367633.25	7227015.695	8631454.667	6987494.322	6124342.208	6061540.377	6876744.702	6726754.571	4879718.178	5802115.233	5467926.073
phosphocreatine	2257561.785	2495849.608	2485301.919	2832157.758	2711864.56	2086895.742	1481416.723	1670928.567	1678874.748	1738928.905	2022634.605	1328720.403
retinoic acid	35760.48674	30354.28181	25754.25807	47869.18941	23016.30544	17935.88536	19502.08499	25642.29461	52665.91441	49723.40614	20964.94093	14784.15267
N-acetyl-beta-alanine	100705145	131613940.6	144721759.1	133179121.2	153154268.9	126774963.6	202333149.5	192509462	187360233.8	202457514.5	218290493.6	169361522.6
HMG-CoA_pos	11469.92777	45877.44962	27039.19912	35108.99849	9797.593694	31951.46756	24579.09875	25397.2915	16387.78363	15564.72854	40281.02355	18845.14788
cysteine sulfinate	35227.05192	12169.0897	9826.528212	9009.812222	13108.02313	13109.1878	18025.8164	10646.4693	9009.774868	8191.659606	9828.601007	10639.41212
N-acetyl-aspartylglutamic acid	18027.89946	10625.04908	15528.94595	9671.148096	12269.2933	19667.07648	19669.73694	27864.26301	16741.22369	18042.02114	14744.51806	24522.6501
N-acetyl-L-aspartic acid	90392.98967	112776.199	105125.2642	113791.5885	87617.08854	139085.1569	72254.98061	86180.31959	95206.66741	81289.2985	114487.1881	56826.06936
glyoxylate	58151.63891	55696.62507	49260.95338	55312.23006	48422.52547	41792.04759	58028.49533	39303.77991	39285.22336	49141.61501	41992.85142	61566.12731
pyruvate	3297.513079	18283.05521	18503.90711	20316.02883	19560.55522	17983.78702	19638.55073	15539.62651	23051.59007	18806.29303	8118.953526	24667.52755
2-oxobutanoate	96735.08204	91430.56469	76359.48541	73354.79118	71030.96938	50891.87965	38306.30117	40696.03399	44788.84097	52812.27697	41976.8404	49689.10006
acetoacetate	87055.18014	78746.51219	50061.31464	98942.87874	75412.63871	78388.4015	24159.45291	41537.81554	29342.08289	39548.65707	51165.25788	39341.73957
glycerate	337208.2644	324008.7479	299811.1371	347159.4465	313672.7051	294510.4829	201517.059	244951.5097	251519.5715	264207.4479	195853.3711	233195.5628
fumarate	1416237.312	1657406.124	2055024.918	1848695.602	1752542.656	1470018.06	3685354.855	3896522.763	4117279.535	3554966.433	4103990.705	3590183.365
Maleic acid	1441753.837	1493828.58	2006403.751	1738934.254	1705178.522	1303289.648	3610096.374	3802360.706	3923011.311	3406210.856	4060863.161	3443601.696
2-keto-isovalerate	1303036.602	1441259.607	1710366.92	1688449.214	1754986.869	1387057.736	3719359.907	3736673.227	3804743.159	3190848.17	3822250.229	3292731.776
succinate	891380.1628	1056919.888	1187449.987	1032347.655	1068151.546	957409.4134	846307.0327	796055.14	866531.2827	930036.3838	929813.2672	664376.4389
nicotinate	36981.24405	29138.65634	46653.79809	42080.84669	24562.8203	47719.62509	27144.32241	26211.66286	35467.23026	23133.05533	13540.45512	49882.66568
Citraconic acid	1705310.727	1789394.685	1675629.196	1750642.009	1768457.453	1369411.513	974560.5283	834547.6112	836355.6075	807295.7307	1078140.15	727435.8495
2-ketohaxanoic acid	63329.12849	72060.50834	72051.35938	57225.96651	43586.66127	48640.45533	29628.90081	35313.91958	34362.48582	31479.03181	61827.26809	31333.04892
oxaloacetate	280562.2964	183137.8983	147341.4422	203872.3806	156435.1987	163668.346	165102.5575	151868.2984	122981.9338	154083.4854	181995.6535	300359.8009
Hydroxyisocaproic acid	405556.2294	332399.5063	405363.3751	474950.508	376568.5755	407220.664	355706.1195	245988.7068	234403.4607	335097.0159	272502.8559	286973.1081
hypoxanthine	173116.1015	145041.281	159790.0819	141762.9864	110966.8828	139235.2079	119671.4004	125350.9657	118761.5229	254189.7755	163843.8761	166615.3021
anthranilate	233142.9262	196161.715	188403.0644	178256.7266	142016.9446	146160.6448	199489.5925	195387.3142	215175.1114	246433.1959	223582.8804	229758.7206
p-aminobenzoate	251380.911	152627.8312	169517.1966	133510.2202	149168.8022	102847.162	153690.9622	162330.5886	194753.708	210663.5954	210740.5154	150477.1149
p-hydroxybenzoate	666123.0858	254719.2276	262993.0815	273970.7171	322470.8189	374922.5673	248359.8227	260991.3217	203919.0959	34311.23445	182435.634	466336.1604
acetylphosphate	661728.3012	1555897.904	1051637.465	997677.7049	1096297.318	710715.9969	711949.4798	799683.3346	890023.3155	594100.5906	1603562.934	609754.5656
Carbamoyl phosphate	1252905.63	1338002.389	1157378.555	1621859.955	970905.5817	1074965.834	2147593.16	2290120.469	2220440.318	2680171.531	3536519.478	2864481.878
a-ketoglutarate	4651905.742	4294787.324	4747589.138	4858646.599	4518503.007	4234036.423	3812710.475	3680087.097	3168974.169	3352804.649	3304284.868	3442030.768
2-oxo-4-methylthiobutanoate	52297.08631	29290.39924	48118.36236	45955.33335	27471.04357	57329.3758	27891.65158	12745.8484	5501.351425	9827.612552	21480.85751	21942.93374
2-Hydroxy-2-methylbutanedioic acid	352889.4416	420705.9506	376492.2993	349268.9951	344397.4901	343517.0724	235586.6917	217630.1127	218605.0269	254203.2082	273357.4414	226211.3319
3-methylphenylacetic acid	89888.03189	56894.7931	69089.06742	70192.29861	84418.07884	70262.08016	67919.58124	56278.71548	66163.70048	75328.66761	52685.03327	55805.00482
xanthine	11392800.56	12068257.38	11598185.72	12477498.39	12069820.32	11781317.66	9697588.407	10055298.24	7797718.141	8269003.465	9507092.278	8809698.486
2,3-dihydroxybenzoic acid	45320.5996	28259.89519	25513.82949	147658.3235	39891.70101	24941.13156	30113.18804	53270.07961	48579.56438	38095.53487	40764.35977	50440.39882
orotate	299262.517	455096.4126	356962.4655	425283.196	464521.8546	324262.2301	7033262.232	5619991.426	6133180.957	5160482.239	280168.9931	4676228.215
dihydroorotate	859840.3438	698361.6361	806681.0533	633631.5198	676177.4253	795371.9568	3481548.771	5592078.289	5527803.774	5043599.077	4081930.702	3580989.299
Aminoadipic acid	138168.3921	222200.8963	186284.4001	171651.6681	170404.9944	150454.7197	175797.1879	198357.8094	201316.9392	249616.0377	237764.098	183025.4929
Indole-3-carboxylic acid	112634.2802	146317.4757	181097.4154	141272.4657	139726.2502	153636.5653	131816.9268	159536.6638	161655.7032	106912.2432	166703.8315	116920.0709
Atrolactic acid	70515.74676	81371.30795	57964.54352	77702.87543	75660.61131	90293.18503	48479.38696	44020.97422	44309.8507	55768.00282	50862.01214	20756.93748
quinolinate	27335.69732	85365.23628	90546.1823	61338.3795	51520.36415	74800.18385	12164.86511	23346.27272	104115.2664	103245.2744	81865.01241	14029.58618
phosphoenolpyruvate	915199.2677	1260920.427	1225272.007	800586.89	954022.9548	975295.1645	754289.4368	708359.1034	721120.7525	668826.1379	1117950.325	789258.7871
Uric acid	1725370.531	2589312.354	2006363.138	2295797.028	2403490.359	1578455.387	2161645.112	2107295.991	1905023.396	1451428.84	2102063.418	1522606.916
dihydroxy-acetone-phosphate	920127.7906	1407045.446	1371013.803	1645341.142	1311853.336	721723.6293	1282850.281	1246230.581	1475265.078	819752.3725	1775119.237	841047.6777
D-glyceraldehdye-3-phosphate	1113783.857	2084860.62	1388628.593	2421420.607	1546522.009	727529.497	790102.7316	1125439.114	1388488.603	674062.1156	1924769.682	492244.256
sn-glycerol-3-phosphate	920962.5117	1022204.536	1046460.633	1096660.586	1117452.853	732993.602	1047339.209	1363150.363	1178563.669	906082.6218	1470078.109	947022.6657
shikimate	2520902.296	2134001.991	1938496.052	2270233.504	2045571.021	1975265.288	583441.9696	646948.5387	540400.2419	867239.5581	483657.5543	686140.5515
aconitate	317686.7863	396726.6655	327350.2191	359107.1842	395183.7694	306880.9455	159554.2021	131244.7605	154378.9488	141977.3619	181055.9401	155424.9074
allantoate	954214.0149	1104393.999	1353173.423	1064521.24	1023539.682	738151.8172	132255376.7	134193229.7	151746899.4	114428167.6	147116624.9	119942112.7
Ascorbic acid	5491295.154	2032732.108	1589871.676	1440578.404	1825178.94	3890539.418	2403484.286	2438678.507	1635788.631	3298809.742	1593034.073	4652798.227
2-Isopropylmalic acid	82183.19768	153962.0886	186026.6688	144834.5535	131150.3186	112691.9452	8930254.388	8818502.095	9319759.109	8354562.249	9348101.379	8201584.237
Pyrophosphate	10919452.2	18636484.19	18777142.06	17137277.42	17500792.51	19533984.87	13570134.31	12410999.72	11242040.29	12606203.48	16932789.76	13408365.3
glucono-?-lactone	82118.3029	97774.06951	84963.0182	88951.86046	93045.41742	67624.7392	103615.8807	109869.5188	110589.9406	66725.32821	149955.405	72192.79567
hydroxyphenylpyruvate	18489.51652	25382.9696	54049.67932	31028.71422	41777.29765	50169.11149	27132.09801	57346.70672	43408.22496	30312.45858	49953.67309	36865.6544
homocysteic acid	81710.83852	67319.8407	50555.04727	57280.92739	49079.77955	73581.72767	80958.2575	71169.42671	64590.30892	97512.64058	56527.01076	78647.84823
4-Pyridoxic acid	207457.2535	139720.11	143682.3334	155228.3961	161263.0079	222110.954	210860.1068	153325.0479	145144.8457	225049.8949	142194.6516	171487.7497
3-phosphoglycerate	2598337.177	1269236.289	2213628.272	1879285.585	2372955.771	1704219.461	1643034.869	1565718.799	1570720.891	1400444.75	1677884.939	1199399.952
Indoleacrylic acid	1052768.498	1303232.149	1224510.554	1135355.817	1282784.223	1027380.77	1115462.244	1178975.492	623544.2914	752990.3721	727690.3897	584168.701
Kynurenic acid	1416333.52	176154.304	187980.2265	153509.1962	132928.1095	155643.2353	176781.2293	212395.9872	171714.6073	179941.1201	179871.8106	1070506.422
citrate-isocitrate	35625453.08	42363957.97	35212912.71	39313861.55	42112248.73	34138820.73	21686901.98	21253543.69	19505004.1	19336576.99	22232371.18	17630146.91
isocitrate	138046.5211	244428.2371	153248.1569	331039.7297	286444.0611	174348.5289	68377.55206	64949.25316	106337.1671	91547.37929	95458.14073	77405.16608
2-dehydro-D-gluconate	150797.9981	208892.8546	180580.6824	177718.9424	149489.2293	133653.3394	127847.3268	158770.0674	116381.6612	105930.3526	130487.9112	90486.42426
D-gluconate	1120576.517	1309208.266	1162827.056	1252514.494	1121683.143	860755.8014	1944816.174	1912401.898	1908313.531	1679413.254	2003994.31	1632824.449
D-erythrose-4-phosphate	923513.445	1504394.653	1370173.089	1356844.94	1245354.861	789502.6201	655817.0234	801479.662	900054.603	604521.9056	1044789.217	634696.181
Xanthurenic acid	380855.2556	538970.3726	434202.8021	606181.6657	502642.8372	522025.6246	304892.7567	344167.0775	294407.1684	476214.9871	306320.3855	221873.0784
lipoate	10652.73484	11426.93975	13856.50669	20503.83926	25401.30198	4956.421679	7426.39636	16225.9659	10667.50261	6620.289521	13083.85728	13078.36614
D-glucarate	25335.80944	25807.45548	11495.89859	23742.12408	25397.42532	21299.95641	17203.67042	23758.81869	13494.88657	18028.88239	22140.64035	17224.96565
deoxyribose-phosphate	58641.93035	98118.92311	80195.91813	85512.38617	82492.52665	52794.63349	53037.2075	52362.24059	57706.73274	42668.47767	76241.4292	56938.1632
pantothenate	53700229.63	46662747.14	47948507.67	60117202.01	53669032.69	54458079.91	54845840.78	47141156.17	33111543.7	28441161.41	30514272.37	37292598.22
deoxyuridine	61376.64953	68872.34364	98916.89927	97786.41269	87964.17603	86005.73529	117501.0852	93369.54638	82118.76523	97233.1795	91255.46421	95362.92091
ribose-phosphate	803888.0321	1393566.022	1096906.265	1247512.886	1285769.255	505626.0968	1020223.583	973834.2366	4366.678613	459160.3367	1156957.33	366422.667
uridine	1688344.376	790693.4834	1041678.004	1007717.072	930272.3405	842275.8427	3398805.575	4469301.89	2883875.62	3096005.794	2838912.576	2534365.547
deoxyinosine	237901.7441	305963.3518	265380.2756	294208.2612	263911.4094	220367.49	222612.4859	176133.5983	209004.1269	182887.5126	207619.0109	185876.9836
D-glucono-?-lactone-6-phosphate	232016.2038	265547.0786	303144.4166	368808.621	260274.211	202106.8537	173706.6388	245177.3011	272189.7155	233312.6134	143999.5799	109339.3719
hexose-phosphate	7195142.391	10723813.81	10793784.9	9384075.764	9144577.376	7370285.216	6672556.898	9303192.942	10351717.52	7375621.528	10248300.05	6985798.2
glucose-1-phosphate	4257067.025	3097459.628	4389881.992	2629089.035	2638636.996	2518598.796	3447879.876	2882461.199	2773038.152	2883131.048	3689020.979	172689.3578
glucose-6-phosphate	1948414.302	3021523.504	2897538.92	2769133.752	2397518.559	1836840.063	1595384.713	1870682.411	2563574.712	1888144.886	2330594.522	1561036.746
fructose-6-phosphate	1862759.313	3047377.911	2907050.03	2657436.871	2397984.477	1777907.016	1410373.118	2168882.158	2738710.528	2073771.565	2456279.148	1498531.881
1,3-diphopshateglycerate	320783.5548	911227.527	831751.7399	843012.6712	364155.4139	673889.467	453288.5743	422493.0131	322511.1795	517970.8978	1051820.21	352945.5626
2,3-Diphosphoglyceric acid	1618713.066	3931943.663	3249114.864	2234960.043	1577294.824	2539189.433	1704010.245	981344.0203	1359842.538	1063327.1	1997176.044	1007132.473
inosine	46369033.75	33111342.07	41238684.3	35727866.65	30203127.77	13413237.19	72159748.53	87733578.04	71417905.65	41871679.52	47511023.78	35119741.1
6-phospho-D-gluconate	437168.1896	579592.9511	428782.2114	492507.6805	449453.4016	441624.0315	346214.043	384358.9874	405658.1179	307281.3134	640220.3066	302550.6337
D-sedoheptulose-1-7-phosphate	1852861.045	1797265.671	1911418.268	2091924.038	2185181.649	1649417.594	1286007.13	1368486.118	1418954.128	1173011.367	2024602.091	1134503.274
N-acetyl-glucosamine-1-phosphate	1277549.038	699016.8425	738338.8162	654295.9152	660701.5841	415741.1707	1194020.841	1704040.19	1419804.154	916887.8811	2024134.706	1282683.143
glutathione-nega	4598120.728	5646473.873	7362284.174	5162538.636	6577558.334	3645783.896	3083145.362	5376799.656	4456181.351	4518130.275	4037844.806	3603622.644
dUMP-nega	42512.32215	49944.90671	60439.42432	22918.3264	29493.18354	12378.52075	42871.05562	41781.31412	31057.94518	23435.70554	39625.48288	47686.85335
O8P-O1P	570247.3911	538580.2029	525474.0935	604060.045	656021.0816	528655.0409	670828.2365	754962.6275	772949.2852	638545.5381	855758.7205	548134.2641
cyclic-AMP	123884.4094	228884.0017	162338.4657	168631.2805	148077.8491	161904.0884	149325.152	167220.7974	191296.9335	160270.9963	155340.8087	171943.4257
fructose-1,6-bisphosphate	19618698.01	40923261.89	24343021.33	38711826.56	16270885.25	29968496.61	17679662.43	19398447.38	18204668.91	13136907.13	35767788.51	14113011.12
Cellobiose	77834.99863	90455.1229	34417.17261	350688.2617	181259.451	77012.81766	24578.99101	17147.97226	14773.68003	4732.166922	7320.050804	17193.20379
orotidine-5-phosphate	317881.4036	27550.49514	48426.35076	39846.75329	69241.20083	65964.88872	74583.84566	42645.54671	37552.1493	304298.2514	37937.52568	309526.9444
SBP	510468.646	997782.4377	706785.8089	754454.7766	466214.1176	744609.939	437136.9874	442107.9998	479798.2628	352187.9373	591220.7208	340501.732
S-adenosyl-L-homocysteine-nega	1077832.988	957253.8922	1134842.887	1301473.828	812393.6802	939859.804	454766.9725	913107.9079	893500.8362	946696.341	589577.6644	738953.4598
dCDP-nega	79307.26426	153039.8902	102945.5944	100124.4185	54031.34174	84272.51279	143344.1268	150088.8772	131770.8391	109617.0924	198183.3854	111540.5924
5-phosphoribosyl-1-pyrophosphate	179359.4342	249856.6098	192378.3671	217177.3966	225831.5507	220928.9479	217761.2616	175187.8021	75890.32645	134498.2348	130088.6854	150187.7853
OBP	124925.7407	161497.3052	186942.4351	165424.9642	118998.5225	155051.5016	93756.06955	121409.7026	133340.1357	104268.2396	140285.7373	97278.97683
dTDP-nega	291471.5171	329149.9167	502677.2277	349050.6147	191737.4278	328732.1641	302523.9475	299310.4848	293618.8026	255888.0359	470321.3461	223622.5586
CDP-nega	794329.3963	1262753.382	1393909.57	1132296.558	783234.5494	1021320.011	1848909.186	1715163.754	1415719.183	1126952.512	1940449.441	1155389.245
UDP-nega	5477914.975	10234686.62	11736554.69	8888034.853	6424940.199	7446830.141	12421653.5	13511613.71	10550953.95	9443833.823	20866193.3	9132096.212
trehalose-6-Phosphate	91357.46899	87190.49158	83754.97696	125358.8329	77679.64895	72267.30656	46378.5814	59328.00455	38815.44245	50092.35495	68062.36766	60727.69737
Thiamine pyrophosphate	320740.5622	523961.5767	427736.7765	518005.0516	410767.1162	477852.8721	563548.5046	627182.7766	587408.8353	758351.8094	517350.5315	733297.5319
adenosine 5-phosphosulfate	151945.0516	228350.7711	293658.1239	240067.208	140935.8911	227146.7975	217145.0815	156957.8165	136862.1045	116197.1214	305788.3381	27834.15596
ADP-nega	8053329.343	12201548.76	12874163.25	9232936.331	6508423.558	8513529.989	8547639.902	9151553.077	7788959.354	5866978.892	16406766.1	6731624.806
dGDP-nega	8156619.286	11076210.74	12559858.34	9431234.365	6513877.356	8449765.931	8635744.486	8704892.861	8027650.225	5958239.212	13367312.14	6618119.5
IDP-nega	1020457.51	1448282.862	1522227.207	1163941.371	843842.6618	1101254.762	1081689.2	1029938.623	977964.3221	695690.1059	1801059.058	799243.4427
CDP-ethanolamine	12283.77589	27851.92619	19331.70977	11540.85368	10664.40977	7355.119407	44241.10843	89315.25055	69573.01393	90136.15303	162985.5805	54997.9296
cholesteryl sulfate	5010422.865	7195519	6691373.057	6887553.207	5126983.664	7942986.649	5611214.785	3228552.984	4409967.308	30960606.06	9963052.332	18332162.15
dCTP-nega	170466.9387	324638.2529	255730.339	227046.6307	157170.8263	307403.2804	203947.3056	287869.4931	221439.5456	206954.3184	295051.3702	184408.8248
dUTP-nega	18844.8349	28558.48617	28617.92112	40145.91006	21295.43567	27729.95654	21676.37446	16489.98575	10645.80912	25484.61185	44313.07324	20553.87959
dTTP-nega	538310.9855	764741.3108	833749.8134	733576.7248	542164.4826	768815.7056	415760.1899	506846.614	538736.0885	540421.0268	843938.5086	461781.772
CTP-nega	2638770.458	6171562.809	7001309.545	5416902.531	3402844.907	7238581.397	4952756.299	5033671.429	3487694.6	3400608.933	6507665.859	4499974.937
UTP-nega	12977077.82	37043846.55	31580042.55	28073313.34	14941698.79	32296158.77	23323585.57	22631996.08	18842747.54	19830300.17	49270942.67	25467418.47
CDP-choline	5736.191537	9830.618964	11467.46023	8191.570111	9012.232649	11469.9179	22937.34089	64732.46385	61454.99989	54902.13095	173024.533	23763.43999
dATP-nega	101608.2742	144213.7686	180336.5362	167195.7587	99905.74393	173742.388	66364.71177	74556.95228	97514.42529	75378.31603	111365.7099	69644.52002
Taurodeoxycholic acid	372775.8578	288770.3425	298407.4848	330624.2933	284704.8937	262318.1164	350099.1854	304939.5576	304705.9345	187856.0666	240513.7656	182627.4609
ATP-nega	17729537.96	32801527.92	33113668.96	28340989.25	17689173.44	31644526.75	17057095.81	15559616.59	15876672.43	14228180.28	28237259.3	17236862.46
dGTP	18476778.77	36354190.33	29985506.76	29058829.55	18115160.33	31409155.45	15784195.67	16436700.2	14012575.14	13160210.17	26618970.39	17569644.93
GTP-nega	2460497.128	6045047.461	6566166.361	5584209.137	2313264.773	6016595.075	2273330.222	2386633.295	1712495.583	1759667.155	3386251.808	2670439.014
UDP-D-glucose	15552822.19	30784638.64	28778538.83	31444658.18	19549013.74	23280799.65	21411084.69	22174382.37	19342026.74	19768915.39	31472572.54	17843759.73
UDP-D-glucuronate	4076653.024	11192842.06	11599587.89	8496641.038	5062782.652	7539063.362	4702602.458	3449205.097	3059700.667	3864202.708	8556736.878	3360995.102
guanosine 5-diphosphate,3-diphosphate	1236257.767	3190158.37	2805607.359	2522806.72	1323090.912	3148308.709	1771222.354	1872883.681	1231228.832	1255568.618	2784874.662	2202361.709
UDP-N-acetyl-glucosamine	4628412.028	7393110.309	6723856.016	8012612.825	6360789.646	5601896.803	6128117.276	7123929.297	8359140.428	7116290.732	8597827.632	4730091.928
glutathione disulfide-nega	68283819.66	84978549.95	59747688.94	102514007	115216377	62314626.63	69543188.88	64345843.02	69010388.84	56866831.49	81483313.42	47272217.97
NAD+_nega	240431.1327	748538.5485	910606.1019	813742.5351	560864.2194	822197.2032	540704.1411	980640.0399	724516.299	777763.1138	1334676.086	953975.6312
NADH-nega	273012.7212	190170.5279	443759.2434	223780.4409	356729.3047	176197.5072	186061.9896	206601.4125	177857.045	253332.284	205781.0335	124574.9869
dephospho-CoA-nega	20479.80783	18671.90919	22985.60144	17201.71122	10670.50602	20479.70678	13927.64956	21322.93593	12290.92427	25396.94233	29456.64912	10649.19212
NADP+_nega	732201.4476	1724549.374	1058784.016	1482181.503	859448.4923	1155815.145	943522.3878	1192305.369	1048013.779	739315.8061	1960912.151	999092.9151
2-hydroxygluterate	2169021.933	2314590.447	2579353.501	2962828.121	2916882.385	2117450.544	1411292.928	1432568.504	1463850.039	1380590.464	1581952.535	1542382.77
dehydroascorbic acid	2990.86767	6506.641396	17137.5818	5734.904821	8975.802528	12158.08088	6488.374759	13726.45466	7314.971048	9736.852539	16561.60955	9416.892643
itaconic acid	667066.345	650272.0961	604771.2941	662341.6028	707442.9654	559050.1705	344236.113	411640.8659	375642.1273	324652.2408	412907.4113	301113.2301
