## Supplementary Figures 1-5 and Tables 1-10 for "Comparative untargeted metabolomic profiling of induced mitochondrial fusion in pancreatic cancer": sgDrp1 Processed.csv

	sgDrp1 C4 - 1	sgDrp1 C4 - 2	sgDrp1 C4 - 3	sgDrp1 C4 - 4	sgDrp1 C4 - 5	sgDrp1 C4 - 6	sgGFP C3 - 1	sgGFP C3 - 2	sgGFP C3 - 3	sgGFP C3 - 4	sgGFP C3 - 5	sgGFP C3 - 6
Label	sgDrp1	sgDrp1	sgDrp1	sgDrp1	sgDrp1	sgDrp1	sgGFP	sgGFP	sgGFP	sgGFP	sgGFP	sgGFP
Urea	11311148.12	14173772.55	13201926.7	13175685.6	12038993.75	14275166.32	11714019.08	12748791.23	13281068.97	10361882.67	13153669.35	11449206.72
alanine	51583709.27	42324587.4	42162509.15	44648430.74	43763416.54	43055358.2	31466193.69	32397447.86	32877104.45	36701071.37	36766348.5	36471026.8
betaine aldehyde	726931.7793	881375.332	849556.543	866339.6579	944378.5707	1025965.602	1121338.509	1120422.904	1213246.776	1040769.71	1137360.92	1125370.379
choline	32878425.61	19519799.2	18679659.8	13763588.59	6157087.521	38303889.47	37055030.77	30895649.43	27657878.39	32555278.06	36913228.11	22855495.11
4-aminobutyrate	257370.1148	256838.6908	261204.0913	297628.9261	246640.3218	264763.7042	264565.5397	320502.5072	320489.6147	334065.5939	332499.2216	344324.2871
dimethylglycine	4316279.132	4212240.074	4917986.724	4558881.129	1606439.778	2453381.571	3953309.417	2170242.484	3536624.545	3646733.614	4384782.638	2632936.768
Creatinine	4537647.708	5223718.641	4658705.657	6318315.242	5473063.453	4566829.762	4427538.221	4355487.457	4533095.91	5435997.409	4874639.058	4078463.041
proline	407030245.4	431923635.5	429625467.8	432491548.9	444898937.6	439269840.2	468379910.6	475316850.5	433719927.8	467641915.3	501498307	460049413.5
indole	4455524.929	4848529.99	3944038.314	3799873.087	3889445.441	4068323.052	4285833.135	3633474.649	3938115.989	3278351.539	3682446.866	3928016.108
betaine	93970218.43	100232021.5	111360635.8	95734747.65	110052507.9	110616331.5	141604937.8	134154526.4	156035799.5	115075762	136464075.8	154122428.1
homoserine	94293.18245	70316.56686	65840.98778	46811.52382	72780.66693	70570.8081	83260.78439	106288.9698	100997.6889	118578.4234	95409.7726	123137.5757
purine	2239132.116	2350533.87	2123668.532	1993018.382	2048574.566	1976091.666	2081030.966	1967527.148	2007075.393	1832040.795	1984787.165	1874694.124
cysteine	694593.4745	1045260.793	1084627.699	801184.4709	707502.1439	994008.3777	771083.1608	750272.8655	1129012.686	924281.6593	1026423.322	652316.5473
creatine	243964742.8	252169078	252749082.9	279146973.5	277432478.7	272307612.7	198160814.4	218776443	220146286.6	246415903.4	237389376.7	234918746.7
nicotinamide	170918708.5	250819408.3	221573560.2	231995617.6	141536370.7	178326231.4	254573437.1	226487188.1	180244210.5	127688998.4	163861530.5	226961641.4
Imidazoleacetic acid	2747594.158	3448495.003	3674275.196	3488790.005	3889656.221	3796859.492	2870917.418	3560015.591	3261590.083	3277269.348	2957646.707	2601251.218
thymine	110332.3956	130201.7957	141507.7315	136695.2123	154709.4783	148238.8291	118327.711	143860.5981	168039.2428	141266.3056	162793.7974	125918.9674
DL-Pipecolic acid	1023958040	938894408.4	929887296.8	869913984.2	679838575.5	642724884.7	696090528.8	803599128.3	737694316.1	641642496.9	605333377.9	759973120.3
N-Acetylputrescine	15171.83833	28756.42891	9584.638538	25515.63099	46889.94877	53505.19942	25652.93004	24064.02442	111513.4769	31886.43771	41636.95964	46822.45872
leucine-isoleucine	489127307.7	510786293.9	457273231.2	456753246.3	460801073.6	430505817.7	456789480.8	450498465.2	436908864	394031419.2	429585124.1	438923748.7
ornithine	21861880.93	25196295.42	21304251.14	21926132.97	21664047.46	20072534.84	13704554.44	14269061.48	12698059.93	15202898.86	13882311.87	14197596.33
aspartate	21691334.21	19609454.38	22001761.95	16832315.52	20391605.91	17661744.81	14252491.96	14819659.43	16427384.37	14735154.22	14170481.15	15541564.5
adenine	41741064.55	35678597.41	30181674.52	26346243.13	37835382.98	28358764.09	19018989.9	22213367.73	21641119.39	26345106.69	21808744.96	31693324.12
homocysteine	525042.4385	540423.2194	448882.423	493747.7116	473032.2803	479378.2634	316939.429	294105.7642	242725.6901	353615.0403	365559.6217	355845.2985
histidinol	18770.84774	17987.30578	21214.9154	22234.25144	15483.0135	22895.13591	18840.92713	23571.1728	17552.92649	16673.23821	18238.60467	19702.79951
lysine	14655232.8	15905146.42	16050098.24	15682458.92	15729124.52	15379330.33	13421499.37	13877953.09	14574092.93	11695601.71	13889254.78	13737562.97
glutamine	486217510.7	373227377.7	377511186.4	377014846	352395927.5	345562343.5	272129941.7	272275528.5	324134763.3	278620952.5	303880411.2	300364087.5
O-acetyl-L-serine	6628.839746	15400.66447	23350.9416	20942.41526	21398.91735	13738.71813	11826.35458	3401.033181	16117.22745	24480.39846	9519.334437	16203.89613
glutamate	167373127.2	160659234.3	155113045.9	159612125.5	169206163	175247981	128285425.7	114453821.5	115390725.7	128578055.8	130145970.7	130335835.6
guanine	2619884.92	1826791.652	1639992.703	1487768.77	2303400.022	1865960.734	1945000.992	2331590.872	2400269.023	1775936.964	2368447.84	2106187.317
phenylalanine	105626003	114226910.1	101261498.6	95462360.17	95005831.81	98352643.3	95762191.62	87762656.2	90756328.84	84203104.84	93281548.39	95800011.62
Pyridoxamine	140387.4977	297473.6623	290090.0407	246831.2039	242417.9918	263375.9156	324026.6155	260802.9087	246809.0766	193493.7794	240252.4477	290392.2928
pyridoxine	145163786.5	208328540	204173963.7	204372975.3	186312448.8	213507262.4	219951417.9	224699283.7	223413711.9	169412098.8	194816075.6	209363133.2
1-Methyl-Histidine	32309604.36	41545856.42	42142484.31	41561161.28	47552285.11	46198642.8	46255688.5	49738525.74	57544282.87	36414046.31	52749851.02	42971480.35
N-acetyl-L-ornithine	10757.60497	5288.495173	17786.35082	63165.07283	25079.70148	11861.95459	23209.99063	48114.97577	10853.62663	27934.59976	35232.9528	24084.13297
citrulline	31584870.48	35774219.97	36046159.8	36172837.08	35350044.81	34628650.6	30124387.05	29285808.53	32503943.65	28752283.95	31113588.86	31528389.64
N-carbamoyl-L-aspartate	619599.6528	559403.1749	497753.5772	664585.9809	607860.5549	616413.9356	589316.31	577221.5207	566454.8767	662579.1083	777653.7263	725826.0352
glucosamine	13984638.26	15134068.83	15680818.55	14369453.84	13131959.26	13773142.76	13765433.45	8499439.109	13784421.26	9375451.119	8112109.391	9804460.087
3-phospho-serine	559622.6966	516071.2684	624165.6809	460137.5647	703298.7509	599294.8525	496058.1707	537176.4032	382605.6741	441087.3452	559841.0757	535674.7807
N-acetyl-glutamine	1802085.425	1434182.789	1307136.678	1254917.089	1072075.054	1003026.15	861445.9416	652647.4522	890201.221	701399.9889	532404.8848	693286.539
N-acetyl-glutamate	230251.675	439022.1194	377739.5049	319627.5882	226832.2703	275949.0973	190411.809	187009.2345	205780.8755	190568.4662	229628.0731	229233.4228
Ng,NG-dimethyl-L-arginine	69075643.64	77410030.74	92193181.94	83883295.25	93551395.03	84798348.53	88938203.37	88218291.89	107804945.1	73278043.38	100674945.2	90874065.23
Acetylcarnitine DL	98952457.14	113197495.9	114093738.5	117610032.4	124912523.9	128137016.1	182626555.2	146550585.4	150365609.1	150273683.8	151213713	156233996.7
tryptophan	22996636.98	24925461.32	21726345.52	20054038.29	19921005.99	20094507.44	21518171.68	18437731.63	19243333.61	16590819.56	19995796.73	18409617.72
Kynurenine	772905.2517	695997.4107	718199.8457	582745.4912	574079.8742	560846.627	704240.1591	598826.6974	664219.8942	608122.4455	631873.7021	560796.4822
N-acetyl-glucosamine	415882.6532	286986.4905	278525.603	326530.8355	265802.4018	330740.099	232335.7287	219097.6002	216556.5757	207773.9322	223325.0845	217062.0448
Flavone	27747.65555	69357.27412	49200.70429	69809.86755	65890.41824	52356.06519	38426.18534	50261.51974	49891.3728	70685.31937	52389.92513	54777.35577
5-methoxytryptophan	15493.41852	11096.62841	13363.36701	17757.17061	20572.42252	8570.682969	12831.40554	9678.556555	11927.69037	10706.82311	12762.57334	15162.7131
Cystine	44821.68688	39633.44425	44045.82208	28551.04769	55223.90274	40918.85283	146667.2899	159905.5747	480966.184	77873.02421	87720.79376	71504.10978
cytidine	47343.08023	64704.25688	83162.43443	55398.36513	114759.6338	61090.86531	633102.8062	466390.4651	445879.5709	309349.0627	202950.8179	301098.8631
biotin	13009579.17	16241951.51	16039396.43	11011167.39	12172579.61	9629869.551	9982259.045	8936486.14	11082396.92	8814846.212	10007970.6	11576182.33
deoxyadenosine	28096.29365	71755.42608	27994.7611	81367.33879	49703.7084	79311.78746	122307.5756	111833.5768	87173.14499	68573.15316	87581.37297	84471.66955
Glycerophosphocholine	1105546330	1220665115	1219194566	1159506475	1305443810	1269689644	796481986.6	816259937.2	726678700.9	1132011125	893077543.4	1096083713
acadesine	320141.3726	258972.9289	237692.0913	278711.8805	194399.4584	192679.3907	300521.2347	162852.7785	226686.0107	173111.5063	217980.7925	171745.6219
D-glucosamine-6-phosphate	435924.5593	714176.264	562610.0816	557512.6106	372366.4905	448968.7728	416499.3522	294353.4961	330895.3228	305932.9506	259844.8979	350926.5731
D-glucosamine-1-phosphate	32608.23583	42939.66556	38052.39692	54066.53838	37790.86418	25494.38584	57768.05164	27406.34299	49635.16575	38752.32901	43940.34297	48366.62458
S-ribosyl-L-homocysteine-posi	915041.7238	1040873.025	1001323.771	867237.3991	812253.0281	754540.1942	627143.4684	452116.739	706489.1104	532995.5009	480416.7811	583044.1622
deoxyguanosine	74472.03601	96191.83373	65321.41863	59646.79306	55367.71307	61506.52656	110733.0617	97430.65311	135309.7893	110650.3364	115732.6705	80415.49388
adenosine	7918351.341	2832850.318	4610106.203	1358911.563	5004568.952	2072238.863	3033668.718	1547435.54	3861528.946	2524602.648	718709.778	505466.7575
1-Methyladenosine	544777.3276	603886.9316	602155.6061	611342.8469	526725.5775	621095.5513	945960.8162	763669.8951	1005977.149	736428.4021	903266.58	742671.6223
guanosine	83187.73617	60868.7125	55254.84648	58513.8161	65500.81816	64158.09675	34982.11716	60862.03228	52049.53409	104256.2903	44574.00292	63675.56068
L-arginino-succinate	14366679.53	13136785.27	14679895.06	11313408.57	10941939.74	12139397.62	10278514.43	7691255.284	9665968.672	11114763.28	11561876.89	12461402.22
S-methyl-5-thioadenosine	193471.7802	385983.4241	476438.6257	396917.9464	227421.553	121575.0063	403475.5675	290590.605	440215.7722	451530.2166	495447.6316	1031629.04
7-methylguanosine	2184442.426	1602380.895	1991320.659	1457099.439	1916009.777	2213968.065	2000471.699	2096652.499	2080276.729	1709296.052	2431841.042	2060381.27
dCMP	160425.4934	3758.000017	75409.12421	72124.05462	88275.74557	64225.23837	46710.74826	60751.81067	41841.85953	72085.42593	85721.86729	60174.64316
glutathione	44556065.59	19066680.3	17808731.19	19523834.33	19080791.85	20181635.19	3952976.329	5369383.058	3742269.64	7687833.577	5932335.953	6859022.983
dTMP	1141173.512	653599.5742	888522.4339	776909.5678	937369.7831	685946.8492	739974.6185	636014.5389	744004.5838	1144524.626	973097.5238	1086566.015
CMP	4566433.531	2751697.023	2936057.426	3047067.127	3276974.02	2789334.127	2055374.928	1862647.174	1841350.4	2843637.659	2704439.739	3235106.104
UMP	1842899.637	1105018.365	1134366.061	1114704.953	1081161.928	832444.024	729402.4665	601087.7404	684200.8516	1090342.594	1042284.505	1097454.859
dAMP	661551.417	557115.4278	555921.4853	513540.6996	484246.523	439359.2422	336578.5886	316701.9994	305806.2013	419051.4149	364631.1044	347216.9496
Nicotinamide ribotide	22243812.43	10210797.91	6980479.254	7792890.83	4685664.173	4134486.848	6722070.339	7449843.421	6257090.397	10677357.77	5376995.499	9072015.261
aminoimidazole carboxamide ribonucleotide	38017.94508	75230.44788	48727.56343	63268.407	61995.71468	43067.53864	91444.76263	88863.39245	52335.8346	66254.37434	83659.46871	85617.60422
thiamine-phosphate	259950.5289	257415.73	186541.1742	138201.7465	185876.2262	155852.1593	115563.3835	168558.1435	165266.0668	126345.6811	145143.9618	190614.3445
AMP	39224796.92	18098093.48	16370499.59	17957408.87	17922434.56	12721197.99	15390551.29	14018254.88	11476163.67	18502076.31	14138498.58	17625103.61
IMP	2598388.81	1304712.859	1274847.428	1294325.97	1338195.332	924525.8581	1109032.948	898332.904	799616.5861	1629054.842	1012495.588	1196760.646
S-adenosyl-L-methioninamine	6050.367043	41274.1903	48912.0463	28339.15012	125041.1909	61139.73766	36707.52439	50499.10907	29228.50887	18607.16564	42744.39286	31052.83082
GMP	1515078.701	553292.2269	471853.4553	427275.6241	442116.6531	311589.5312	204828.9194	222824.9773	222934.9347	380760.7085	372897.34	355356.9435
xanthosine-5-phosphate	33092.07045	16608.31304	12278.2954	14643.03662	19658.90271	11077.88252	9898.850048	16385.38612	16358.09261	12468.35597	15540.35594	10287.08586
riboflavin	53668.85417	34097.23919	52715.08466	58496.12732	66638.32476	65529.79113	127093.3566	75217.29875	69835.45006	23142.2615	42865.67411	49361.41544
S-adenosyl-L-homoCysteine-posi	3735487.597	2555129.813	2431099.407	2134989.293	2861940.622	2304019.816	1882154.217	2432434.862	2397357.087	2839136.61	3188424.526	2767744.742
S-adenosyl-L-methionine	371231247.7	231162770.6	203265578.5	250563086.5	289399106.5	248757779.3	171792035.3	183582270.9	199773282.1	199178908.2	225308801.5	214483294.1
folate	1013273.879	826210.0304	768170.8832	747050.2782	851368.0542	641236.5389	632381.2882	677679.1907	501289.807	719922.7076	863788.4716	834232.9915
5-methyl-THF	28630.59278	27030.98147	26419.51122	22124.55887	33527.61849	31953.73792	40544.04131	40184.52262	24636.46622	37673.69142	28674.88442	25906.01704
glutathione disulfide-posi	39618632.45	41734347.98	50715007.94	50638959.82	54268472.25	61776863.88	46237289.77	53871811.92	38892101.06	55204831.45	46254723.02	46631398.09
NAD+_posi	50007031.31	52970072.02	52351404.71	51860334.7	52340892.44	54864090.54	42265634.21	42094526.14	34655401.92	46796503.49	47190824.26	46909118.07
NADH	810075.143	544817.2806	381283.2833	451691.2028	738618.8533	396995.0322	526849.2503	579383.8263	1180201.966	1148190.973	938374.6549	624710.7873
NADP+_posi	5873267.61	3608766.764	3319277.916	3111444.83	3418463.223	3621690.453	1697729.163	2425182.253	1875357.357	2659338.169	3103014.91	3109684.814
NADPH	92387.71521	112955.5993	91777.45048	68681.0571	138627.96	167279.6678	69649.48891	49978.33279	66058.37725	53663.2736	154331.0342	63914.39718
coenzyme A-posi	823765.3006	209524.9964	187560.0132	154543.6381	188542.1557	97017.26893	42470.19408	72290.57316	66878.4795	47385.1117	70412.74068	57641.84652
FAD	434515.3432	541567.909	567560.5309	345437.1511	357345.0571	366566.5955	193440.5096	239377.6668	278700.1575	382142.7344	387808.4287	484071.6268
acetyl-CoA-posi	32147.24307	3840.089335	10322.16838	7319.598016	10060.78174	6881.568757	265859.4538	277841.1004	414666.5328	168095.3496	141254.9901	141026.422
acetoacetyl-CoA-posi	47621.80318	50038.01638	32769.2303	23699.50953	31560.08866	3982.241176	6585.835569	14794.80389	13964.69765	20484.58591	23165.67066	33592.44385
malonyl-CoA-posi	48496.30444	48330.12671	18819.2574	34410.02169	49196.31201	12286.41246	32786.93223	71292.70342	46742.85648	63949.80194	63100.68874	59381.21653
succinyl-CoA-posi	54892.26375	31941.13886	30310.20544	18887.47629	40527.65277	29495.50448	21300.59485	15567.40085	24574.19129	22108.9494	27762.44209	22074.0296
sarcosine	44087304.79	38507361.08	38622958.15	39529422.25	37708105.48	37617754.4	29935349.94	29837971.65	29406189.01	32957227.04	29737207.92	31720982.99
putrescine	1323348.695	1216837.621	1061877.315	985090.84	793618.9358	838267.7016	2100835.798	2066656.478	1718521.879	1711367.961	1546432.85	1293290.633
spermidine	1664125.328	2038213.996	2211564.912	2330008.867	1939074.491	1677672.232	1820706.941	1797498.917	1729590.324	1628125.864	1714798.834	1781030.608
spermine	3289270.341	4282687.254	3090345.779	3792952.853	3910217.979	3009793.563	2926946.646	2921808.298	3066118.029	2917147.579	2883087.778	2874412.722
N-acetyl spermine	71813.90708	54479.6392	100374.976	102177.9804	118409.1539	79036.37709	69953.34211	97136.50648	126718.2799	98438.00968	113800.133	103617.4736
N-acetyl spermidine	46689.64327	60900.75729	70070.82255	79138.58459	135690.5625	154393.3172	111667.7772	111168.3119	80900.0758	85277.19423	83250.6203	76715.76613
Nicotinamide Riboside	24716.25595	34756.59846	33682.15804	24477.27784	28126.70791	24353.07391	31554.56704	33356.32555	34358.23344	16009.8036	22489.94944	22267.73564
Adenylosuccinate	40966.68508	30310.53128	54073.65575	50797.7294	35225.49779	55713.21188	76205.16313	83579.33231	77846.03919	67186.21634	86866.33879	58991.22404
cholesterol	13867648.69	18681593.31	16024580.83	13662090.41	13175522.21	15786692.69	6234691.287	8483401.81	10676343.41	15847711.3	11003677	7987633.889
arginosuccinic acid	13734246.57	11318396.39	9914177.053	9996521.198	11752029.69	11400185.76	7982035.151	9345698.523	9036355.765	8622288.482	11669286.12	10147188.7
phosphocreatine	4253787.537	4150744.725	3996621.219	4577316.083	3772028.57	4301758.255	2668401.157	2934416.417	2592239.022	2913709.507	2986264.747	2967458.976
retinoic acid	20492.90593	39259.21709	27966.40383	22351.18862	38105.11795	28662.05267	27709.32791	32609.08736	43625.0339	36873.19154	20854.61174	20647.65982
N-acetyl-beta-alanine	264696376.6	264912737.7	285127215.3	302021553.5	287041017	292564350.5	213323064.2	233902220.8	217650142.6	252237723.4	269417811.8	245561166.8
HMG-CoA_pos	49979.2576	27837.66843	25395.23051	16382.79105	23758.2909	10657.48081	7372.998556	4917.988258	17205.69419	28673.82611	21298.05475	24576.66541
cysteine sulfinate	11491.45293	4118.768192	12290.791	13933.50872	9002.379405	8193.403691	13913.65534	12242.89806	19661.29191	23760.87652	18842.95903	11447.90709
N-acetyl-aspartylglutamic acid	11510.44497	18838.66146	27031.90967	18021.84712	22122.50661	18999.50416	15557.38738	18026.23132	16401.87956	19657.49054	21132.06223	24779.25876
N-acetyl-L-aspartic acid	118499.8482	103634.3836	96591.73097	85721.02655	103987.9404	88524.22962	34986.74663	41140.35467	44660.07511	35763.69393	42249.36003	37446.60691
glyoxylate	64563.12361	46829.04102	42649.65036	57320.16217	43526.28285	58509.04086	54140.33193	77930.7942	54287.4548	42503.77163	59681.50226	66608.77933
glycolate	6278.064984	11463.80912	15569.09933	14743.44854	12308.2485	17229.3393	21297.67565	11467.49598	10652.67488	11290.7195	10514.46233	4011.794555
pyruvate	22413.96601	23961.23054	24037.88274	26237.49396	22759.49256	25304.30216	23618.89931	22122.65169	19301.28382	22052.83955	22119.91935	13269.5549
2-oxobutanoate	98309.832	112656.9766	103713.7913	92654.14732	103531.1829	103212.5823	126429.8886	152401.4227	149631.6858	188092.2297	152863.585	157849.8895
acetoacetate	109289.3188	90484.38782	95784.28165	82285.23134	88593.82508	96389.56706	144867.4524	144458.0765	146910.413	138576.1189	138292.6602	129513.0657
glycerate	330990.0985	368934.1087	392118.8943	323780.4259	351199.8447	363504.7126	309193.4903	366161.9515	353252.233	283678.6194	325953.6886	321353.9346
uracil	625351.6472	782524.1842	854331.0307	918600.3921	592948.9278	705847.9863	856277.2714	795813.8011	778834.7946	544041.6987	571271.6639	776260.7957
fumarate	2366825.886	2207451.005	2330510.279	2232928.409	2874443.022	2443536.153	2280977.464	2331767.508	2143986.689	2319234.473	2550980.725	2110028.625
Maleic acid	2147024.761	2007890.164	2350815.308	2218406.169	2754798.489	2115629.84	2046317.54	2446169.342	1945010.207	2098765.515	2446345.84	2166807.319
Guanidoacetic acid	163739.6959	149065.8171	149846.5677	150692.2245	174339.5217	145647.6951	168791.776	164499.6644	110105.8025	151853.2603	180266.3721	149946.8663
succinate	945969.2669	901050.2467	1151935.463	916796.4403	1355356.145	1029938.635	1422147.238	1469187.615	1060148.644	1164734.64	1097484.821	991310.981
Methylmalonic acid	943802.3295	996845.0586	1292635.525	1028691.458	1414360.251	1192690.978	1528210.218	1700445.904	1203242.54	1353869.314	1259208.279	1041554.087
nicotinate	30571.38593	19520.12415	16567.07463	34851.7416	12502.04207	57372.8461	36108.93637	55160.15983	18183.12606	23663.7647	38883.30211	42410.24184
2-ketohaxanoic acid	39712.67735	80977.64924	45510.31823	51358.22964	59405.71619	57471.91788	59601.2351	74031.81141	61372.40195	67349.89232	62714.62489	55586.29914
oxaloacetate	132866.4939	151312.6055	197582.8779	159507.0613	221763.4742	188148.2758	224920.0877	173245.8467	170002.0042	212572.7167	158952.4805	169558.4261
Hydroxyisocaproic acid	453073.6058	434165.1284	478092.679	508942.9625	562991.6005	443390.0962	484283.6779	507785.6037	455597.5705	411964.3062	383965.9068	461763.4166
malate	16201766.98	16407330.14	17593338.77	15548829.81	19769419.12	17520690.09	15898665.73	17647401.69	14143406.04	15725222.38	18342151.6	15587594.66
hypoxanthine	55708.63411	62264.89651	57239.83716	63059.23291	83568.86882	58986.44755	208018.5936	194651.9248	230303.8318	240977.8762	236093.8793	246699.0325
anthranilate	183772.8919	256581.1259	157471.4004	179307.4027	166624.0498	154168.7176	121977.5365	96510.57828	134695.3174	202073.0525	171311.4962	112965.7272
p-aminobenzoate	176815.0071	217744.5327	133054.2512	124091.9863	147183.6513	190549.7222	102100.0024	81168.47306	98478.34612	171916.2808	171396.7159	108344.505
p-hydroxybenzoate	230828.0222	302785.5296	224202.6948	256087.9151	353535.51	323227.7284	273478.1045	228386.7652	278945.5022	301656.5054	318163.751	277416.5393
acetylphosphate	1417280.544	1642982.474	1550744.156	1455884.653	1455249.351	1294511.766	1215208.555	1175152.671	625762.0666	1071356.229	1420333.137	1457713.474
Carbamoyl phosphate	3086299.01	3495191.054	3116465.017	2805047.161	3336600.002	3278773.366	2246393.658	2619651.982	2144020.521	2385080.225	2456418.937	3123516.548
a-ketoglutarate	7119994.466	5062605.56	5079115.909	4783203.586	4749796.115	4242420.836	3728373.966	3796756.624	4116617.882	3388760.539	3652974.353	3703947.071
Phenylpropiolic acid	12573380.08	8787714.902	9142528.71	8907695.006	8014664.011	7831850.965	6731144.451	6700533.325	7341720.249	5992570.269	6566887.832	6942136.763
2-oxo-4-methylthiobutanoate	67326.38643	66010.0268	74501.06468	54621.99458	47006.02819	53231.54333	41723.1189	24417.86872	42455.59126	33556.83871	26898.57029	41725.90901
2-Hydroxy-2-methylbutanedioic acid	383372.6454	429446.6472	417904.8031	499726.2331	564756.1224	455149.2733	431814.2469	372147.6296	370433.9848	417476.9301	436830.2975	363544.6208
3-methylphenylacetic acid	67051.06341	40759.07337	82505.49151	52518.55265	84895.31209	88375.70066	53613.38176	78239.36906	74782.42618	94700.17925	81564.25064	80245.92674
orotate	355838.2015	435190.5862	413001.2529	492946.7164	499852.3669	529603.7977	391852.8974	450232.2734	404103.5269	451832.9193	470886.4121	404333.881
allantoin	4184127.888	5058530.191	4461072.812	4654468.265	4326277.594	4196995.014	3864453.011	3771599.167	3948725.425	3188990.9	3549211.672	3451080.01
Aminoadipic acid	196077.2574	159195.2937	142581.6305	156937.829	156802.8504	144865.1261	200958.0398	235035.6218	239785.5289	138316.0119	235201.3368	118029.991
Indole-3-carboxylic acid	112077.35	141250.7722	148338.5511	107992.9493	125530.2283	132635.018	159914.3113	147953.5635	137874.6668	159322.1052	128385.2711	112742.3123
Atrolactic acid	77096.61585	102057.9555	100243.0262	93547.13942	91129.42226	81927.09465	85894.58509	68050.83646	84840.18825	88212.60884	64863.9732	90699.76867
Phenyllactic acid	479904.4372	474167.685	510711.0134	465065.2807	489450.8499	464963.9506	441085.1245	427302.4126	483450.5636	329346.1966	461210.8292	412298.2721
quinolinate	125549.7621	91253.13965	74317.2602	62484.38119	69532.89732	59355.80827	64063.39057	55692.33678	52896.79288	51837.4488	39866.49906	74829.39801
phosphoenolpyruvate	2974990.585	1625024.467	1728640.286	1983866.482	1810453.434	1498083.803	1101102.359	1021528.413	1303406.648	1341699.678	1672156.767	1457955.079
Uric acid	1320957.227	1960859.91	1976993.802	1795911.252	2323061.067	1920275.351	2249341.149	2474494.258	1817886.898	2341270.741	2123378.935	1838744.167
dihydroxy-acetone-phosphate	1346842.578	1221555.331	1465398.025	1416692.939	1772134.093	1466191.897	1338760.636	1521426.856	1195337.655	1652045.558	1824047.034	1781036.37
D-glyceraldehdye-3-phosphate	1423302.844	1437988.463	1523333.101	1989758.128	1990098.662	1676123.859	2017436.065	2139674.7	1251055.809	1811466.442	1957856.243	1557390.894
sn-glycerol-3-phosphate	1672788.434	1450305.926	1347665.607	1421344.382	1252822.153	1250120.799	1569957.779	1545963.15	1211374.607	1859449.763	1500395.368	1622905.722
shikimate	2413011.578	2560960.972	2448299.486	2376245.516	2516885.869	2240837.881	2818504.186	2380649.786	2747233.848	1957466.427	2100048.184	2394022.91
aconitate	364274.8312	437664.2237	490132.0033	505172.0352	658480.4662	461273.7402	450888.7635	474252.5771	304050.8461	451647.9629	387828.0107	439333.7286
allantoate	741339.152	815866.022	868497.111	853712.9408	944068.9288	791167.5723	1271995.896	1346257.738	1052405.569	1201131.136	1241774.35	1068714.219
Ascorbic acid	2128231.838	2928807.057	2522257.897	2528464.102	2323907.226	3137858.792	2110944.155	1688482.794	2369309.294	1762491.196	1265331.097	1761308.752
2-Isopropylmalic acid	150690.9945	111837.3778	130362.5355	99451.21187	156184.5221	128049.7369	120738.4952	156889.6254	99956.8271	133497.3836	151889.8982	163833.6071
N-carbamoyl-L-aspartate-nega	576888.2792	636674.5856	772143.924	779944.2372	861565.7902	723101.3339	1073357.795	1275876.798	892590.14	1098130.617	1125872.45	1029526.49
glucono-?-lactone	51837.18838	74918.56809	97079.07267	67647.28508	59735.7659	69291.35897	92291.23631	106275.7785	79559.30706	76739.10613	87923.05635	91198.38216
myo-inositol	108740476.8	129553779.8	117415708.9	113649683.1	111901317.7	117452220.1	88146690.72	96698716	93747679.07	92024723.34	92971542.76	96079262.52
hydroxyphenylpyruvate	11179.10938	30303.12614	24458.30838	44146.92944	31108.03417	32758.44836	63713.21185	48353.55877	72835.50965	26182.79061	32877.57284	29489.94101
homocysteic acid	53289.35802	77710.52099	54146.33283	65298.84343	50595.02375	47676.61782	113048.8202	62981.91346	72193.01686	83936.38758	64787.61598	106664.5761
4-Pyridoxic acid	120025.6056	148517.6587	141726.5668	125617.4814	103043.2101	130765.97	195878.4432	153927.1598	178646.8653	142508.8521	138345.1934	135900.9117
3-phosphoglycerate	2446905.586	2917326.644	3125054.6	3762692.944	2724341.729	3509836.322	3801306.943	2728194.801	2708917.266	3102949.398	3068247.065	2486014.939
Kynurenic acid	734610.9291	839364.7086	138904.6838	729685.273	154808.2965	180331.3243	157457.5984	142823.5817	135664.8197	184905.9262	199794.6781	153318.2287
citrate-isocitrate	44698546.16	45210156.83	44030454.95	63131014.38	51345794.92	50714038.04	31626088.72	36633748.46	29498754.19	38648936.25	37425407.09	37301533.04
isocitrate	148351.5707	275655.9471	252165.0869	340241.8206	349899.6224	359091.9629	425295.3676	520080.2059	314003.1156	359999.7536	344590.912	350660.0935
citrate	13453139.57	13991925.63	14836150.19	13830402.74	13607798.76	14240071.87	8627816.53	8547215.985	7681009.542	9593238.755	9525879.706	9905825.057
2-dehydro-D-gluconate	239320.8172	215423.8044	265255.1587	193157.8811	234323.2084	225443.886	261872.4349	248561.9537	183780.5429	183014.71	254893.5218	186804.2239
D-gluconate	1298446.261	1430411.402	1652549.037	1619185.672	1683629.594	1623572.364	1849326.624	2139117.542	1627075.862	2123775.907	1891063.023	1901352.559
D-erythrose-4-phosphate	1848241.19	2552166.347	1647063.356	1814988.932	1292955.402	1627603.367	1232657.308	1218701.226	1075881.239	1222322.461	1335202.26	1490074.205
Xanthurenic acid	725927.0207	813528.7257	756321.8541	594921.4356	612334.8835	555951.5578	632590.1704	482227.9119	622186.8972	486648.0454	520727.9278	583541.2124
D-glucarate	19675.73195	21276.64643	22125.90465	24574.40662	28689.47914	15500.39205	28489.40243	32732.66058	18723.64107	31378.04479	25338.39851	26889.43462
deoxyribose-phosphate	84313.14097	65880.73771	82158.99589	89961.85654	77486.96083	77842.45916	74914.42259	97901.30408	57033.74441	95193.40018	59471.06175	95497.68439
pantothenate	68853237.72	46692726.44	34531747.04	50251923.65	46460109.25	50119811.09	54223566.47	41036173.11	48830484.59	46977181.22	37234276.68	42723687.86
deoxyuridine	24140.37678	57306.27279	64706.18293	78878.96863	62685.51721	51917.64363	89336.35087	88481.88062	57439.3766	48341.10551	86116.95412	67241.42641
ribose-phosphate	925609.0597	990135.9759	932860.6539	1024946.418	972161.6449	1084816.424	961647.3912	1205641.96	856631.6139	1171848.474	1185427.939	1145443.534
uridine	623654.5795	733795.2699	573391.5786	586311.5929	523118.8356	525145.0326	476887.419	601906.1099	790755.3315	660826.5052	600948.7689	485690.7559
deoxyinosine	466462.8867	749264.383	382307.8545	492648.393	342501.5404	388481.6511	394466.2624	329275.714	408550.6606	426662.6226	464296.604	454381.7816
D-glucono-?-lactone-6-phosphate	272720.3133	321898.5605	223193.4631	303251.6113	336014.2722	295025.2698	324877.7752	431696.8907	337133.6675	405596.9878	429666.5184	311417.5886
hexose-phosphate	13468895.7	17138309.84	12548572.79	14761981.16	11413545.61	12227012.64	10450474.51	10713458.63	9162131.064	11542550.87	10540178.64	10563329.98
glucose-1-phosphate	4204234.591	4205168.711	2724876.364	1560862.268	1368892.164	1528770.704	2236288.339	2166144.568	1708093.124	2534802.019	2279386.036	2358631.129
glucose-6-phosphate	3490301.301	5630776.18	4031867.798	4310383.572	3328751.804	3474563.878	3060771.165	2938066.182	2627357.571	3123215.444	3137367.468	3037862.077
fructose-6-phosphate	3513318.627	5100260.4	3820309.544	4236434.486	3167822.718	3550296.311	3243763.154	3103262.072	2431118.876	3278208.728	2830272.591	2815787.482
1,3-diphopshateglycerate	2636927.451	1420615.303	1360790.276	1320057.111	1742274.134	1156240.925	658151.6911	405911.2195	815429.9575	876188.6484	1013259.992	893333.8714
2,3-Diphosphoglyceric acid	8564212.572	4619918.709	4635021.357	4401240.493	4932506.261	3212605.215	1948615.399	1554761.971	2283506.034	2416965.713	3239859.426	2595931.535
S-ribosyl-L-homocysteine-nega	13933.48957	12802.03259	9912.472057	14742.93837	7364.762908	6741.712595	7072.026887	14742.39014	5813.355891	11541.69975	8190.35788	7381.027785
inosine	21271123.22	20182906.84	12782078.52	14840405.35	11392344.52	11013244.78	8822129.086	13893595.83	15988556.37	20636207.96	14503447.06	11995373.46
6-phospho-D-gluconate	167703.7657	395716.4615	245159.1417	275941.4582	204022.1101	170539.4209	327255.6398	260779.5831	253224.0781	263528.6878	319106.0076	290791.2541
xanthosine	2610608.446	2443020.698	1893684.733	1943974.799	2196007.969	2120386.264	2238024.698	2036443.623	2027556.337	2250017.599	2323423.053	2137913.445
D-sedoheptulose-1-7-phosphate	1442026.282	1654866.887	1451920.711	1739836.061	1505848.644	1615514.285	1684664.122	1793514.297	1167178.451	1670583.182	1622792.671	1639588.859
N-acetyl-glucosamine-1-phosphate	873967.5063	620698.0928	570901.4227	646274.4034	401452.2684	506536.8631	480233.2629	383200.3552	420878.8599	497417.7007	466046.1978	500276.8101
glutathione-nega	10297427.81	8167311.955	6559758.083	8118017.475	6556298.302	6110954.707	2704097.083	2478101.406	1653226.631	3359268.708	1945383.996	2614935.224
dUMP-nega	74765.91781	45057.57925	59746.34164	40561.05157	19634.3097	53845.08166	22109.74536	24760.35292	65303.8948	35093.65073	33603.61688	16400.47925
Geranyl-PP	48507.48038	42755.88524	63479.22871	79382.79073	53542.72832	56962.43728	61748.68853	47025.30504	31646.02498	64795.18631	68475.97434	44851.99379
O8P-O1P	577222.0697	610115.5067	497056.6403	608459.8809	584318.2119	662337.4586	582890.9544	575410.2936	459853.8594	655799.5602	527591.2205	524780.6042
dTMP-nega	193121.2774	134371.7472	103862.5522	147070.0976	145188.085	105678.1293	122514.9166	78022.21652	123785.925	158453.5721	142030.9846	101231.9974
cyclic-AMP	373644.5507	338976.3444	263655.9967	265513.9323	319106.0849	260276.2442	276414.8711	263370.1696	204259.6388	244366.2944	294362.2655	329590.0934
fructose-1,6-bisphosphate	58436991.06	26564032.64	43536601.12	35520009.03	44161704.53	32477302.16	28077570.4	18667888.45	21831728.26	44055002.26	41013714.68	40050629.54
trehalose-sucrose	173254.6409	107913.5022	117878.9188	98405.29317	99499.35847	75320.46987	81543.99945	67783.66385	71711.91625	71387.73302	64284.62634	74839.67133
Cellobiose	335090.9818	354897.3247	102417.6826	405010.3317	277498.3946	312771.6446	43232.38143	28477.40785	123804.3091	36167.37017	213283.5787	154993.1683
orotidine-5-phosphate	35887.67679	77587.90649	49759.93204	48360.44737	48142.496	53058.37151	56144.85475	32900.48639	55359.1648	46387.0496	52004.65306	40774.40487
SBP	990078.3832	874147.085	1001310.435	660337.0024	1095968.582	591640.5148	468703.2173	875107.9217	866039.23	727801.2454	668823.7997	1145902
S-adenosyl-L-homocysteine-nega	1377261.008	977528.4122	768004.4693	980600.4928	998818.8832	870790.2041	740510.4275	761156.6871	905535.1282	954054.6092	866562.9033	902674.2515
dCDP-nega	146673.5172	85204.2745	62140.81594	67031.08066	58196.06412	58916.73328	31513.54671	44243.14738	56529.08514	62090.88241	78872.74907	45966.24184
5-phosphoribosyl-1-pyrophosphate	254263.5687	358870.4089	277192.1029	218798.0602	292123.0656	243416.3612	146951.3257	165380.7263	135106.0248	134952.1054	132711.3264	116404.2422
OBP	135315.3105	117056.2511	124903.7805	84751.6966	87159.8694	96745.84129	106834.7443	124105.1839	121724.6387	140049.7243	124302.8495	109830.5249
dTDP-nega	271045.8114	191990.9539	176949.0522	132724.7505	137513.2288	161363.2965	162919.7748	137253.2723	199287.0546	251810.1426	176119.2187	195935.0936
CDP-nega	1565238.242	862533.8665	738977.2675	780511.6022	649758.9528	557021.4203	366853.1684	403994.3696	571630.651	705877.5633	584792.332	645832.6235
UDP-nega	14466567.74	6676211.755	6175058.595	5827761.975	5406528.693	5034554.638	3739518.625	4192830.12	3776066.329	5850153.592	5274202.627	4958832.278
trehalose-6-Phosphate	173647.116	108071.9944	124625.1014	109569.4585	140616.3691	100714.7553	76829.00394	52483.73418	69390.35493	115838.4238	100256.8027	78620.75661
Thiamine pyrophosphate	1565846.751	1406028.025	1363339.718	1381166.079	1532039.953	1246820.545	951781.9726	1109881.45	1015641.947	1145245.083	1120080.173	1188415.83
adenosine 5-phosphosulfate	286119.5979	282980.003	262368.6985	228948.8614	193426.4736	170432.7501	179717.8733	150552.7676	157380.1556	171940.028	210630.3685	250941.3081
ADP-nega	15546453.5	8131276.004	7949673.974	6267327.709	7448333.041	5327043.473	3334211.3	4347439.627	4262969.651	6063055.612	5428662.994	6393264.531
dGDP-nega	14149192.44	8769557.086	7282293.522	6489764.51	6744496.208	5796205.854	4047538.123	4048578.309	4946763.246	6712850.504	4685525.114	5591947.718
IDP-nega	1940386.288	1079454.714	1006054.667	793696.4875	911450.8128	782067.5566	435545.0279	599352.2764	518372.6145	931865.3953	671205.8536	754512.0035
GDP-nega	800039.232	414678.9252	282255.6875	422176.3205	324625.4671	263115.7732	112307.1812	119558.5682	177769.1373	194244.4036	241810.7043	241814.0855
CDP-ethanolamine	15624.02384	18397.82324	13907.61101	18860.09231	10651.40135	18913.69124	14589.93388	11416.1688	8944.247847	13924.74964	8190.677409	16435.69171
cholesteryl sulfate	11506347.87	9276781.871	9228346.021	7283147.602	12618403.98	10040492.13	4821684.649	5708425.395	8402111.657	10154312.6	11748459.79	7458196.051
dCTP-nega	335376.1901	283633.8097	241827.4528	207389.5735	307393.0961	198349.6551	175377.7272	168024.6587	199902.9007	194189.8363	292147.4836	247909.0198
dUTP-nega	43619.88419	35802.8537	21044.29316	28531.97319	25229.8446	21991.61813	17166.07463	15018.03838	16150.84989	29500.12641	28515.42086	17459.47905
dTTP-nega	1295935.019	759125.6731	762380.4985	594806.2907	672284.7296	621965.5698	740351.9816	607534.7878	695276.3998	791984.5144	756413.3541	851894.4487
CTP-nega	12698127.38	7641723.425	7137486.913	5708970.039	7782042.421	5095822.483	3802090.043	3434320.893	4223721.612	4503818.524	7265460.586	5296423.482
UTP-nega	71016467.28	43576440.66	36003871.02	31356387.35	46635805.38	35822456.3	22807908.94	19466614.55	24283127.87	27389716.7	38324549.63	33934616.47
CDP-choline	15566.83585	14746.8918	15568.72421	13925.079	20386.68932	12340.088	15604.02492	12285.87077	4912.987686	11467.38607	13099.34219	22898.2584
dATP-nega	160640.4869	75379.64768	91768.1048	71278.22376	94101.865	60523.03087	72774.08987	84595.69261	62175.43569	88523.39746	90948.42636	86893.42433
Taurodeoxycholic acid	237285.6399	330014.0645	257697.2936	280019.5622	240623.1474	258920.995	206289.6114	241006.8275	227573.0034	299330.6865	234057.8176	253840.5728
ATP-nega	66202498.29	39185922.6	38366395.67	31889326.38	39425169.39	29626131.71	17226818.23	20594938.66	21234017.07	28032156.32	29451421.77	35684044.71
dGTP	64626288.68	42990010.33	38671006.09	28411618.91	39945573.56	28337875.65	19157446.61	19133248.69	21510232.07	28481742.49	27011519.32	31410517.33
GTP-nega	15000553	7603593.642	6811240.988	6797397.824	7712705.227	5701399.729	2675979.422	2387644.619	4119238.536	3504141.042	5624566.855	4709738.168
UDP-D-glucose	41629658.92	39876619.64	37993226.52	33283030.44	37128969.2	37991627.39	26380284.7	31623472.87	22743929.3	32569962.71	28589974.62	30389085.43
UDP-D-glucuronate	20009869.15	11025876.67	9106832.167	8187248.466	10669272.08	8800972.762	3403036.8	6059155.571	5659513.347	5684048.65	6914258.812	8436423.029
ADP-D-glucose	24441.51496	27853.42299	24190.21768	17994.51128	31949.6717	17110.58197	9031.438605	19658.85198	12994.70755	14769.37778	13955.55681	35226.11022
guanosine 5-diphosphate,3-diphosphate	3304693.606	2680729.188	2323317.371	2277696.766	3280771.711	2024131.138	1095332.083	1378143.739	1694575.429	1624365.68	2063737.6	1676595.523
UDP-N-acetyl-glucosamine	12499157.36	12788396.12	14406166.05	10441712.18	12175687.12	11898119.65	10858047.95	12064328.6	10545443.85	12945956.1	10024137.9	11919868.38
glutathione disulfide-nega	43240264.15	67972990.87	65441971.85	70134496.66	65367245.84	73886431.22	67876922.58	80144813.78	54862764.44	88500739.39	78333077.61	75588737.94
NAD+_nega	1685000.749	1201301.543	1969473.309	896139.8031	1405690.975	1169446.364	1385999.242	1074994.84	628774.0284	1182896.951	1044362.075	1110856.467
NADH-nega	175413.4919	158183.721	88436.04648	126994.36	168025.8143	78679.3365	92607.32013	122922.8228	334733.843	310742.7836	218046.0411	145882.2835
dephospho-CoA-nega	27852.70922	20719.35249	9770.881717	20457.75029	13255.45229	10444.29822	19663.89534	14728.75918	8028.162155	19703.32581	3224.414794	13453.02043
NADP+_nega	4451676.98	2664280.541	2428151.86	1922185.184	2990730.884	1968341.019	1221921.186	1208058.226	1389856.983	1711445.763	2052103.404	2157893.342
NADPH-nega	20493.81147	15564.63563	16383.05882	25388.43215	31954.01523	28674.05538	8193.861547	20479.74338	27913.88569	15564.46994	18020.02391	11466.02252
dehydroascorbic acid	11348.00463	6407.15556	8976.182685	11330.11487	12523.1959	4914.415178	17852.70879	4783.666305	5440.757141	9970.562079	8047.689705	6522.312028
3-hydroxybuterate	12136.14741	10467.04031	6551.286389	6932.489058	9582.777853	7459.993605	5606.554646	9863.915828	5441.909248	12273.68993	6440.627226	6762.31247
itaconic acid	719330.8429	786762.6285	629801.3091	834639.7498	766988.5583	826638.3976	604470.5451	577021.0785	568419.7294	685575.96	689617.6369	730712.1759
glycerol 3-phosphate	2631309.388	2359439.349	2166334.756	2448155.323	2214486.965	2228035.028	2266914.673	2500050.699	2064000.261	2920089.663	2623988.83	2704343.904
