## Supplementary Figures 1-5 and Tables 1-10 for "Comparative untargeted metabolomic profiling of induced mitochondrial fusion in pancreatic cancer": Table S1 Total Pathway Analysis.xlsx

### Sheet: Supplementary Table 1
Table S1. Total pathway analysis after inducing mitochondrial fusion through Tet-On Mfn2, sgDrp1, and Lef.
Pathway Name	Percent Affected	Differentiated Metabolites	p	-Log(p)	FDR	Impact
Tet-On Mfn2 (Direct Fusion)
Aminoacyl-tRNA biosynthesis	0.2083	10/48	1e-07	6.998	6.03e-06	0.16667
Glutathione metabolism	0.3214	9/28	9.63e-07	6.0163	2.89e-05	0.34576
Glycine, serine and threonine metabolism	0.3824	13/34	2.69e-06	5.5701	5.38e-05	0.47629
Alanine, aspartate and glutamate metabolism	0.5714	16/28	4.66e-06	5.3314	6e-05	0.73077
Purine metabolism	0.4394	29/66	5e-06	5.301	6e-05	0.48314
Arginine and proline metabolism	0.3684	14/38	1.07e-05	4.9699	0.000107	0.46873
Pyrimidine metabolism	0.641	25/39	5.08e-05	4.2945	0.000339	0.82144
Cysteine and methionine metabolism	0.3636	12/33	8.08e-05	4.0924	0.000469	0.42071
Arginine biosynthesis	0.7857	11/14	8.6e-05	4.0656	0.000469	0.80203
Pentose phosphate pathway	0.5909	13/22	0.000276	3.5587	0.0011839	0.7583
Glyoxylate and dicarboxylate metabolism	0.3438	11/32	0.000409	3.3884	0.0016356	0.55557
D-Glutamine and D-glutamate metabolism	0.1667	1/6	0.000484	3.3154	0.0016517	0.5
Nicotinate and nicotinamide metabolism	0.5333	8/15	0.000496	3.305	0.0016517	0.46053
Pantothenate and CoA biosynthesis	0.2632	5/19	0.0013549	2.8681	0.0038711	0.18214
beta-Alanine metabolism	0.2381	5/21	0.0016314	2.7874	0.0044493	0.05597
Ether lipid metabolism	0.05	1/20	0.0027525	2.5603	0.0071805	0
Folate biosynthesis	0.037	1/27	0.003275	2.4848	0.0081875	0.08974
Butanoate metabolism	0.3333	5/15	0.01067	1.9718	0.023711	0.14286
Tryptophan metabolism	0.0732	3/41	0.023872	1.6221	0.051154	0.23924
Citrate cycle (TCA cycle)	0.5	10/20	0.028052	1.552	0.058038	0.51326
Synthesis and degradation of ketone bodies	0.4	2/5	0.030785	1.5117	0.06157	0.6
Tyrosine metabolism	0.119	5/42	0.046086	1.3364	0.083793	0.24711
Glycolysis / Gluconeogenesis	0.5	13/26	0.053414	1.2723	0.094261	0.64288
Phenylalanine, tyrosine and tryptophan biosynthesis	0.75	3/4	0.057177	1.2428	0.098018	1
Amino sugar and nucleotide sugar metabolism	0.2432	9/37	0.05883	1.2304	0.098051	0.43431
Ascorbate and aldarate metabolism	0.5	5/10	0.10224	0.99036	0.15337	0.25
Pyruvate metabolism	0.3182	7/22	0.11247	0.94897	0.16459	0.2509
Taurine and hypotaurine metabolism	0.125	1/8	0.16516	0.7821	0.22522	0.28571
Starch and sucrose metabolism	0.2	3/15	0.19645	0.70675	0.26193	0.23036
Ubiquinone and other terpenoid-quinone biosynthesis	0.2222	2/9	0.20907	0.67971	0.2669	1
Fructose and mannose metabolism	0.2222	4/18	0.3101	0.5085	0.36686	0.26432
Riboflavin metabolism	0.5	2/4	0.33988	0.46867	0.3796	0.5
Glycerophospholipid metabolism	0.1944	7/36	0.34796	0.45846	0.3796	0.23351
Galactose metabolism	0.1852	5/27	0.35963	0.44414	0.38532	0.05557
Phosphatidylinositol signaling system	0.0357	1/28	0.48669	0.31274	0.51231	0.03736
sgDrp1 (Indirect Fusion)
Glutathione metabolism	0.3571	10/28	2.32e-07	6.6345	7.08e-06	0.43244
Citrate cycle (TCA cycle)	0.65	13/20	6.53e-07	6.185	7.97e-06	0.62071
Pyruvate metabolism	0.4545	10/22	9.52e-07	6.0213	8.16e-06	0.48149
Arginine and proline metabolism	0.3947	15/38	1.08e-06	5.9679	8.16e-06	0.45
Glycolysis / Gluconeogenesis	0.5385	14/26	1.42e-06	5.8492	8.16e-06	0.54283
Alanine, aspartate and glutamate metabolism	0.6429	18/28	1.47e-06	5.8325	8.16e-06	0.75
Glyoxylate and dicarboxylate metabolism	0.4375	14/32	1.85e-06	5.733	9.4e-06	0.3846
Butanoate metabolism	0.6	9/15	3.23e-06	5.4903	1.32e-05	0.66668
Synthesis and degradation of ketone bodies	1	5/5	1.06e-05	4.9735	3.72e-05	1
Cysteine and methionine metabolism	0.3636	12/33	2.25e-05	4.6477	6.54e-05	0.36362
Pentose phosphate pathway	0.6364	14/22	3.48e-05	4.4585	9.65e-05	0.7931
Glycine, serine and threonine metabolism	0.3824	13/34	8.59e-05	4.0658	0.000218	0.26191
Amino sugar and nucleotide sugar metabolism	0.2432	9/37	0.000227	3.6437	0.000533	0.26088
Ascorbate and aldarate metabolism	0.5	5/10	0.000544	3.2643	0.0012293	0.42858
Purine metabolism	0.5152	34/66	0.000702	3.1534	0.0015302	0.68176
D-Glutamine and D-glutamate metabolism	0.5	3/6	0.0022164	2.6544	0.0043612	0.5
Arginine biosynthesis	0.8571	12/14	0.0032917	2.4826	0.0059057	0.6875
Pyrimidine metabolism	0.641	25/39	0.0034123	2.467	0.0059471	0.7458
Pantothenate and CoA biosynthesis	0.2632	5/19	0.0062827	2.2019	0.010358	0.27779
Vitamin B6 metabolism	0.3333	3/9	0.035979	1.4439	0.045724	0.33334
Nicotinate and nicotinamide metabolism	0.5333	8/15	0.1039	0.9834	0.11317	0.57144
Lef (Pharmacologic Fusion)
Pyrimidine metabolism	0.641	25/39	6.81e-11	10.167	2.43e-09	0.7797
Alanine, aspartate and glutamate metabolism	0.6429	18/28	8.23e-11	10.085	2.43e-09	0.75
Valine, leucine and isoleucine biosynthesis	0.375	3/8	4.5e-08	7.3468	6.64e-07	0.5
Pantothenate and CoA biosynthesis	0.2632	5/19	1.16e-07	6.9374	1.36e-06	0.27779
Aminoacyl-tRNA biosynthesis	0.1875	9/48	1.67e-07	6.7786	1.64e-06	0.31032
Arginine biosynthesis	0.9286	13/14	4.42e-07	6.3544	3.73e-06	0.875
Nitrogen metabolism	0.5	3/6	5.99e-07	6.2224	4.42e-06	0.25
Glycerophospholipid metabolism	0.1944	7/36	8.91e-07	6.0502	5.84e-06	0.21153
Citrate cycle (TCA cycle)	0.6	12/20	1.04e-06	5.984	6e-06	0.55174
Purine metabolism	0.5	33/66	1.12e-06	5.9515	6e-06	0.65904
Valine, leucine and isoleucine degradation	0.175	7/40	9.93e-06	5.0029	4.51e-05	0.20755
beta-Alanine metabolism	0.1905	4/21	1.58e-05	4.8008	6.67e-05	0.14286
Glycine, serine and threonine metabolism	0.3235	11/34	1.97e-05	4.7065	7.73e-05	0.19048
Glyoxylate and dicarboxylate metabolism	0.3438	11/32	4.53e-05	4.344	0.000167	0.30768
Pyruvate metabolism	0.3182	7/22	6.06e-05	4.2179	0.00021	0.37038
Thiamine metabolism	0.2857	2/7	0.000106	3.9754	0.000347	0.42857
Nicotinate and nicotinamide metabolism	0.6	9/15	0.000182	3.7399	0.000565	0.66668
Butanoate metabolism	0.5333	8/15	0.0002	3.6979	0.000591	0.53334
Vitamin B6 metabolism	0.3333	3/9	0.0013888	2.8573	0.0032777	0.33334
Arginine and proline metabolism	0.3684	14/38	0.001735	2.7607	0.0039372	0.475
Synthesis and degradation of ketone bodies	0.6	3/5	0.002746	2.5613	0.0057862	0.71428
Inositol phosphate metabolism	0.1	3/30	0.0031352	2.5037	0.0061775	0.025
Glycolysis / Gluconeogenesis	0.5385	14/26	0.0031411	2.5029	0.0061775	0.54283
Phenylalanine metabolism	0.0833	1/12	0.0037116	2.4304	0.0068931	0.3
Fatty acid elongation	0.0256	1/39	0.0038555	2.4139	0.0068931	0.16279
Fatty acid biosynthesis	0.0213	1/47	0.0038555	2.4139	0.0068931	0.04348
Glutathione metabolism	0.3571	10/28	0.01061	1.9743	0.017389	0.43244
Porphyrin and chlorophyll metabolism	0.0333	1/30	0.016067	1.7941	0.024946	0.03846
D-Glutamine and D-glutamate metabolism	0.5	3/6	0.025446	1.5944	0.038495	0.5
Pentose phosphate pathway	0.6364	14/22	0.034021	1.4683	0.050181	0.7931
Folate biosynthesis	0.037	1/27	0.045617	1.3409	0.063576	0.06897
Amino sugar and nucleotide sugar metabolism	0.2432	9/37	0.045925	1.338	0.063576	0.26088
Phenylalanine, tyrosine and tryptophan biosynthesis	0.5	2/4	0.046335	1.3341	0.063576	0.5
Cysteine and methionine metabolism	0.3333	11/33	0.095189	1.0214	0.12764	0.39393
Fructose and mannose metabolism	0.2222	4/18	0.26959	0.5693	0.33842	0.2
Ascorbate and aldarate metabolism	0.4	4/10	0.28654	0.54282	0.3522	0.28572
Pentose and glucuronate interconversions	0.1667	3/18	0.32409	0.48933	0.39023	0.21429
