## Supplementary Figures 1-5 and Tables 1-10 for "Comparative untargeted metabolomic profiling of induced mitochondrial fusion in pancreatic cancer": Table S2A-C Discriminant Metabolites T-Test.xlsx

### Sheet: Table S2A. Tet-On Mfn2
Table S2A. Significantly differentiated metabolites identified after direct genetic induction of fusion in Tet-On Mfn2 KPC cells using a univariate Student’s t-test. FDR-adjusted P-value < 0.05 was considered statistically significant.
Metabolite	T-stat	P-value	-log10(p)	FDR
sarcosine	10.567	9.56e-07	6.0194	0.00022283
aspartate	9.0312	4.01e-06	5.3967	0.00046732
ornithine	7.9122	1.3e-05	4.8871	0.00087126
alanine	7.696	1.65e-05	4.7824	0.00087126
L-arginino-succinate	-7.586	1.87e-05	4.7282	0.00087126
phenylalanine	-7.4082	2.29e-05	4.6395	0.00089056
inosine	-7.2064	2.9e-05	4.537	0.00096664
Methylcysteine	-7.065	3.44e-05	4.4639	0.0010008
Acetylcarnitine DL	6.7613	4.97e-05	4.3034	0.0012873
tryptophan	-6.3346	8.52e-05	4.0696	0.0018416
2-Aminooctanoic acid	6.2864	9.07e-05	4.0425	0.0018416
citrulline	-6.2517	9.48e-05	4.023	0.0018416
arginine	-6.0293	0.00012705	3.896	0.0022771
serine	-5.8506	0.00016147	3.7919	0.0025669
arginosuccinic acid	-5.8335	0.00016525	3.7818	0.0025669
2-dehydro-D-gluconate	5.6861	0.00020214	3.6943	0.0028609
Nicotinamide ribotide	-5.6477	0.00021312	3.6714	0.0028609
indole	-5.6214	0.00022102	3.6556	0.0028609
purine	-5.3139	0.00034072	3.4676	0.0041423
carnitine	5.2841	0.00035556	3.4491	0.0041423
Acetyllysine	5.1581	0.00042639	3.3702	0.0047309
O8P-O1P	-4.9622	0.00056815	3.2455	0.0057559
thiamine-phosphate	-4.9474	0.00058079	3.236	0.0057559
glutamate	4.9335	0.00059289	3.227	0.0057559
guanosine 5-diphosphate,3-diphosphate	4.8549	0.00066643	3.1762	0.006065
S-adenosyl-L-methioninamine	4.8446	0.00067678	3.1696	0.006065
putrescine	-4.7116	0.0008269	3.0825	0.0071359
D-glucono-1,5-lactone-6-phosphate	4.6536	0.0009031	3.0443	0.0075151
tyrosine	-4.5213	0.0011062	2.9562	0.0088875
N6-Acetyl-L-lysine	4.4238	0.0012865	2.8906	0.0099921
asparagine	-4.3265	0.0014977	2.8246	0.011257
phosphocreatine	4.2885	0.00159	2.7986	0.011539
Indoleacrylic acid	-4.271	0.0016343	2.7867	0.011539
NADH	-4.1998	0.0018292	2.7377	0.012535
3-methylphenylacetic acid	4.1566	0.0019594	2.7079	0.012848
3-phosphoglycerate	4.1484	0.0019851	2.7022	0.012848
cytosine	-4.0541	0.0023083	2.6367	0.014536
GMP	-3.9472	0.0027428	2.5618	0.01588
N-carbamoyl-L-aspartate	-3.942	0.002766	2.5582	0.01588
2-Hydroxy-2-methylbutanedioic acid	-3.9387	0.0027809	2.5558	0.01588
NADPH	3.9258	0.0028395	2.5468	0.01588
citrate-isocitrate	-3.9208	0.0028625	2.5433	0.01588
uracil	-3.8909	0.0030052	2.5221	0.015975
GTP	-3.8885	0.0030167	2.5205	0.015975
Citraconic acid	-3.8644	0.0031377	2.5034	0.016098
Glycerophosphocholine	-3.8565	0.0031781	2.4978	0.016098
pantothenate	-3.8401	0.0032645	2.4862	0.016169
S-ribosyl-L-homocysteine	3.8278	0.0033309	2.4774	0.016169
glutathione disulfide	-3.6924	0.0041602	2.3809	0.019782
trehalose-6-Phosphate	3.659	0.0043961	2.3569	0.020287
dTMP	3.653	0.0044405	2.3526	0.020287
N-acetyl-glucosamine	3.5238	0.0055037	2.2593	0.024296
dCDP	3.5213	0.0055265	2.2575	0.024296
5-phosphoribosyl-1-pyrophosphate	-3.472	0.0060009	2.2218	0.025893
D-glucosamine-1-phosphate	3.4562	0.0061614	2.2103	0.02605
Carbamoyl phosphate	-3.4467	0.0062609	2.2034	0.02605
CDP	3.3883	0.0069052	2.1608	0.027827
uridine	-3.3865	0.006927	2.1595	0.027827
orotidine-5-phosphate	-3.3739	0.0070753	2.1503	0.02791
2-oxobutanoate	-3.3646	0.007187	2.1435	0.02791
betaine aldehyde	3.3072	0.007917	2.1014	0.03024
guanosine	-3.2943	0.0080911	2.092	0.030407
ribose-phosphate	-3.2586	0.0085951	2.0657	0.031788
aconitate	-3.2345	0.0089517	2.0481	0.03259
acetoacetate	-3.1983	0.0095183	2.0214	0.03412
Creatinine	3.1785	0.0098451	2.0068	0.034756
shikimate	3.1522	0.010294	1.9874	0.0358
sn-glycerol-3-phosphate	-3.0964	0.011321	1.9461	0.03879
histidine	-3.0384	0.012496	1.9032	0.041608
Ng,NG-dimethyl-L-arginine	3.0382	0.0125	1.9031	0.041608
NADP+	2.9988	0.01337	1.8739	0.043877
Guanidoacetic acid	-2.9858	0.01367	1.8642	0.044239
3-phospho-serine	-2.9562	0.014381	1.8422	0.0459
UDP	2.9313	0.015007	1.8237	0.04725
UDP-N-acetyl-glucosamine	-2.8913	0.016071	1.794	0.049927

### Sheet: Table S2B. sgDrp1
Table S2B. Significantly differentiated metabolites identified after indirect genetic induction of fusion in sgDrp1 KPC cells using a univariate Student’s t-test. FDR-adjusted P-value < 0.05 was considered statistically significant.
Metabolite	T-stat	P-value	-log10(p)	FDR
hypoxanthine	-20.197	1.95e-09	8.71	4.76e-07
N-acetyl-L-aspartic acid	13.742	8.09e-08	7.092	9.87e-06
ornithine	13.1	1.28e-07	6.8943	1.04e-05
acetoacetate	-9.8657	1.8e-06	5.745	0.00010076
2-oxobutanoate	-9.718	2.06e-06	5.6852	0.00010076
acetyl-CoA	-9.4614	2.63e-06	5.5794	0.00010712
citrate	8.9249	4.46e-06	5.3505	0.00015553
glutathione	8.6396	5.97e-06	5.2243	0.00018198
allantoate	-8.2135	9.34e-06	5.0295	0.00024199
cytidine	-8.1579	9.92e-06	5.0036	0.00024199
glutathione	7.5304	1.99e-05	4.7007	0.00044187
5-phosphoribosyl-1-pyrophosphate	6.8353	4.54e-05	4.343	0.00090648
phosphocreatine	6.7849	4.83e-05	4.3161	0.00090648
proline	-6.3359	8.51e-05	4.0703	0.0014823
Acetylcarnitine DL	-6.2287	9.77e-05	4.01	0.0015034
N-carbamoyl-L-aspartate	-6.222	9.86e-05	4.0062	0.0015034
1-Methyladenosine	-6.0865	0.00011777	3.929	0.0016904
homocysteine	6.0225	0.00012821	3.8921	0.001738
4-aminobutyrate	-5.9319	0.00014471	3.8395	0.0018584
betaine	-5.7874	0.00017595	3.7546	0.0021466
putrescine	-5.714	0.00019454	3.711	0.0022604
dAMP	5.5631	0.00023967	3.6204	0.0026581
deoxyguanosine	-5.3088	0.00034318	3.4645	0.0036407
betaine aldehyde	-5.1733	0.0004171	3.3798	0.0042096
homoserine	-5.1502	0.00043131	3.3652	0.0042096
sarcosine	4.93	0.00059592	3.2248	0.0054251
D-gluconate	-4.9251	0.00060032	3.2216	0.0054251
Adenylosuccinate	-4.8223	0.00069982	3.155	0.0060984
glutamate	4.7384	0.00079405	3.1002	0.0066809
Thiamine pyrophosphate	4.6827	0.00086401	3.0635	0.0070273
D-glucono-1,5-lactone-6-phosphate	-4.328	0.0014943	2.8256	0.011761
2,3-Diphosphoglyceric acid	4.2917	0.001582	2.8008	0.012063
alanine	4.2062	0.0018108	2.7421	0.013389
N-acetyl-glutamine	4.1261	0.0020569	2.6868	0.014761
S-ribosyl-L-homocysteine	4.066	0.0022648	2.645	0.015789
Cystine	-4.0209	0.002435	2.6135	0.016467
coenzyme A	4.0053	0.0024971	2.6026	0.016467
glycerol 3-phosphate	-3.8556	0.0031831	2.4972	0.020439
homocysteic acid	-3.8011	0.0034796	2.4585	0.021676
guanosine 5-diphosphate,3-diphosphate	3.7883	0.0035535	2.4493	0.021676
1,3-diphopshateglycerate	3.6729	0.0042963	2.3669	0.025568
GTP	3.6318	0.0045985	2.3374	0.026715
sn-glycerol-3-phosphate	-3.5915	0.0049164	2.3083	0.027898
aminoimidazole carboxamide ribonucleotide	-3.5683	0.00511	2.2916	0.028337
2-oxo-4-methylthiobutanoate	3.5159	0.0055767	2.2536	0.030238
GDP	3.4771	0.0059499	2.2255	0.03156
glucono-1,5-lactone	-3.4147	0.0066061	2.1801	0.034296
N-acetyl-glucosamine	3.358	0.0072667	2.1387	0.036939
4-Pyridoxic acid	-3.3274	0.0076509	2.1163	0.037598
ribose-phosphate	-3.3233	0.0077044	2.1133	0.037598
UDP-D-glucose	3.3055	0.0079397	2.1002	0.037986
citrate-isocitrate	3.1778	0.0098566	2.0063	0.04625
N-carbamoyl-L-aspartate	-3.1599	0.01016	1.9931	0.046776
aspartate	3.1398	0.010514	1.9782	0.047509

### Sheet: Table S2C. Lef
Table S2C. Significantly differentiated metabolites identified after pharmacologic induction of fusion in Lef treated KPC cells using a univariate Student’s t-test. FDR-adjusted P-value < 0.05 was considered statistically significant.
Metabolite	T-stat	P-value	-log10(p)	FDR
allantoate	-65.901	1.58e-14	13.802	3.66e-12
2-Isopropylmalic acid	-52.196	1.61e-13	12.793	1.87e-11
N-carbamoyl-L-aspartate	-38.101	3.7e-12	11.432	2.86e-10
Phosphorylcholine	31.824	2.21e-11	10.656	1.28e-09
2-keto-isovalerate	-24.444	2.99e-10	9.5237	1.39e-08
fumarate	-23.002	5.45e-10	9.2638	2.11e-08
aspartate	-20.744	1.5e-09	8.8235	4.98e-08
Maleic acid	-18.396	4.85e-09	8.3141	1.41e-07
dihydroorotate	-16.331	1.54e-08	7.8123	3.97e-07
N-acetyl-L-alanine	-13.003	1.37e-07	6.8637	3.18e-06
creatine	-12.609	1.83e-07	6.7371	3.86e-06
CMP	-12.466	2.04e-07	6.6903	3.9e-06
D-gluconate	-12.377	2.18e-07	6.6608	3.9e-06
aconitate	9.9044	1.74e-06	5.7605	2.7e-05
citrate-isocitrate	9.8999	1.74e-06	5.7587	2.7e-05
Glycerophosphocholine	-9.5586	2.4e-06	5.6197	3.48e-05
Carbamoyl phosphate	-9.0343	4e-06	5.3981	5.46e-05
uridine	-8.4247	7.46e-06	5.127	9.62e-05
CDP-ethanolamine	-7.9927	1.19e-05	4.9256	0.00014494
Citraconic acid	7.7064	1.63e-05	4.7875	0.00018102
shikimate	7.7025	1.64e-05	4.7855	0.00018102
4-aminobutyrate	-6.931	4.04e-05	4.3937	0.00042595
CDP-choline	-6.6574	5.66e-05	4.2474	0.0005706
O8P-O1P	-6.3998	7.83e-05	4.106	0.0007573
itaconic acid	6.3212	8.67e-05	4.0621	0.00080436
leucine-isoleucine	5.9993	0.00013224	3.8787	0.0011799
CDP	-5.9384	0.00014346	3.8433	0.0012327
deoxyguanosine	5.5282	0.00025165	3.5992	0.0020851
guanosine	-5.4076	0.0002982	3.5255	0.0023856
Thiamine pyrophosphate	-5.2577	0.00036926	3.4327	0.0028556
2-hydroxygluterate	5.1937	0.00040496	3.3926	0.0030307
Aminoadipic acid	-5.1638	0.00042287	3.3738	0.0030658
Acetylcarnitine DL	-5.0758	0.0004807	3.3181	0.0033795
1-Methyladenosine	-5.0127	0.00052735	3.2779	0.0035984
UDP	-4.8858	0.00063639	3.1963	0.0042184
pyridoxine	4.8078	0.00071517	3.1456	0.0046089
aminoimidazole carboxamide ribonucleotide	4.7515	0.00077847	3.1088	0.0047858
sn-glycerol-3-phosphate	-4.7469	0.00078388	3.1057	0.0047858
2-Aminooctanoic acid	-4.702	0.00083908	3.0762	0.0049897
isocitrate	4.6755	0.00087341	3.0588	0.0049897
N-acetyl-glucosamine-1-phosphate	-4.6618	0.00089188	3.0497	0.0049897
Cellobiose	4.6534	0.00090331	3.0442	0.0049897
dCDP	-4.542	0.0010714	2.9701	0.0057803
orotate	-4.5221	0.0011048	2.9567	0.0058254
N-acetyl-glucosamine	-4.2589	0.001666	2.7783	0.008589
deoxyuridine	-4.1837	0.0018768	2.7266	0.0094655
1-Methyl-Histidine	4.0213	0.0024334	2.6138	0.011992
choline	4.0014	0.0025128	2.5998	0.011992
cytosine	-3.9965	0.0025328	2.5964	0.011992
arginine	3.943	0.0027614	2.5589	0.012813
2-Hydroxy-2-methylbutanedioic acid	3.8668	0.0031254	2.5051	0.014217
biotin	3.7853	0.0035707	2.4472	0.015931
acetyl-CoA	-3.7452	0.0038139	2.4186	0.016695
deoxyadenosine	3.6675	0.0043352	2.363	0.018626
7-methylguanosine	3.6452	0.0044977	2.347	0.018972
anthranilate	-3.5671	0.0051205	2.2907	0.021202
phenylalanine	3.5568	0.005209	2.2832	0.021202
inosine	-3.5106	0.0056257	2.2498	0.022503
acetoacetate	3.4919	0.0058048	2.2362	0.022826
phosphocreatine	3.4749	0.0059722	2.2239	0.022938
glucono-1,5-lactone	-3.469	0.0060311	2.2196	0.022938
histidinol	-3.423	0.0065148	2.1861	0.024378
citrulline	3.4081	0.0066799	2.1752	0.024599
UDP-N-acetyl-glucosamine	-3.3858	0.0069348	2.159	0.025139
asparagine	3.3065	0.0079255	2.101	0.028288
NAD+	-3.0764	0.011713	1.9313	0.041174
N-acetyl-aspartylglutamic acid	-3.042	0.012419	1.9059	0.043004
Urea	3.0309	0.012658	1.8976	0.043186
2-oxo-4-methylthiobutanoate	3.0141	0.013026	1.8852	0.043799
Kynurenine	2.9917	0.013534	1.8686	0.044857
dATP	2.9676	0.014105	1.8506	0.046089
thiamine-phosphate	-2.9208	0.015279	1.8159	0.0487
glutamate	2.9191	0.015324	1.8146	0.0487
cystathionine	2.9078	0.015624	1.8062	0.048983
