## Supplementary Figures 1-5 and Tables 1-10 for "Comparative untargeted metabolomic profiling of induced mitochondrial fusion in pancreatic cancer": Table S3A-C Discriminant Metabolites SAM.xlsx

### Sheet: Table S3A. Tet-On Mfn2
Table S3A. Significantly differentiated metabolites identified after direct genetic induction of fusion in Tet-On Mfn2 KPC cells using significance analysis of microarray (SAM). Delta = 0.39 and FDR-adjusted P-value < 0.05 was considered statistically significant.
Metabolite	D-value	StdDev	Raw P	FDR
putrescine	1.9412	0.29098	0	0
ornithine	-1.6092	0.10602	0.00012876	0.0048365
NADPH	-1.5047	0.25809	0.00030043	0.0048365
S-adenosyl-L-methioninamine	-1.478	0.18231	0.00030043	0.0048365
inosine	1.4596	0.10547	0.00030043	0.0048365
D-glucono-1,5 -lactone-6-phosphate	-1.39	0.17686	0.00042918	0.0048365
sarcosine	-1.3715	0.061936	0.00042918	0.0048365
alanine	-1.3548	0.088719	0.00042918	0.0048365
Nicotinamide ribotide	1.3162	0.12619	0.0004721	0.0048365
Acetylcarnitine DL	-1.3153	0.1003	0.0004721	0.0048365
thiamine-phosphate	1.2776	0.14458	0.00077253	0.0071949
S-ribosyl-L-homocysteine	-1.239	0.19874	0.001073	0.0091601
3-methylphenylacetic acid	-1.1646	0.16164	0.0018455	0.01374
L-arginino-succinate	1.1447	0.073801	0.0021459	0.01374
D-glucosamine-1-phosphate	-1.1427	0.20511	0.0021459	0.01374
guanosine 5-diphosphate,3-diphosphate	-1.1394	0.12734	0.0021459	0.01374
arginosuccinic acid	1.1263	0.099357	0.0023605	0.014225
2-Aminooctanoic acid	-1.0828	0.086413	0.0032618	0.018513
Cellobiose	1.0737	0.25246	0.0034335	0.018513
trehalose-6-Phosphate	-1.0273	0.16211	0.004721	0.02345
2-dehydro-D-gluconate	-1.0233	0.091137	0.0048069	0.02345
aspartate	-0.99454	0.051389	0.0057082	0.026043
tryptophan	0.98406	0.076376	0.0060086	0.026043
NADH	0.98239	0.12679	0.0061373	0.026043
Methylcysteine	0.96885	0.065998	0.0066094	0.026043
guanosine	0.96645	0.17241	0.0066094	0.026043
dTMP	-0.9525	0.14647	0.007382	0.027951
5-phosphoribosyl-1-pyrophosphate	0.94776	0.15592	0.0076395	0.027951
indole	0.94265	0.083665	0.0079828	0.028201
O8P-O1P	0.92762	0.095476	0.0087983	0.029076
3-phosphoglycerate	-0.92752	0.11958	0.0087983	0.029076
dCDP	-0.92322	0.14756	0.0090987	0.029129
phenylalanine	0.91776	0.05872	0.0093991	0.029179
acetoacetate	0.9126	0.1658	0.0098283	0.02927
carnitine	-0.9106	0.086463	0.01	0.02927
pantothenate	0.90631	0.12828	0.0103	0.029312
GMP	0.89944	0.12255	0.011073	0.02992
N-acetyl-glucosamine	-0.89542	0.14147	0.011502	0.02992
Geranyl-PP	-0.89406	0.22579	0.011631	0.02992
orotidine-5-phosphate	0.89148	0.14913	0.011803	0.02992
2-Hydroxy-2-methylbutanedioic acid	0.88793	0.12087	0.011974	0.02992
ribose-phosphate	0.87352	0.15209	0.013176	0.031391
citrulline	0.87327	0.067425	0.013176	0.031391
2-oxobutanoate	0.86491	0.14369	0.013777	0.032077
CDP	-0.85881	0.14099	0.014292	0.032116
thymine	0.85757	0.37204	0.014421	0.032116
serine	0.85186	0.070767	0.015236	0.032885
Flavone	-0.85085	0.25403	0.015408	0.032885
arginine	0.84608	0.067786	0.01588	0.033201
Indoleacrylic acid	0.83911	0.10153	0.016781	0.034076
uridine	0.82956	0.13473	0.017253	0.034076
purine	0.82904	0.076764	0.017296	0.034076
GTP	0.81638	0.11035	0.01867	0.035478
phosphoenolpyruvate	-0.81076	0.23831	0.019485	0.035478
Citraconic acid	0.81015	0.11015	0.019485	0.035478
Glycerophosphocholine	0.80513	0.10957	0.020043	0.035478
N-acetyl-L-ornithine	0.80494	0.3582	0.020043	0.035478
dihydroorotate	-0.80375	0.16317	0.020086	0.035478
trans, trans-farnesyl diphosphate	-0.79236	0.18343	0.021845	0.037231
Adenylosuccinate	-0.7908	0.17177	0.022017	0.037231
tyrosine	0.78694	0.087509	0.022489	0.037231
hypoxanthine	-0.78638	0.26887	0.022532	0.037231
cholesteryl sulfate	-0.78049	0.1741	0.023305	0.037373
asparagine	0.7801	0.091344	0.023348	0.037373
Guanidoacetic acid	0.77599	0.14582	0.023906	0.037373
glutathione disulfide	0.77499	0.11031	0.024077	0.037373
N-carbamoyl-L-aspartate	0.76924	0.10068	0.024893	0.038062
3-phospho-serine	0.71477	0.13242	0.035408	0.050381
Carbamoyl phosphate	0.71446	0.10859	0.035408	0.050381
uracil	0.70198	0.091413	0.038798	0.052199
citrate-isocitrate	0.69949	0.090172	0.039614	0.052199
deoxyuridine	0.69947	0.15602	0.039614	0.052199
aconitate	0.68994	0.11259	0.041888	0.054321

### Sheet: Table S3B. sgDrp1
Table S3B. Significantly differentiated metabolites identified after indirect genetic induction of fusion in sgDrp1 KPC cells using significance analysis of microarray (SAM). Delta = 0.38 and FDR-adjusted P-value < 0.05 was considered statistically significant.
Metabolite	D-value	StdDev	Raw P	FDR
acetyl-CoA	2.919	0.16944	0	0
hypoxanthine	2.4687	0.052883	0	0
cytidine	2.2524	0.14484	0	0
glutathione	-1.9447	0.13222	0	0
glutathione	-1.855	0.10383	0	0
N-acetyl-L-aspartic acid	-1.8499	0.059076	0	0
Cystine	1.5055	0.22729	0.00028689	0.0038484
coenzyme A	-1.4652	0.21906	0.00045082	0.0042332
acetoacetate	1.4408	0.064948	0.00045082	0.0042332
2-oxobutanoate	1.4375	0.065925	0.00045082	0.0042332
5-phosphoribosyl-1-pyrophosphate	-1.3723	0.095398	0.00057377	0.0044898
putrescine	1.3613	0.11877	0.00057377	0.0044898
allantoate	1.3324	0.073537	0.00065574	0.0047365
Adenylosuccinate	1.2962	0.1396	0.00094262	0.0050637
N-carbamoyl-L-aspartate	1.2907	0.099395	0.00094262	0.0050637
deoxyguanosine	1.2782	0.12042	0.00094262	0.0050637
ornithine	-1.2487	0.040014	0.0010246	0.0050637
Cellobiose	-1.2475	0.27701	0.0010246	0.0050637
1-Methyladenosine	1.2455	0.097706	0.0010246	0.0050637
2,3-Diphosphoglyceric acid	-1.2296	0.1525	0.0011885	0.0055802
homoserine	1.2236	0.11834	0.0012705	0.005681
Acetylcarnitine DL	1.1761	0.088395	0.0017623	0.0073622
citrate	-1.172	0.057409	0.0018033	0.0073622
GDP	-1.1501	0.18768	0.0021311	0.0076968
betaine	1.1498	0.094151	0.0021311	0.0076968
GTP	-1.1476	0.17542	0.0021311	0.0076968
1,3-diphopshateglycerate	-1.1336	0.16953	0.002582	0.0089796
N-acetyl-glutamine	-1.0917	0.13663	0.0033607	0.01127
deoxyadenosine	1.0702	0.21041	0.0038115	0.012147
cysteine sulfinate	1.0629	0.20495	0.0039754	0.012147
homocysteine	-1.0603	0.081145	0.0041393	0.012147
betaine aldehyde	1.0591	0.097763	0.0041393	0.012147
homocysteic acid	1.0441	0.14381	0.0046311	0.013178
dAMP	-1.0249	0.085766	0.0052869	0.014111
4-aminobutyrate	1.023	0.07914	0.0052869	0.014111
aminoimidazole carboxamide ribonucleotide	1.0179	0.15157	0.0054098	0.014111
phosphocreatine	-1.0139	0.06672	0.0055738	0.014145
D-gluconate	1.0021	0.097012	0.0061885	0.015196
malonyl-CoA	0.99932	0.22259	0.0063115	0.015196
D-glucono-1,5 -lactone-6-phosphate	0.99353	0.11315	0.0066393	0.015485
2-oxo-4-methylthiobutanoate	-0.98937	0.14871	0.0067623	0.015485
guanosine 5-diphosphate,3-diphosphate	-0.98534	0.1335	0.0069262	0.015485
S-methyl-5-thioadenosine	0.97847	0.232	0.0072541	0.015841
S-ribosyl-L-homocysteine	-0.97338	0.11953	0.0075	0.016006
UDP-D-glucuronate	-0.96046	0.17872	0.0081967	0.017104
NADH	0.9159	0.19373	0.011557	0.023592
glucono-1,5 -lactone	0.91052	0.13808	0.012008	0.023991
choline	0.87317	0.24768	0.01541	0.030146
proline	0.8631	0.059891	0.016393	0.031416
4-Pyridoxic acid	0.85284	0.13088	0.017582	0.033019
isocitrate	0.84293	0.18537	0.01873	0.034426
NADP+	-0.84069	0.1705	0.019262	0.034426
dGTP	-0.83302	0.16226	0.019918	0.034426
D-glucarate	0.83223	0.14351	0.019959	0.034426
GMP	-0.83018	0.22431	0.020164	0.034426
hydroxyphenylpyruvate	0.80789	0.24682	0.023689	0.039721
D-glucosamine-6-phosphate	-0.80367	0.15314	0.024549	0.040442
Kynurenic acid	-0.7987	0.28146	0.025205	0.040806
ATP	-0.78261	0.17052	0.028033	0.044443
N-acetyl-glucosamine	-0.78089	0.11507	0.028607	0.044443
dGDP	-0.77798	0.16894	0.029139	0.044443
trehalose-sucrose	-0.77676	0.14535	0.029344	0.044443
trehalose-6-Phosphate	-0.77218	0.16088	0.030574	0.045352
IDP	-0.76858	0.18307	0.031311	0.045352
ADP	-0.76797	0.18542	0.031393	0.045352
NADP+	-0.76612	0.15958	0.031885	0.045365
cholesterol	-0.75776	0.1694	0.033525	0.046456
UTP	-0.75409	0.17152	0.034467	0.046456
glutamate	-0.75352	0.071811	0.034631	0.046456
CTP	-0.75071	0.17853	0.035369	0.046777
citrate-isocitrate	-0.74693	0.11669	0.036598	0.047077

### Sheet: Table S3C Lef
Table S3C. Significantly differentiated metabolites identified after pharmacologic induction of fusion in Lef treated KPC cells using significance analysis of microarray (SAM). Delta = 0.32 and FDR-adjusted P-value < 0.05 was considered statistically significant.
Metabolite	D-value	StdDev	Raw P	FDR
allantoate	4.136	0.031152	0	0
2-Isopropylmalic acid	3.816	0.036695	0	0
N-carbamoyl-L-aspartate	3.5252	0.047431	0	0
dihydroorotate	2.3544	0.078366	0	0
aspartate	2.0177	0.050127	0	0
CDP-ethanolamine	1.9891	0.15414	0	0
CDP-choline	1.8757	0.18249	4.31e-05	0.00025462
2-keto-isovalerate	1.854	0.038181	4.31e-05	0.00025462
Phosphorylcholine	-1.8314	0.028406	4.31e-05	0.00025462
fumarate	1.8205	0.039984	4.31e-05	0.00025462
Maleic acid	1.7979	0.05039	8.62e-05	0.00042436
CMP	1.7571	0.076332	8.62e-05	0.00042436
uridine	1.7422	0.12129	0.00017241	0.00072748
orotate	1.7108	0.28311	0.00017241	0.00072748
Cellobiose	-1.609	0.24586	0.00025862	0.0010185
Carbamoyl phosphate	1.5464	0.096078	0.00030172	0.0011139
shikimate	-1.5287	0.11519	0.00034483	0.0011982
D-gluconate	1.4274	0.06065	0.0010345	0.0033949
guanosine	1.4023	0.16288	0.00125	0.0038862
acetyl-CoA	1.389	0.27426	0.0014224	0.0042012
N-acetyl-beta-alanine	1.3514	0.053961	0.0019397	0.0054395
creatine	1.3349	0.055087	0.0020259	0.0054395
deoxyadenosine	-1.3118	0.25906	0.0022414	0.0057289
aconitate	-1.3013	0.070368	0.0023276	0.0057289
4-aminobutyrate	1.2451	0.10187	0.0025862	0.0061108
N-acetyl-glucosamine-1-phosphate	1.2343	0.16753	0.0028448	0.0064633
deoxyguanosine	-1.1808	0.12636	0.0035345	0.0073202
Glycerophosphocholine	1.1533	0.063834	0.00375	0.0073202
isocitrate	-1.1449	0.15085	0.0038793	0.0073202
cytosine	1.1342	0.18435	0.0039224	0.0073202
CDP	1.1304	0.10938	0.0039224	0.0073202
1-Methyladenosine	1.1287	0.13519	0.0039655	0.0073202
aminoimidazole carboxamide ribonucleotide	-1.1134	0.14238	0.0041379	0.007407
citrate-isocitrate	-1.1038	0.058377	0.0044828	0.0075732
UDP	1.0932	0.13409	0.0046121	0.0075732
Acetylcarnitine DL	1.0895	0.12715	0.0046552	0.0075732
adenosine	1.0845	0.29431	0.0047845	0.0075732
Citraconic acid	-1.0799	0.075817	0.005	0.0075732
Thiamine pyrophosphate	1.0788	0.1201	0.005	0.0075732
dCDP	1.072	0.14372	0.0051724	0.0076385
inosine	1.0562	0.2002	0.0053879	0.0076385
D-glucosamine-1-phosphate	-1.0534	0.26867	0.0055603	0.0076385
2-Aminooctanoic acid	1.0532	0.13429	0.0055603	0.0076385
choline	-1.0194	0.15905	0.0064224	0.0086222
O8P-O1P	1.0091	0.087089	0.0069397	0.0091096
2-oxo-4-methylthiobutanoate	-1.0034	0.23218	0.0073276	0.0094097
itaconic acid	-0.95486	0.082779	0.0097845	0.012297
Aminoadipic acid	0.93146	0.10238	0.011509	0.01403
N-acetyl-glucosamine	0.92877	0.12975	0.011638	0.01403
acetoacetate	-0.91028	0.16404	0.013103	0.015481
N-acetyl-aspartylglutamic acid	0.8761	0.18817	0.016207	0.018772
sn-glycerol-3-phosphate	0.87037	0.10445	0.016595	0.018784
thiamine-phosphate	0.86489	0.19571	0.016853	0.018784
2-hydroxygluterate	-0.85443	0.091604	0.017974	0.019662
deoxyuridine	0.83939	0.11677	0.019397	0.020832
anthranilate	0.83232	0.14159	0.020345	0.021203
dimethylglycine	-0.83053	0.22788	0.020474	0.021203
histidinol	0.82876	0.14862	0.020819	0.021203
GMP	0.82057	0.18723	0.022069	0.022096
pyridoxine	-0.81012	0.094274	0.023578	0.023213
Nicotinamide ribotide	0.80621	0.23643	0.024095	0.023333
glucono-1,5 -lactone	0.77785	0.13447	0.02806	0.026735
NAD+	0.76323	0.207	0.03056	0.028654
NAD+	0.75379	0.15099	0.032241	0.029758
UDP-N-acetyl-glucosamine	0.71109	0.12368	0.040991	0.034591
UMP	0.70222	0.17948	0.042888	0.035682
IMP	0.68812	0.17701	0.047198	0.037174
homocysteic acid	0.68179	0.18034	0.049052	0.038125
p-aminobenzoate	0.63908	0.18463	0.065259	0.048186
xanthosine-5-phosphate	0.62398	0.20814	0.071164	0.051265
dehydroascorbic acid	0.6105	0.24739	0.077672	0.054621
coenzyme A	0.60743	0.21476	0.078879	0.054817
dAMP	0.59572	0.13836	0.084914	0.058325
cyclic-AMP	0.58607	0.12931	0.090302	0.059269
