## Supplementary Figures 1-5 and Tables 1-10 for "Comparative untargeted metabolomic profiling of induced mitochondrial fusion in pancreatic cancer": Table S4A-C Discriminant Metabolites PLS-DA VIP Score.xlsx

### Sheet: Table S4A. Tet-On Mfn2
Table S4A. Significantly differentiated metabolites identified after direct genetic induction of fusion in Tet-On Mfn2 KPC cells using PLS-DA variable importance in projection. VIP score > 1.0 was considered statistically significant.
Metabolite	Comp. 1	Comp. 2	Comp. 3	Comp. 4	Comp. 5
putrescine	3.6927	3.6688	3.6617	3.6575	3.6571
NADPH	2.729	2.7126	2.7106	2.7086	2.7084
S-adenosyl-L-methioninamine	2.3789	2.3394	2.3378	2.3372	2.337
ornithine	2.2593	2.2308	2.2271	2.2245	2.2242
D-glucono- 1,5-lactone-6-phosphate	2.2168	2.1835	2.1821	2.1796	2.1793
S-ribosyl-L-homocysteine	2.049	2.0141	2.0123	2.0106	2.0104
inosine	2.0471	2.0173	2.0135	2.0112	2.011
Cellobiose	1.931	1.9199	1.9172	1.9174	1.9172
thiamine-phosphate	1.9265	1.8936	1.8901	1.8886	1.8884
Nicotinamide ribotide	1.9196	1.8868	1.8834	1.8818	1.8816
D-glucosamine-1-phosphate	1.9094	1.8763	1.8731	1.871	1.8708
alanine	1.839	1.8085	1.8051	1.803	1.8028
Acetylcarnitine DL	1.8265	1.7985	1.7957	1.7936	1.7935
thymine	1.8185	1.7923	1.7911	1.8023	1.8025
3-methylphenylacetic acid	1.8096	1.7852	1.783	1.7819	1.7817
sarcosine	1.7628	1.7344	1.7311	1.7291	1.7289
N-acetyl-L-ornithine	1.6769	1.8421	1.8444	1.8425	1.8423
guanosine 5-diphosphate,3-diphosphate	1.6651	1.6539	1.6507	1.6489	1.6487
trehalose-6-Phosphate	1.5976	1.5695	1.5664	1.5647	1.5645
arginosuccinic acid	1.5611	1.5385	1.5356	1.5339	1.5337
Geranyl-PP	1.5437	1.5499	1.5474	1.546	1.5459
Flavone	1.5338	1.5692	1.567	1.5654	1.5656
guanosine	1.5297	1.5028	1.5007	1.4996	1.4995
L-arginino-succinate	1.5079	1.483	1.4803	1.4787	1.4786
2-Aminooctanoic acid	1.4631	1.4376	1.4352	1.4335	1.4334
5-phosphoribosyl-1-pyrophosphate	1.4581	1.4492	1.4465	1.4457	1.4455
hypoxanthine	1.449	1.5091	1.507	1.5053	1.5053
dTMP	1.4411	1.4323	1.4297	1.4282	1.4281
NADH	1.4343	1.4124	1.4097	1.408	1.4079
acetoacetate	1.4283	1.4095	1.4086	1.4071	1.4069
phosphoenolpyruvate	1.4272	1.4459	1.4431	1.4461	1.4459
dCDP	1.3996	1.3851	1.3825	1.3809	1.3808
2-dehydro-D-gluconate	1.3958	1.3792	1.3772	1.3756	1.3755
orotidine-5-phosphate	1.3552	1.3445	1.342	1.3405	1.3405
N-acetyl-glucosamine	1.3427	1.3314	1.3291	1.329	1.3289
3-phosphoglycerate	1.3362	1.3135	1.3114	1.3098	1.3098
ribose-phosphate	1.3349	1.312	1.3128	1.3114	1.3112
pantothenate	1.3268	1.3043	1.3019	1.3005	1.3004
tryptophan	1.3031	1.2815	1.2791	1.2778	1.2776
GMP	1.3029	1.2826	1.2804	1.2793	1.2793
2-oxobutanoate	1.3021	1.2861	1.2841	1.2839	1.2837
CDP	1.2867	1.2643	1.2626	1.2611	1.2611
2-Hydroxy-2-methylbutanedioic acid	1.2822	1.2643	1.263	1.2617	1.2616
trans, trans-farnesyl diphosphate	1.2777	1.2803	1.2778	1.2808	1.2807
O8P-O1P	1.2761	1.2548	1.2524	1.2519	1.2518
indole	1.2668	1.2498	1.2475	1.2461	1.246
Methylcysteine	1.2559	1.234	1.2316	1.2305	1.2303
dihydroorotate	1.2522	1.2381	1.2375	1.2373	1.2372
Adenylosuccinate	1.2504	1.3022	1.2997	1.2982	1.2984
aspartate	1.25	1.2317	1.2294	1.2279	1.2278
cholesteryl sulfate	1.239	1.2235	1.2212	1.2199	1.2202
carnitine	1.2306	1.2092	1.207	1.2056	1.2055
uridine	1.2289	1.2074	1.2054	1.2044	1.2042
deoxyadenosine	1.1974	1.2097	1.214	1.2194	1.2193
dUMP	1.1903	1.1946	1.1925	1.1987	1.1986
Guanidoacetic acid	1.1727	1.1533	1.1517	1.1526	1.1525
phenylalanine	1.1717	1.1527	1.1506	1.1493	1.1491
Indoleacrylic acid	1.168	1.1474	1.1457	1.1449	1.1448
GTP	1.1558	1.1354	1.1336	1.1323	1.1322
Citraconic acid	1.1465	1.133	1.131	1.1297	1.1296
D-glucarate	1.1455	1.1314	1.1317	1.1305	1.1304
Glycerophosphocholine	1.1381	1.1377	1.1359	1.1347	1.1346
citrulline	1.1353	1.116	1.1145	1.1132	1.1131
serine	1.1152	1.0989	1.0974	1.0962	1.0961
arginine	1.1008	1.0841	1.0826	1.0813	1.0812
purine	1.0987	1.0819	1.08	1.0788	1.0787
glutathione disulfide	1.0971	1.0799	1.0779	1.0767	1.0766
Ascorbic acid	1.0911	1.0884	1.0986	1.0991	1.099
UDP	1.0867	1.0707	1.0692	1.0681	1.0681
deoxyuridine	1.0763	1.0704	1.0692	1.0685	1.0684
2,3-dihydroxybenzoic acid	1.071	1.1483	1.1539	1.1526	1.1525
N-carbamoyl-L-aspartate	1.069	1.0512	1.0494	1.0493	1.0492
tyrosine	1.0657	1.0471	1.0453	1.0441	1.044
asparagine	1.0645	1.0512	1.0495	1.0502	1.0501
nicotinamide	1.0621	1.0465	1.0446	1.0439	1.0441
3-phospho-serine	1.0544	1.0361	1.035	1.0339	1.0339
betaine aldehyde	1.0491	1.0355	1.0336	1.0326	1.0325
Nicotinamide Riboside	1.0463	1.1452	1.1431	1.1418	1.1417
dCMP	1.0422	1.2211	1.222	1.2219	1.2219
Uric acid	1.0412	1.0232	1.0233	1.0223	1.0223
NADP+	1.0334	1.0152	1.0133	1.0136	1.0135
acadesine	1.0279	1.0293	1.0316	1.0313	1.0312
dTDP	1.0222	1.0103	1.0084	1.0151	1.0153

### Sheet: Table S4B. sgDrp1
Table S4B. Significantly differentiated metabolites identified after indirect genetic induction of fusion in sgDrp1 KPC cells using PLS-DA variable importance in projection. VIP Score > 1.0 was considered statistically significant.
Metabolite	Comp. 1	Comp. 2	Comp. 3	Comp. 4	Comp. 5
acetyl-CoA	4.1582	4.0175	4.0084	4.0074	4.0074
cytidine	3.0649	2.9068	2.899	2.8983	2.8982
hypoxanthine	2.7704	2.6572	2.6503	2.6497	2.6497
glutathione	2.5826	2.4475	2.4417	2.4412	2.4411
Cystine	2.3705	2.2477	2.2444	2.2439	2.2439
glutathione	2.3268	2.216	2.2104	2.2099	2.2099
coenzyme A	2.2758	2.168	2.1676	2.1672	2.1671
Cellobiose	2.1252	2.0139	2.0154	2.0153	2.0152
N-acetyl-L-aspartic acid	2.1057	2.0192	2.0148	2.0143	2.0143
putrescine	1.7602	1.694	1.6897	1.6894	1.6894
Adenylosuccinate	1.7461	1.6546	1.6508	1.6504	1.6504
2,3-Diphosphoglyceric acid	1.6976	1.6251	1.6208	1.6205	1.6204
GDP	1.6927	1.6495	1.6451	1.6447	1.6447
5-phosphoribosyl-1-pyrophosphate	1.6914	1.6606	1.6566	1.6563	1.6563
acetoacetate	1.662	1.5945	1.5902	1.5899	1.5899
2-oxobutanoate	1.6618	1.5991	1.5949	1.5946	1.5945
deoxyguanosine	1.6583	1.6039	1.6	1.5997	1.5997
GTP	1.6525	1.5959	1.5915	1.5912	1.5912
deoxyadenosine	1.6382	1.5745	1.5739	1.5735	1.5735
1,3-diphopshateglycerate	1.6151	1.5512	1.547	1.5468	1.5468
cysteine sulfinate	1.612	1.5464	1.5493	1.5489	1.5489
N-carbamoyl-L-aspartate	1.6041	1.521	1.5171	1.5168	1.5167
homoserine	1.5808	1.5791	1.5748	1.5746	1.5746
allantoate	1.5666	1.4846	1.4807	1.4804	1.4804
malonyl-CoA	1.5613	1.6259	1.6226	1.623	1.623
S-methyl-5-thioadenosine	1.5526	1.5506	1.5587	1.5589	1.5589
1-Methyladenosine	1.5425	1.4631	1.4596	1.4592	1.4592
N-acetyl-glutamine	1.4623	1.3895	1.3866	1.3863	1.3864
Acetylcarnitine DL	1.4281	1.3538	1.3508	1.3506	1.3505
choline	1.4211	1.4022	1.4003	1.4006	1.4006
homocysteic acid	1.4179	1.371	1.3762	1.3758	1.3758
betaine	1.4133	1.3397	1.3367	1.3365	1.3365
aminoimidazole carboxamide ribonucleotide	1.4028	1.3293	1.3295	1.3294	1.3293
UDP-D-glucuronate	1.3913	1.3548	1.3516	1.3514	1.3513
Kynurenic acid	1.3698	1.3439	1.3419	1.3427	1.3427
NADH	1.3624	1.4146	1.4132	1.4129	1.4129
ornithine	1.3596	1.3123	1.3087	1.3085	1.3084
2-oxo-4-methylthiobutanoate	1.3562	1.2894	1.2872	1.2869	1.287
citrate	1.329	1.2869	1.2835	1.2832	1.2832
hydroxyphenylpyruvate	1.313	1.3824	1.3787	1.3785	1.3785
betaine aldehyde	1.3118	1.2461	1.2432	1.243	1.243
guanosine 5-diphosphate,3-diphosphate	1.3118	1.2456	1.2434	1.2431	1.2431
GMP	1.3008	1.3814	1.3782	1.3779	1.3779
D-glucono- 1,5-lactone-6-phosphate	1.2703	1.2046	1.2018	1.2016	1.2016
homocysteine	1.2676	1.2046	1.2023	1.2021	1.202
S-ribosyl-L-homocysteine	1.2606	1.211	1.2079	1.2076	1.2076
D-gluconate	1.2393	1.1775	1.1745	1.1742	1.1742
dAMP	1.2376	1.1735	1.1707	1.1705	1.1704
isocitrate	1.2356	1.2599	1.2565	1.2562	1.2561
adenosine	1.2244	1.1766	1.2092	1.209	1.2092
glucono- 1,5-lactone	1.223	1.1666	1.1644	1.1642	1.1641
4-aminobutyrate	1.2177	1.1639	1.1608	1.1605	1.1605
NADP+	1.1999	1.2028	1.1995	1.1995	1.1995
N-Acetylputrescine	1.1979	1.138	1.1382	1.139	1.139
NADH	1.1897	1.2822	1.2804	1.2806	1.2805
phosphocreatine	1.1742	1.1423	1.1392	1.139	1.1389
dGTP	1.1711	1.1815	1.1783	1.178	1.178
N-acetyl-L-ornithine	1.1307	1.1118	1.123	1.1232	1.1235
4-Pyridoxic acid	1.1296	1.0712	1.069	1.0687	1.0687
D-glucarate	1.1296	1.0706	1.0696	1.0697	1.0697
ADP	1.1258	1.1731	1.1707	1.1704	1.1704
IDP	1.122	1.1513	1.1493	1.1491	1.149
ATP	1.117	1.1416	1.1385	1.1383	1.1383
D-glucosamine-6-phosphate	1.1109	1.0937	1.0952	1.0952	1.0952
dGDP	1.1072	1.1293	1.1266	1.1264	1.1264
CTP	1.0871	1.1076	1.1046	1.1045	1.1044
trehalose-6-Phosphate	1.0828	1.0475	1.0452	1.0451	1.0451
cholesterol	1.0794	1.0266	1.0239	1.024	1.0239
UTP	1.0783	1.0917	1.0892	1.0896	1.0896
deoxyuridine	1.0749	1.135	1.1335	1.1334	1.1334
NADP+	1.0718	1.0565	1.0536	1.0536	1.0536
trehalose-sucrose	1.058	1.0139	1.0137	1.0135	1.0135

### Sheet: Table S4C. Lef
Table S4C. Significantly differentiated metabolites identified after pharmacologic induction of fusion in Lef treated KPC cells using PLS-DA variable importance in projection. VIP Score > 1.0 was considered statistically significant.
Metabolite	Comp. 1	Comp. 2	Comp. 3	Comp. 4	Comp. 5
allantoate	4.1202	4.0978	4.095	4.0949	4.0948
2-Isopropylmalic acid	3.8439	3.8237	3.821	3.8209	3.8209
N-carbamoyl-L-aspartate	3.627	3.6073	3.6049	3.6048	3.6048
orotate	2.5694	2.5571	2.5556	2.5556	2.5556
dihydroorotate	2.5685	2.5538	2.552	2.5519	2.5519
CDP-ethanolamine	2.4725	2.4598	2.4582	2.4582	2.4581
CDP-choline	2.4383	2.4246	2.4229	2.4229	2.4228
Cellobiose	2.2961	2.295	2.2943	2.2943	2.2942
aspartate	2.0869	2.0751	2.0737	2.0736	2.0736
acetyl-CoA	2.0614	2.0717	2.0703	2.0703	2.0703
uridine	2.0507	2.0389	2.0375	2.0374	2.0374
CMP	1.9097	1.899	1.898	1.898	1.8979
deoxyadenosine	1.9068	1.9058	1.9047	1.9047	1.9047
2-keto-isovalerate	1.8731	1.8634	1.8621	1.862	1.862
Maleic acid	1.8604	1.8498	1.8485	1.8485	1.8485
fumarate	1.8458	1.8354	1.8341	1.8341	1.834
Phosphorylcholine	1.8143	1.8054	1.8041	1.8041	1.8041
shikimate	1.7807	1.7722	1.771	1.771	1.771
guanosine	1.7677	1.7627	1.7619	1.7619	1.7619
Carbamoyl phosphate	1.742	1.733	1.7322	1.7322	1.7322
adenosine	1.6531	1.652	1.6508	1.6508	1.6508
N-acetyl-glucosamine-1-phosphate	1.5674	1.5614	1.5607	1.5607	1.5606
D-glucosamine-1-phosphate	1.5515	1.5765	1.5754	1.5753	1.5753
D-gluconate	1.5065	1.4979	1.4971	1.497	1.497
cytosine	1.4786	1.4701	1.4695	1.4695	1.4695
4-aminobutyrate	1.4171	1.4089	1.408	1.4079	1.4079
isocitrate	1.4156	1.408	1.4082	1.4082	1.4082
inosine	1.4105	1.4063	1.4058	1.4058	1.4058
N-acetyl-L-alanine	1.4082	1.4014	1.4004	1.4004	1.4003
2-oxo-4-methylthiobutanoate	1.4045	1.4026	1.4019	1.4019	1.4019
deoxyguanosine	1.4019	1.3956	1.3956	1.3955	1.3955
aconitate	1.3988	1.3911	1.3901	1.3901	1.3901
creatine	1.394	1.3866	1.3857	1.3856	1.3856
1-Methyladenosine	1.36	1.3561	1.3557	1.3557	1.3557
aminoimidazole carboxamide ribonucleotide	1.3578	1.3559	1.355	1.355	1.355
UDP	1.3149	1.3073	1.3064	1.3064	1.3064
dCDP	1.3101	1.3028	1.3019	1.3019	1.3019
CDP	1.3036	1.2963	1.2954	1.2954	1.2954
Acetylcarnitine DL	1.2953	1.2883	1.2874	1.2874	1.2874
choline	1.2772	1.2699	1.2695	1.2694	1.2694
Thiamine pyrophosphate	1.2673	1.2627	1.2618	1.2618	1.2618
2-Aminooctanoic acid	1.2672	1.2602	1.2594	1.2594	1.2594
Glycerophosphocholine	1.2246	1.2181	1.2173	1.2172	1.2172
Citraconic acid	1.1726	1.1671	1.1665	1.1665	1.1665
citrate-isocitrate	1.1599	1.1535	1.1527	1.1527	1.1527
dimethylglycine	1.1553	1.1492	1.1485	1.1486	1.1486
acetoacetate	1.1496	1.143	1.1429	1.1429	1.1429
N-acetyl-aspartylglutamic acid	1.1488	1.1428	1.1449	1.1449	1.1449
thiamine-phosphate	1.1472	1.1408	1.1402	1.1403	1.1403
Nicotinamide ribotide	1.1353	1.1368	1.1368	1.1368	1.1368
O8P-O1P	1.1186	1.1122	1.1118	1.1118	1.1118
N-acetyl-glucosamine	1.109	1.1034	1.1049	1.1048	1.1048
GMP	1.0745	1.0751	1.0759	1.0759	1.0759
Aminoadipic acid	1.0611	1.0558	1.0551	1.0551	1.0551
itaconic acid	1.0502	1.0477	1.0471	1.047	1.047
ribose-phosphate	1.0376	1.0899	1.0893	1.0893	1.0894
NAD+	1.0297	1.0262	1.0259	1.0259	1.0259
histidinol	1.021	1.016	1.0153	1.0153	1.0153
anthranilate	1.0136	1.0124	1.0117	1.0117	1.0117
