## Supplementary Figures 1-5 and Tables 1-10 for "Comparative untargeted metabolomic profiling of induced mitochondrial fusion in pancreatic cancer": Table S5A-C Discriminant Metabolites RF.xlsx

### Sheet: Table S5A. Tet-On Mfn2
Table S5A. Significantly differentiated metabolites identified after direct genetic induction of fusion in Tet-On Mfn2 KPC cells using a Random Forest classification model. MDA > 0 was the cutoff to identify discriminant metabolites.
Metabolite	Mean Decrease Accuracy
alanine	0.0148
phenylalanine	0.012333
tyrosine	0.011667
inosine	0.0099333
2-dehydro-D-gluconate	0.0099333
glutathione disulfide	0.0089333
L-arginino-succinate	0.0084429
phosphocreatine	0.008
tryptophan	0.0067333
O8P-O1P	0.0065333
ornithine	0.0063333
arginosuccinic acid	0.0059333
sarcosine	0.0058
thiamine-phosphate	0.0058
dTMP	0.0056
citrulline	0.0055333
carnitine	0.0052667
3-phosphoglycerate	0.0051333
aspartate	0.0051333
purine	0.005
Indoleacrylic acid	0.0048
shikimate	0.0046667
serine	0.0044
Glycerophosphocholine	0.0042667
pantothenate	0.0039333
Creatinine	0.0037333
D-glucono- 1,5-lactone-6-phosphate	0.0036
2-Aminooctanoic acid	0.0036
arginine	0.0034
asparagine	0.0034
N6-Acetyl-L-lysine	0.0034
putrescine	0.0033333
Acetylcarnitine DL	0.0032667
S-ribosyl-L-homocysteine	0.0031333
Phenyllactic acid	0.003
indole	0.003
NADPH	0.0026333
NADP+	0.0025
betaine aldehyde	0.0024667
orotidine-5-phosphate	0.0023333
2-Hydroxy-2-methylbutanedioic acid	0.0023333
Nicotinamide ribotide	0.0023333
D-glucosamine-1-phosphate	0.0023333
S-adenosyl-L-methioninamine	0.0022667
citrate-isocitrate	0.0021333
uracil	0.0021333
nicotinamide	0.0021333
2-ketohaxanoic acid	0.002
Methylcysteine	0.002
Carbamoyl phosphate	0.0018
GMP	0.0018
quinolinate	0.0017429
UDP	0.0016
glutamate	0.0016
glutathione	0.0014667
N-acetyl-glutamate	0.0014667
uridine	0.0014
N-acetyl-L-alanine	0.0014
UDP-N-acetyl-glucosamine	0.0013333
citrate	0.0013333
N-acetyl-glucosamine	0.0013
trehalose-6-Phosphate	0.0010667
GTP	0.001
2,3-Diphosphoglyceric acid	0.001
D-glyceraldehdye-3-phosphate	0.001
allantoin	0.001
hypoxanthine	0.001
aconitate	0.0008
dihydroorotate	0.0008
Adenylosuccinate	0.0008
guanosine	0.0008
cytidine	0.0008
histidine	0.0008
NADH	0.00066667
dCTP	0.00066667
adenosine 5-phosphosulfate	0.00066667
CDP	0.00066667
5-phosphoribosyl-1-pyrophosphate	0.00066667
cyclic-AMP	0.00066667
4-Pyridoxic acid	0.00066667
Kynurenine	0.0005
Imidazoleacetic acid	0.0005
pyruvate	0.0004
spermidine	0.0004
Acetyllysine	0.0004
fructose-6-phosphate	0.00033333
Maleic acid	0.00033333

### Sheet: Table S5B. sgDrp1
Table S5B. Significantly differentiated metabolites identified after indirect genetic induction of fusion in sgDrp1 KPC cells using a Random Forest classification model. MDA > 0 was the cutoff to identify discriminant metabolites.
Metabolite	Mean Decrease Accuracy
alanine	0.01
proline	0.0094
citrate	0.0092667
betaine	0.0086
4-aminobutyrate	0.0078667
ornithine	0.0077667
putrescine	0.0076
hypoxanthine	0.0075333
acetoacetate	0.0072
cytidine	0.0071333
N-carbamoyl-L-aspartate	0.0068
glutathione	0.0062667
Adenylosuccinate	0.0057667
homocysteine	0.0057333
homoserine	0.0054667
dAMP	0.0054
phosphocreatine	0.0052667
Thiamine pyrophosphate	0.0049667
glutathione	0.0049333
2,3-Diphosphoglyceric acid	0.0048
Cystine	0.0048
betaine aldehyde	0.0048
N-acetyl-L-aspartic acid	0.0046667
a-ketoglutarate	0.0046
GDP	0.0043333
GTP	0.0042667
1,3-diphopshateglycerate	0.0041333
sarcosine	0.0041333
coenzyme A	0.0041333
acetyl-CoA	0.0039333
2-oxobutanoate	0.0033333
D-erythrose-4-phosphate	0.0031333
glutamate	0.0029333
phosphoenolpyruvate	0.0024667
NADP+	0.0024667
deoxyguanosine	0.0024667
1-Methyladenosine	0.0023333
Acetylcarnitine DL	0.0023333
5-phosphoribosyl-1-pyrophosphate	0.0022667
D-gluconate	0.0022667
citrate-isocitrate	0.002
NADPH	0.002
D-glucono- 1,5-lactone-6-phosphate	0.0018
isocitrate	0.0018
N-acetyl-glutamine	0.0017333
aminoimidazole carboxamide ribonucleotide	0.0016667
deoxyadenosine	0.0016667
homocysteic acid	0.0014667
sn-glycerol-3-phosphate	0.0014667
Ng,NG-dimethyl-L-arginine	0.0014667
glutamine	0.0014
dGDP	0.0013333
4-Pyridoxic acid	0.0013333
malonyl-CoA	0.0013333
N-carbamoyl-L-aspartate	0.0013
Glycerophosphocholine	0.0012
dGTP	0.0011333
glycerol 3-phosphate	0.001
6-phospho-D-gluconate	0.001
allantoate	0.001
Aminoadipic acid	0.001
N-acetyl-L-ornithine	0.001
dUTP	0.0008
fructose-6-phosphate	0.0008
deoxyuridine	0.0008
N-acetyl-L-alanine	0.0008
GMP	0.0008
glucosamine	0.0008
aspartate	0.0008
trehalose-6-Phosphate	0.00066667
SBP	0.00066667
p-aminobenzoate	0.00066667
5-methyl-THF	0.00066667
adenosine	0.00066667
S-ribosyl-L-homocysteine	0.00066667
Cellobiose	0.0006
NADP+	0.0005
ADP	0.0005
D-sedoheptulose-1-7-phosphate	0.0005
xanthosine	0.0005
Indole-3-carboxylic acid	0.0005
D-glucosamine-6-phosphate	0.0005
Imidazoleacetic acid	0.0005
choline	0.0005
UDP	0.0004
fumarate	0.0004
hexose-phosphate	0.00036667

### Sheet: Table S5C. Lef
Table S5C. Significantly differentiated metabolites identified after pharmacologic induction of fusion in Lef treated KPC cells using a Random Forest classification model. MDA > 0 was the cutoff to identify discriminant metabolites.
Metabolite	Mean Decrease Accuracy
Phosphorylcholine	0.011533
aspartate	0.0108
aminoimidazole carboxamide ribonucleotide	0.010638
2-Isopropylmalic acid	0.0095333
aconitate	0.0090333
O8P-O1P	0.0085333
allantoate	0.0084
dihydroorotate	0.0076
N-carbamoyl-L-aspartate	0.0074
Carbamoyl phosphate	0.007
sn-glycerol-3-phosphate	0.0068
1-Methyladenosine	0.0066667
UDP	0.0066
itaconic acid	0.0060667
2-keto-isovalerate	0.0057429
2-Aminooctanoic acid	0.0057429
D-gluconate	0.0057333
Cellobiose	0.0054667
N-acetyl-glucosamine	0.0054667
shikimate	0.0052667
CDP	0.0051333
guanosine	0.005
CDP-ethanolamine	0.005
Maleic acid	0.0048
Citraconic acid	0.0047333
leucine-isoleucine	0.0047333
dCDP	0.0046667
N-acetyl-L-alanine	0.0046667
4-aminobutyrate	0.0046
creatine	0.0043333
Kynurenine	0.0041333
Acetylcarnitine DL	0.0041333
CMP	0.0040667
Glycerophosphocholine	0.004
citrate-isocitrate	0.0039667
CDP-choline	0.0036
Thiamine pyrophosphate	0.0034333
NAD+	0.0034095
histidinol	0.0032
deoxyuridine	0.0028
biotin	0.0026667
deoxyguanosine	0.0026
fumarate	0.0025143
dimethylglycine	0.0024667
anthranilate	0.0023333
acetoacetate	0.0022667
7-methylguanosine	0.0022
isocitrate	0.0021333
2-hydroxygluterate	0.002
choline	0.002
trehalose-6-Phosphate	0.0018667
phosphocreatine	0.0018
cystathionine	0.0018
citrulline	0.0016667
Kynurenic acid	0.0016
Imidazoleacetic acid	0.0016
glucono- 1,5-lactone	0.0015
2-oxo-4-methylthiobutanoate	0.0014
arginine	0.0013333
1-Methyl-Histidine	0.0013333
pyridoxine	0.0011667
uridine	0.0011429
tryptophan	0.001
asparagine	0.001
2-Hydroxy-2-methylbutanedioic acid	0.001
deoxyadenosine	0.0009
N-acetyl-glucosamine-1-phosphate	0.0008
D-sedoheptulose-1-7-phosphate	0.0008
Xanthurenic acid	0.0008
orotate	0.0008
p-aminobenzoate	0.0008
acetyl-CoA	0.0008
dCMP	0.0008
N-Acetylputrescine	0.0008
3-phosphoglycerate	0.00066667
thymine	0.00066667
Acetyllysine	0.00057143
cyclic-AMP	0.0005
succinyl-CoA	0.0005
thiamine-phosphate	0.0005
DL-Pipecolic acid	0.0004
