## Supplementary Figures 1-5 and Tables 1-10 for "Comparative untargeted metabolomic profiling of induced mitochondrial fusion in pancreatic cancer": Table S6A-C Pathway Analysis T-Test.xlsx

### Sheet: Table S6A. Tet-On Mfn2
Table S6A. Pathway analysis from significantly altered metabolites in Tet-On Mfn2 identified by Student's t-test.
Pathway Name	Percent Affected	Match Status	p	-log(p)	FDR	Impact
Histidine metabolism	0.1875	3/16	9.88e-08	7.0051	1.98e-06	0.26667
Aminoacyl-tRNA biosynthesis	0.2083	10/48	1.04e-07	6.9822	1.98e-06	0.37929
Alanine, aspartate and glutamate metabolism	0.3214	9/28	2.46e-07	6.6085	3.04e-06	0.4375
beta-Alanine metabolism	0.1429	3/21	3.36e-07	6.474	3.04e-06	0.04762
Glutathione metabolism	0.2143	6/28	4e-07	6.3975	3.04e-06	0.21622
Selenocompound metabolism	0.05	1/20	6.41e-07	6.1934	4.06e-06	0
Arginine biosynthesis	0.5	7/14	1.12e-06	5.9509	6.08e-06	0.6875
D-Glutamine and D-glutamate metabolism	0.1667	1/6	1.57e-06	5.8054	6.61e-06	0.25
Porphyrin and chlorophyll metabolism	0.0333	1/30	1.57e-06	5.8054	6.61e-06	0.03846
Pantothenate and CoA biosynthesis	0.1579	3/19	2.07e-06	5.685	7.85e-06	0.11112
Glycine, serine and threonine metabolism	0.2059	7/34	3.49e-06	5.4575	1.2e-05	0.28572
Arginine and proline metabolism	0.1842	7/38	5.22e-06	5.282	1.65e-05	0.325
Nicotinate and nicotinamide metabolism	0.2	3/15	1.16e-05	4.9338	3.4e-05	0.2381
Glyoxylate and dicarboxylate metabolism	0.125	4/32	1.76e-05	4.7546	4.78e-05	0.23076
Cysteine and methionine metabolism	0.1515	5/33	2.2e-05	4.6573	5.58e-05	0.15151
Pyrimidine metabolism	0.2564	10/39	3.89e-05	4.4097	9.25e-05	0.2712
Pentose phosphate pathway	0.1364	3/22	5.68e-05	4.2458	0.000127	0.10345
Nitrogen metabolism	0.3333	2/6	9.31e-05	4.0312	0.000196	0.25
Amino sugar and nucleotide sugar metabolism	0.0811	3/37	0.000143	3.8448	0.000286	0.1087
Glycolysis / Gluconeogenesis	0.0385	1/26	0.000156	3.8082	0.000296	0.02857
Purine metabolism	0.1061	7/66	0.000171	3.7679	0.000309	0.13634
Butanoate metabolism	0.1333	2/15	0.000466	3.3318	0.000805	0.13334
Thiamine metabolism	0.1429	1/7	0.0020213	2.6944	0.0033396	0.14286
Tryptophan metabolism	0.0244	1/41	0.012863	1.8907	0.020367	0.10256
Phenylalanine, tyrosine and tryptophan biosynthesis	0.5	2/4	0.068466	1.1645	0.099456	0.75
Phenylalanine metabolism	0.1667	2/12	0.068466	1.1645	0.099456	0.3
Tyrosine metabolism	0.0476	2/42	0.070666	1.1508	0.099456	0.11628
Synthesis and degradation of ketone bodies	0.2	1/5	0.077006	1.1135	0.1009	0.14286
Valine, leucine and isoleucine degradation	0.025	1/40	0.077006	1.1135	0.1009	0.01887
Propanoate metabolism	0.0435	1/23	0.10322	0.98623	0.12653	0.03846
Valine, leucine and isoleucine biosynthesis	0.125	1/8	0.10322	0.98623	0.12653	0
Ether lipid metabolism	0.05	1/20	0.15889	0.7989	0.18868	0
Sphingolipid metabolism	0.0476	1/21	0.19872	0.70175	0.22883	0.03125
Folate biosynthesis	0.037	1/27	0.23651	0.62616	0.26433	0.06897
Ubiquinone and other terpenoid-quinone biosynthesis	0.1111	1/9	0.24618	0.60874	0.26728	0.125
Glycerophospholipid metabolism	0.0556	2/36	0.35122	0.45442	0.37073	0.07692
Citrate cycle (TCA cycle)	0.1	2/20	0.73233	0.1353	0.75212	0.06896
Glycerolipid metabolism	0.0625	1/16	0.99375	0.0027219	0.99375	0.04545

### Sheet: Table S6B. sgDrp1
Table S6B. Pathway analysis from significantly altered metabolites in sgDrp1 identified by Student's t-test.
Pathway Name	Percent Affected	Match Status	p	-log(p)	FDR	Impact
Arginine and proline metabolism	0.1579	6/38	9.8e-09	8.0088	2.6e-07	0.25
Fatty acid degradation	0.0513	2/39	1.82e-08	7.7392	2.6e-07	0.16327
Arginine biosynthesis	0.2143	3/14	1.97e-08	7.7054	2.6e-07	0.25
Alanine, aspartate and glutamate metabolism	0.2857	8/28	2.31e-08	7.6362	2.6e-07	0.5
Glutathione metabolism	0.1786	5/28	9.11e-08	7.0403	8.2e-07	0.27028
Aminoacyl-tRNA biosynthesis	0.0833	4/48	1.24e-07	6.9081	9.27e-07	0.13792
Pyrimidine metabolism	0.0769	3/39	1.57e-07	6.8039	1.01e-06	0.0339
Glycolysis / Gluconeogenesis	0.1538	4/26	2.83e-07	6.5482	1.5e-06	0.14285
Histidine metabolism	0.125	2/16	3.01e-07	6.5216	1.5e-06	0.06667
Propanoate metabolism	0.1304	3/23	3.63e-07	6.44	1.63e-06	0.15384
Butanoate metabolism	0.2667	4/15	9.27e-07	6.033	3.5e-06	0.33334
beta-Alanine metabolism	0.0952	2/21	9.34e-07	6.0298	3.5e-06	0.04762
Valine, leucine and isoleucine degradation	0.075	3/40	1.4e-06	5.8538	4.44e-06	0.11321
Purine metabolism	0.1667	11/66	1.54e-06	5.8125	4.44e-06	0.22726
Pyruvate metabolism	0.0909	2/22	1.55e-06	5.8085	4.44e-06	0.18519
Citrate cycle (TCA cycle)	0.15	3/20	1.66e-06	5.7796	4.44e-06	0.17242
Glyoxylate and dicarboxylate metabolism	0.0938	3/32	1.92e-06	5.7177	4.44e-06	0.11538
D-Glutamine and D-glutamate metabolism	0.1667	1/6	1.97e-06	5.705	4.44e-06	0.25
Nitrogen metabolism	0.1667	1/6	1.97e-06	5.705	4.44e-06	0.25
Porphyrin and chlorophyll metabolism	0.0333	1/30	1.97e-06	5.705	4.44e-06	0.03846
Synthesis and degradation of ketone bodies	0.4	2/5	2.65e-06	5.576	5.39e-06	0.42857
Fatty acid elongation	0.0256	1/39	3.23e-06	5.4903	5.39e-06	0.16279
Terpenoid backbone biosynthesis	0.0556	1/18	3.23e-06	5.4903	5.39e-06	0.1
Fatty acid biosynthesis	0.0213	1/47	3.23e-06	5.4903	5.39e-06	0.04348
Lysine degradation	0.04	1/25	3.23e-06	5.4903	5.39e-06	0
Tryptophan metabolism	0.0244	1/41	3.23e-06	5.4903	5.39e-06	0
Inositol phosphate metabolism	0.0333	1/30	3.23e-06	5.4903	5.39e-06	0
Tyrosine metabolism	0.0238	1/42	5.99e-06	5.2225	9.38e-06	0
Selenocompound metabolism	0.05	1/20	6.05e-06	5.2185	9.38e-06	0
Pentose phosphate pathway	0.2273	5/22	6.67e-06	5.1757	1e-05	0.17241
Amino sugar and nucleotide sugar metabolism	0.0541	2/37	7.65e-06	5.1163	1.08e-05	0.08696
Glycine, serine and threonine metabolism	0.1176	4/34	7.68e-06	5.1144	1.08e-05	0.07143
Cysteine and methionine metabolism	0.1212	4/33	3.37e-05	4.4727	4.59e-05	0.15151
Thiamine metabolism	0.1429	1/7	5.87e-05	4.2315	7.77e-05	0.28571
Valine, leucine and isoleucine biosynthesis	0.125	1/8	6.62e-05	4.1794	8.51e-05	0
Nicotinate and nicotinamide metabolism	0.0667	1/15	0.000155	3.8105	0.000193	0.04762
Ascorbate and aldarate metabolism	0.1	1/10	0.000317	3.4984	0.000357	0.14286
Starch and sucrose metabolism	0.0667	1/15	0.000317	3.4984	0.000357	0.09524
Pentose and glucuronate interconversions	0.0556	1/18	0.000317	3.4984	0.000357	0.07143
Galactose metabolism	0.037	1/27	0.000317	3.4984	0.000357	0.0625
Pantothenate and CoA biosynthesis	0.1053	2/19	0.000616	3.2102	0.000676	0.16667
Folate biosynthesis	0.037	1/27	0.001619	2.7907	0.0017347	0.06897
Vitamin B6 metabolism	0.1111	1/9	0.071732	1.1443	0.075069	0
Glycerolipid metabolism	0.0625	1/16	0.27868	0.55489	0.27868	0.04545
Glycerophospholipid metabolism	0.0278	1/36	0.27868	0.55489	0.27868	0.03846

### Sheet: Table S6C. Lef
Table S6C. Pathway analysis from significantly altered metabolites after Leflunomide treatment identified by Student's t-test.
Pathway Name	Percent Affected	Match Status	p	-log(p)	FDR	Impact
Alanine, aspartate and glutamate metabolism	0.3214	9/28	1.87e-12	11.729	8.02e-11	0.46875
Pantothenate and CoA biosynthesis	0.1053	2/19	7.34e-12	11.134	1.58e-10	0.05556
Arginine biosynthesis	0.5	7/14	8.58e-11	10.067	1.23e-09	0.5
Pyrimidine metabolism	0.2564	10/39	1.53e-10	9.8142	1.65e-09	0.28815
Valine, leucine and isoleucine biosynthesis	0.25	2/8	3.82e-10	9.4183	3.28e-09	0.5
Histidine metabolism	0.1875	3/16	9.03e-10	9.0444	6.16e-09	0.13334
Aminoacyl-tRNA biosynthesis	0.125	6/48	1e-09	8.9989	6.16e-09	0.20688
Arginine and proline metabolism	0.1316	5/38	4.61e-09	8.3358	2.48e-08	0.2
Nicotinate and nicotinamide metabolism	0.1333	2/15	7.2e-09	8.1426	3.44e-08	0.19048
Purine metabolism	0.1212	8/66	2.62e-08	7.5812	1.13e-07	0.11363
Citrate cycle (TCA cycle)	0.3	6/20	1.73e-07	6.7629	6.75e-07	0.27587
Phenylalanine, tyrosine and tryptophan biosynthesis	0.25	1/4	3.19e-07	6.4967	1.05e-06	0.5
Phenylalanine metabolism	0.0833	1/12	3.19e-07	6.4967	1.05e-06	0.3
Glyoxylate and dicarboxylate metabolism	0.1563	5/32	4.13e-07	6.3839	1.27e-06	0.1923
Nitrogen metabolism	0.3333	2/6	5.94e-07	6.2261	1.7e-06	0.25
Glycerophospholipid metabolism	0.1667	6/36	1.07e-06	5.9716	2.87e-06	0.1923
Glycine, serine and threonine metabolism	0.0882	3/34	1.2e-06	5.9207	3.04e-06	0.04762
Vitamin B6 metabolism	0.1111	1/9	1.78e-06	5.7508	4.24e-06	0.16667
Tyrosine metabolism	0.0476	2/42	3.52e-06	5.4538	7.96e-06	0
D-Glutamine and D-glutamate metabolism	0.1667	1/6	4.54e-06	5.3429	9.3e-06	0.25
Porphyrin and chlorophyll metabolism	0.0333	1/30	4.54e-06	5.3429	9.3e-06	0.03846
Biotin metabolism	0.1	1/10	8.2e-06	5.0864	1.6e-05	0.125
Valine, leucine and isoleucine degradation	0.125	5/40	9.89e-06	5.0048	1.85e-05	0.15095
Butanoate metabolism	0.3333	5/15	1.04e-05	4.9835	1.86e-05	0.33334
Cysteine and methionine metabolism	0.0606	2/33	0.000246	3.6096	0.000423	0.12121
beta-Alanine metabolism	0.0952	2/21	0.00038	3.4205	0.000628	0.04762
Pyruvate metabolism	0.1364	3/22	0.00072	3.1428	0.0011463	0.18519
Synthesis and degradation of ketone bodies	0.4	2/5	0.0011065	2.956	0.0016993	0.42857
Pentose phosphate pathway	0.0909	2/22	0.0013849	2.8586	0.0020534	0.06896
Glutathione metabolism	0.0714	2/28	0.002206	2.6564	0.0031619	0.05406
Tryptophan metabolism	0.0732	3/41	0.0025921	2.5863	0.0035955	0.07692
Propanoate metabolism	0.087	2/23	0.01127	1.9481	0.014685	0.11538
Glycolysis / Gluconeogenesis	0.0769	2/26	0.01127	1.9481	0.014685	0.05714
Fatty acid degradation	0.0256	1/39	0.016437	1.7842	0.0186	0.16327
Fatty acid elongation	0.0256	1/39	0.016437	1.7842	0.0186	0.16279
Terpenoid backbone biosynthesis	0.0556	1/18	0.016437	1.7842	0.0186	0.1
Fatty acid biosynthesis	0.0213	1/47	0.016437	1.7842	0.0186	0.04348
Inositol phosphate metabolism	0.0333	1/30	0.016437	1.7842	0.0186	0
Lysine degradation	0.08	2/25	0.016956	1.7707	0.018695	0.05
Ether lipid metabolism	0.05	1/20	0.032357	1.49	0.034784	0
Thiamine metabolism	0.2857	2/7	0.1085	0.96457	0.11379	0.42857
Amino sugar and nucleotide sugar metabolism	0.0541	2/37	0.4225	0.37417	0.43256	0.06522
Glycerolipid metabolism	0.0625	1/16	0.86101	0.064993	0.86101	0.04545
