## Supplementary Figures 1-5 and Tables 1-10 for "Comparative untargeted metabolomic profiling of induced mitochondrial fusion in pancreatic cancer": Table S7A-C Pathway Analysis SAM.xlsx

### Sheet: Table S7A. Tet-On Mfn2
Table S7A. Pathway analysis from significantly altered metabolites in Tet-On Mfn2 identified by SAM.
Pathway Name	Percent Affected	Match Status	p	-log(p)	FDR	Impact
Aminoacyl-tRNA biosynthesis	0.1667	8/48	8.49e-08	7.0709	2.06e-06	0.31033
Histidine metabolism	0.0625	1/16	1.6e-07	6.7961	2.06e-06	0
beta-Alanine metabolism	0.0952	2/21	1.63e-07	6.7883	2.06e-06	0.04762
Alanine, aspartate and glutamate metabolism	0.3214	9/28	2.55e-07	6.5935	2.42e-06	0.34375
Selenocompound metabolism	0.05	1/20	4.95e-07	6.3053	3.76e-06	0
Glutathione metabolism	0.1429	4/28	1.62e-06	5.7899	1.03e-05	0.16216
Pantothenate and CoA biosynthesis	0.1579	3/19	3.08e-06	5.5119	1.67e-05	0.11112
Glycine, serine and threonine metabolism	0.1765	6/34	6.77e-06	5.1692	3.22e-05	0.26191
Nicotinate and nicotinamide metabolism	0.1333	2/15	8.7e-06	5.0606	3.67e-05	0.19048
Arginine and proline metabolism	0.1316	5/38	1.69e-05	4.7718	6.43e-05	0.3
Purine metabolism	0.1364	9/66	1.93e-05	4.7139	6.68e-05	0.15906
Cysteine and methionine metabolism	0.1515	5/33	2.17e-05	4.6643	6.86e-05	0.15151
Pyrimidine metabolism	0.3077	12/39	3.99e-05	4.399	0.000117	0.3051
Pentose phosphate pathway	0.1364	3/22	7.89e-05	4.1029	0.000214	0.10345
Amino sugar and nucleotide sugar metabolism	0.0541	2/37	8.88e-05	4.0518	0.000225	0.08696
Arginine biosynthesis	0.5	7/14	0.000455	3.3418	0.001081	0.625
Glycolysis / Gluconeogenesis	0.0769	2/26	0.000913	3.0397	0.0020399	0.05714
Terpenoid backbone biosynthesis	0.1111	2/18	0.0010416	2.9823	0.0021989	0.25
Thiamine metabolism	0.1429	1/7	0.002307	2.6369	0.0046141	0.14286
Steroid biosynthesis	0.0238	1/42	0.0041218	2.3849	0.0078315	0.02564
Pyruvate metabolism	0.0455	1/22	0.012671	1.8972	0.022928	0.03704
Citrate cycle (TCA cycle)	0.15	3/20	0.01714	1.766	0.029606	0.06896
Tryptophan metabolism	0.0244	1/41	0.018058	1.7433	0.029834	0.10256
Synthesis and degradation of ketone bodies	0.2	1/5	0.10136	0.99412	0.14815	0.14286
Butanoate metabolism	0.0667	1/15	0.10136	0.99412	0.14815	0.06667
Valine, leucine and isoleucine degradation	0.025	1/40	0.10136	0.99412	0.14815	0.01887
Tyrosine metabolism	0.0476	2/42	0.11222	0.94995	0.15793	0.11628
Propanoate metabolism	0.0435	1/23	0.14424	0.84092	0.189	0.03846
Valine, leucine and isoleucine biosynthesis	0.125	1/8	0.14424	0.84092	0.189	0
Phenylalanine, tyrosine and tryptophan biosynthesis	0.5	2/4	0.27111	0.56686	0.33232	0.75
Phenylalanine metabolism	0.1667	2/12	0.27111	0.56686	0.33232	0.3
Glycerophospholipid metabolism	0.0278	1/36	0.31894	0.4963	0.36726	0.03846
Ether lipid metabolism	0.05	1/20	0.31894	0.4963	0.36726	0
Folate biosynthesis	0.037	1/27	0.35864	0.44534	0.40083	0.06897
Sphingolipid metabolism	0.0476	1/21	0.51672	0.28674	0.56102	0.03125
Ubiquinone and other terpenoid-quinone biosynthesis	0.1111	1/9	0.56193	0.25032	0.59315	0.125
Nitrogen metabolism	0.1667	1/6	0.70687	0.15066	0.72598	0
Glyoxylate and dicarboxylate metabolism	0.0938	3/32	0.91845	0.036943	0.91845	0.1923

### Sheet: Table S7B. sgDrp1
Table S7B. Pathway analysis from significantly altered metabolites in sgDrp1 identified by SAM.
Pathway Name	Percent Affected	Match Status	p	-log(p)	FDR	Impact
Arginine and proline metabolism	0.1579	6/38	9.33e-09	8.0299	4.57e-07	0.25
Fatty acid degradation	0.0513	2/39	2.07e-08	7.6833	5.08e-07	0.16327
Alanine, aspartate and glutamate metabolism	0.25	7/28	1.31e-07	6.883	2.11e-06	0.28125
Glutathione metabolism	0.2143	6/28	1.72e-07	6.7636	2.11e-06	0.29731
Glycolysis / Gluconeogenesis	0.1154	3/26	3.23e-07	6.4908	3.12e-06	0.11428
Propanoate metabolism	0.1304	3/23	3.82e-07	6.4181	3.12e-06	0.15384
Glyoxylate and dicarboxylate metabolism	0.125	4/32	4.79e-07	6.3199	3.14e-06	0.11538
Butanoate metabolism	0.2667	4/15	5.61e-07	6.2511	3.14e-06	0.33334
Citrate cycle (TCA cycle)	0.15	3/20	5.78e-07	6.2384	3.14e-06	0.17242
Synthesis and degradation of ketone bodies	0.4	2/5	1.43e-06	5.8448	5.38e-06	0.42857
Valine, leucine and isoleucine degradation	0.05	2/40	1.43e-06	5.8448	5.38e-06	0.05661
Fatty acid elongation	0.0513	2/39	1.75e-06	5.7558	5.38e-06	0.18605
Pyruvate metabolism	0.0909	2/22	1.75e-06	5.7558	5.38e-06	0.14815
Fatty acid biosynthesis	0.0426	2/47	1.75e-06	5.7558	5.38e-06	0.07247
beta-Alanine metabolism	0.0952	2/21	1.75e-06	5.7558	5.38e-06	0.04762
Aminoacyl-tRNA biosynthesis	0.0417	2/48	2.17e-06	5.6628	5.38e-06	0.06896
Terpenoid backbone biosynthesis	0.0556	1/18	2.2e-06	5.6585	5.38e-06	0.1
Lysine degradation	0.04	1/25	2.2e-06	5.6585	5.38e-06	0
Tryptophan metabolism	0.0244	1/41	2.2e-06	5.6585	5.38e-06	0
Inositol phosphate metabolism	0.0333	1/30	2.2e-06	5.6585	5.38e-06	0
Cysteine and methionine metabolism	0.1818	6/33	5.28e-06	5.2772	1.22e-05	0.21211
Valine, leucine and isoleucine biosynthesis	0.125	1/8	5.47e-06	5.2623	1.22e-05	0
Pentose phosphate pathway	0.1818	4/22	7.77e-06	5.1094	1.66e-05	0.10344
Pyrimidine metabolism	0.1282	5/39	1.09e-05	4.961	2.23e-05	0.11865
Glycine, serine and threonine metabolism	0.1176	4/34	3.14e-05	4.5032	6.15e-05	0.07143
Arginine biosynthesis	0.1429	2/14	4.87e-05	4.3128	9.17e-05	0.1875
Amino sugar and nucleotide sugar metabolism	0.0811	3/37	0.000135	3.8683	0.000246	0.1087
Purine metabolism	0.2576	17/66	0.000218	3.6619	0.000381	0.37498
Tyrosine metabolism	0.0476	2/42	0.0019689	2.7058	0.0033268	0.04651
Pantothenate and CoA biosynthesis	0.0526	1/19	0.0023545	2.6281	0.0038457	0.11111
Vitamin B6 metabolism	0.1111	1/9	0.0039332	2.4053	0.006217	0
Folate biosynthesis	0.037	1/27	0.0043443	2.3621	0.0066522	0.06897
Ascorbate and aldarate metabolism	0.2	2/10	0.0048914	2.3106	0.007263	0.14286
Taurine and hypotaurine metabolism	0.125	1/8	0.011074	1.9557	0.01596	0.16667
Pentose and glucuronate interconversions	0.0556	1/18	0.015014	1.8235	0.02102	0.07143
D-Glutamine and D-glutamate metabolism	0.1667	1/6	0.02048	1.6887	0.025732	0.25
Nitrogen metabolism	0.1667	1/6	0.02048	1.6887	0.025732	0.25
Histidine metabolism	0.0625	1/16	0.02048	1.6887	0.025732	0.06667
Porphyrin and chlorophyll metabolism	0.0333	1/30	0.02048	1.6887	0.025732	0.03846
Starch and sucrose metabolism	0.0667	1/15	0.027083	1.5673	0.032368	0.09524
Galactose metabolism	0.037	1/27	0.027083	1.5673	0.032368	0.0625
Glycerophospholipid metabolism	0.0278	1/36	0.034012	1.4684	0.039681	0.03846
Nicotinate and nicotinamide metabolism	0.0667	1/15	0.037145	1.4301	0.042328	0.04762
Mannose type O-glycan biosynthesis	0.0588	1/17	0.052626	1.2788	0.057883	0.0625
Primary bile acid biosynthesis	0.0217	1/46	0.056742	1.2461	0.057883	0.08511
Steroid biosynthesis	0.0238	1/42	0.056742	1.2461	0.057883	0.05128
Steroid hormone biosynthesis	0.013	1/77	0.056742	1.2461	0.057883	0.03488
Ubiquinone and other terpenoid-quinone biosynthesis	0.1111	1/9	0.057883	1.2374	0.057883	0.125
Phenylalanine, tyrosine and tryptophan biosynthesis	0.25	1/4	0.057883	1.2374	0.057883	0
