## Supplementary Figures 1-5 and Tables 1-10 for "Comparative untargeted metabolomic profiling of induced mitochondrial fusion in pancreatic cancer": Table S8A-C Pathway Analysis VIP.xlsx

### Sheet: Table S8A. Tet-On Mfn2
Table S8A. Pathway analysis from significantly altered metabolites in Tet-On Mfn2 identified by VIP.
Pathway Name	Percent Affected	Match Status	p	-log(p)	FDR	Impact
Aminoacyl-tRNA biosynthesis	0.1667	8/48	4.01e-07	6.397	6.3e-06	0.31033
beta-Alanine metabolism	0.0476	1/21	4.97e-07	6.3032	6.3e-06	0.04762
Histidine metabolism	0.0625	1/16	4.97e-07	6.3032	6.3e-06	0
Glutathione metabolism	0.1786	5/28	7.92e-07	6.1012	6.34e-06	0.18919
Selenocompound metabolism	0.05	1/20	9.44e-07	6.0249	6.34e-06	0
Alanine, aspartate and glutamate metabolism	0.25	7/28	1e-06	5.9996	6.34e-06	0.3125
Purine metabolism	0.1667	11/66	2.74e-06	5.5625	1.49e-05	0.18178
Glycine, serine and threonine metabolism	0.2059	7/34	5.72e-06	5.2425	2.72e-05	0.28572
Pantothenate and CoA biosynthesis	0.1053	2/19	7.19e-06	5.1433	3.04e-05	0.11112
Arginine and proline metabolism	0.1316	5/38	1.63e-05	4.7882	6.19e-05	0.3
Cysteine and methionine metabolism	0.1515	5/33	2.25e-05	4.6484	7.76e-05	0.15151
Nicotinate and nicotinamide metabolism	0.3333	5/15	3.33e-05	4.478	0.000105	0.38096
Pentose phosphate pathway	0.1364	3/22	3.71e-05	4.4307	0.000108	0.10345
Pyrimidine metabolism	0.359	14/39	7.13e-05	4.147	0.000194	0.4746
Amino sugar and nucleotide sugar metabolism	0.0541	2/37	0.000393	3.4054	0.000996	0.08696
Arginine biosynthesis	0.4286	6/14	0.000434	3.3628	0.00103	0.5625
Thiamine metabolism	0.1429	1/7	0.0012824	2.892	0.0028666	0.14286
Terpenoid backbone biosynthesis	0.1111	2/18	0.0015933	2.7977	0.0033637	0.25
Glycolysis / Gluconeogenesis	0.0769	2/26	0.0018401	2.7352	0.0036802	0.05714
Tryptophan metabolism	0.0244	1/41	0.0040335	2.3943	0.0076637	0.10256
Steroid biosynthesis	0.0238	1/42	0.0077585	2.1102	0.014039	0.02564
Pyruvate metabolism	0.0455	1/22	0.020176	1.6952	0.030916	0.03704
Citrate cycle (TCA cycle)	0.05	1/20	0.020176	1.6952	0.030916	0
Phenylalanine, tyrosine and tryptophan biosynthesis	0.5	2/4	0.02034	1.6917	0.030916	0.75
Phenylalanine metabolism	0.1667	2/12	0.02034	1.6917	0.030916	0.3
Tyrosine metabolism	0.0476	2/42	0.033476	1.4753	0.048926	0.11628
Glyoxylate and dicarboxylate metabolism	0.0313	1/32	0.041295	1.3841	0.056043	0.07692
Sphingolipid metabolism	0.0476	1/21	0.041295	1.3841	0.056043	0.03125
Synthesis and degradation of ketone bodies	0.2	1/5	0.048863	1.311	0.059896	0.14286
Butanoate metabolism	0.0667	1/15	0.048863	1.311	0.059896	0.06667
Valine, leucine and isoleucine degradation	0.025	1/40	0.048863	1.311	0.059896	0.01887
Propanoate metabolism	0.0435	1/23	0.055222	1.2579	0.063589	0.03846
Valine, leucine and isoleucine biosynthesis	0.125	1/8	0.055222	1.2579	0.063589	0
Folate biosynthesis	0.037	1/27	0.065172	1.1859	0.07284	0.06897
Glycerophospholipid metabolism	0.0278	1/36	0.079728	1.0984	0.084158	0.03846
Ether lipid metabolism	0.05	1/20	0.079728	1.0984	0.084158	0
Ubiquinone and other terpenoid-quinone biosynthesis	0.1111	1/9	0.089351	1.0489	0.091766	0.125
Ascorbate and aldarate metabolism	0.2	2/10	0.12776	0.89361	0.12776	0

### Sheet: Table S8B. sgDrp1
Table S8B. Pathway analysis from significantly altered metabolites in sgDrp1 identified by VIP.
Pathway Name	Percent Affected	Match Status	p	-log(p)	FDR	Impact
Fatty acid degradation	0.0513	2/39	1.85e-08	7.7319	8.16e-07	0.16327
Glutathione metabolism	0.1786	5/28	1.65e-07	6.7813	2.89e-06	0.27028
Alanine, aspartate and glutamate metabolism	0.2143	6/28	1.97e-07	6.7048	2.89e-06	0.15625
Glycolysis / Gluconeogenesis	0.1154	3/26	3.29e-07	6.4826	3.62e-06	0.11428
Citrate cycle (TCA cycle)	0.15	3/20	5.73e-07	6.2415	4.21e-06	0.17242
Glyoxylate and dicarboxylate metabolism	0.0938	3/32	5.73e-07	6.2415	4.21e-06	0.07692
Pentose phosphate pathway	0.1818	4/22	1.23e-06	5.9118	7.61e-06	0.10344
Butanoate metabolism	0.2	3/15	1.52e-06	5.8191	7.61e-06	0.26667
Propanoate metabolism	0.1304	3/23	1.56e-06	5.808	7.61e-06	0.15384
Synthesis and degradation of ketone bodies	0.4	2/5	2.79e-06	5.5541	9.35e-06	0.42857
Valine, leucine and isoleucine degradation	0.05	2/40	2.79e-06	5.5541	9.35e-06	0.05661
Terpenoid backbone biosynthesis	0.0556	1/18	3.19e-06	5.4964	9.35e-06	0.1
Lysine degradation	0.04	1/25	3.19e-06	5.4964	9.35e-06	0
Tryptophan metabolism	0.0244	1/41	3.19e-06	5.4964	9.35e-06	0
Inositol phosphate metabolism	0.0333	1/30	3.19e-06	5.4964	9.35e-06	0
Fatty acid elongation	0.0513	2/39	4.16e-06	5.3807	9.64e-06	0.18605
Pyruvate metabolism	0.0909	2/22	4.16e-06	5.3807	9.64e-06	0.14815
Fatty acid biosynthesis	0.0426	2/47	4.16e-06	5.3807	9.64e-06	0.07247
beta-Alanine metabolism	0.0952	2/21	4.16e-06	5.3807	9.64e-06	0.04762
Cysteine and methionine metabolism	0.1818	6/33	6.48e-06	5.1883	1.43e-05	0.21211
Arginine and proline metabolism	0.1316	5/38	1.15e-05	4.9386	2.41e-05	0.2
Pyrimidine metabolism	0.1538	6/39	4.71e-05	4.3271	9.42e-05	0.15255
Valine, leucine and isoleucine biosynthesis	0.125	1/8	8.55e-05	4.068	0.000164	0
Glycine, serine and threonine metabolism	0.1176	4/34	0.000193	3.7136	0.000355	0.07143
Purine metabolism	0.2727	18/66	0.000273	3.5642	0.00048	0.40907
Amino sugar and nucleotide sugar metabolism	0.0541	2/37	0.000331	3.4799	0.00056	0.06522
Pantothenate and CoA biosynthesis	0.0526	1/19	0.0019797	2.7034	0.0032262	0.11111
Folate biosynthesis	0.037	1/27	0.0022057	2.6565	0.0034661	0.06897
Ascorbate and aldarate metabolism	0.2	2/10	0.0048254	2.3165	0.0073213	0.14286
Tyrosine metabolism	0.0476	2/42	0.0054187	2.2661	0.0079474	0.04651
Pentose and glucuronate interconversions	0.0556	1/18	0.0068834	2.1622	0.0097699	0.07143
Nicotinate and nicotinamide metabolism	0.0667	1/15	0.0093118	2.031	0.012804	0.04762
Starch and sucrose metabolism	0.0667	1/15	0.010238	1.9898	0.013249	0.09524
Galactose metabolism	0.037	1/27	0.010238	1.9898	0.013249	0.0625
Primary bile acid biosynthesis	0.0217	1/46	0.013466	1.8708	0.016014	0.08511
Steroid biosynthesis	0.0238	1/42	0.013466	1.8708	0.016014	0.05128
Steroid hormone biosynthesis	0.013	1/77	0.013466	1.8708	0.016014	0.03488
Taurine and hypotaurine metabolism	0.125	1/8	0.019142	1.718	0.022164	0.16667
Mannose type O-glycan biosynthesis	0.0588	1/17	0.021399	1.6696	0.024143	0.0625
Arginine biosynthesis	0.1429	2/14	0.032088	1.4937	0.035297	0.125
Vitamin B6 metabolism	0.1111	1/9	0.04968	1.3038	0.053315	0
Glycerophospholipid metabolism	0.0278	1/36	0.07996	1.0971	0.083768	0.03846
Ubiquinone and other terpenoid-quinone biosynthesis	0.1111	1/9	0.10549	0.9768	0.10549	0.125
Phenylalanine, tyrosine and tryptophan biosynthesis	0.25	1/4	0.10549	0.9768	0.10549	0

### Sheet: Table S8C. Lef
Table S8C. Pathway analysis from significantly altered metabolites after Leflunomide treatment identified by VIP.
Pathway Name	Percent Affected	Match Status	p	-log(p)	FDR	Impact
Pyrimidine metabolism	0.2308	9/39	6.8e-09	8.1674	2.45e-07	0.25425
Pantothenate and CoA biosynthesis	0.1053	2/19	1.64e-08	7.784	2.96e-07	0.05556
Alanine, aspartate and glutamate metabolism	0.2857	8/28	2.95e-08	7.5304	3.54e-07	0.3125
Citrate cycle (TCA cycle)	0.3	6/20	6.77e-08	7.1696	6.09e-07	0.27587
Glyoxylate and dicarboxylate metabolism	0.125	4/32	2.21e-07	6.6557	1.59e-06	0.15384
Aminoacyl-tRNA biosynthesis	0.0208	1/48	3.39e-07	6.47	1.74e-06	0.03448
Histidine metabolism	0.0625	1/16	3.39e-07	6.47	1.74e-06	0
Valine, leucine and isoleucine biosynthesis	0.125	1/8	4.7e-07	6.3278	2.12e-06	0.25
Glycerophospholipid metabolism	0.1389	5/36	5.78e-07	6.2378	2.31e-06	0.15384
Purine metabolism	0.1364	9/66	8.99e-07	6.0462	3.24e-06	0.18181
Arginine biosynthesis	0.2143	3/14	1.32e-06	5.8801	4.31e-06	0.125
Glycine, serine and threonine metabolism	0.0882	3/34	2.3e-06	5.6387	6.89e-06	0.04762
Tyrosine metabolism	0.0476	2/42	3.95e-06	5.4035	1.09e-05	0
Valine, leucine and isoleucine degradation	0.1	4/40	0.000167	3.7775	0.000429	0.13208
Cysteine and methionine metabolism	0.0303	1/33	0.000651	3.1865	0.0015341	0.0303
Butanoate metabolism	0.2	3/15	0.000682	3.1663	0.0015341	0.26667
Synthesis and degradation of ketone bodies	0.4	2/5	0.00082	3.086	0.0017372	0.42857
Amino sugar and nucleotide sugar metabolism	0.0541	2/37	0.0017359	2.7605	0.0034718	0.08696
beta-Alanine metabolism	0.0952	2/21	0.0021142	2.6749	0.0040058	0.04762
Nitrogen metabolism	0.1667	1/6	0.0043326	2.3632	0.0077988	0
Nicotinate and nicotinamide metabolism	0.2	3/15	0.0056278	2.2497	0.0096476	0.33334
Pyruvate metabolism	0.1364	3/22	0.0068318	2.1655	0.011179	0.18519
Lysine degradation	0.08	2/25	0.027759	1.5566	0.043449	0.05
Fatty acid degradation	0.0256	1/39	0.039001	1.4089	0.048415	0.16327
Fatty acid elongation	0.0256	1/39	0.039001	1.4089	0.048415	0.16279
Terpenoid backbone biosynthesis	0.0556	1/18	0.039001	1.4089	0.048415	0.1
Fatty acid biosynthesis	0.0213	1/47	0.039001	1.4089	0.048415	0.04348
Glutathione metabolism	0.0357	1/28	0.039001	1.4089	0.048415	0.02703
Inositol phosphate metabolism	0.0333	1/30	0.039001	1.4089	0.048415	0
Tryptophan metabolism	0.0488	2/41	0.040884	1.3884	0.049061	0
Propanoate metabolism	0.087	2/23	0.043788	1.3586	0.049262	0.11538
Glycolysis / Gluconeogenesis	0.0769	2/26	0.043788	1.3586	0.049262	0.05714
Pentose phosphate pathway	0.0909	2/22	0.091219	1.0399	0.099512	0.10345
Ether lipid metabolism	0.05	1/20	0.13384	0.8734	0.14172	0
Arginine and proline metabolism	0.0526	2/38	0.37296	0.42834	0.38362	0.075
Thiamine metabolism	0.2857	2/7	0.99389	0.0026602	0.99389	0.42857
