## Supplementary Figures 1-5 and Tables 1-10 for "Comparative untargeted metabolomic profiling of induced mitochondrial fusion in pancreatic cancer": Table S9A-C Pathway Analysis RF.xlsx

### Sheet: Table S9A. Tet-On Mfn2
Table S9A. Pathway analysis from significantly altered metabolites in Tet-On Mfn2 identified by RF.
Pathway Name	Percent Affected	Match Status	p	-log(p)	FDR	Impact
Histidine metabolism	0.25	4/16	1.73e-07	6.7618	3.95e-06	0.26667
Aminoacyl-tRNA biosynthesis	0.2083	10/48	2.08e-07	6.6824	3.95e-06	0.37929
Glutathione metabolism	0.2857	8/28	4.28e-07	6.3689	5.42e-06	0.40541
Arginine biosynthesis	0.5714	8/14	9.78e-07	6.0099	7.78e-06	0.6875
Alanine, aspartate and glutamate metabolism	0.3571	10/28	1.02e-06	5.9897	7.78e-06	0.46875
Glycine, serine and threonine metabolism	0.1471	5/34	1.7e-06	5.7689	1.02e-05	0.21429
Selenocompound metabolism	0.05	1/20	1.87e-06	5.7276	1.02e-05	0
Pyrimidine metabolism	0.2821	11/39	2.85e-06	5.5454	1.35e-05	0.32205
Pantothenate and CoA biosynthesis	0.1579	3/19	3.47e-06	5.4596	1.47e-05	0.11112
Arginine and proline metabolism	0.2105	8/38	6.28e-06	5.2021	2.39e-05	0.325
Cysteine and methionine metabolism	0.1212	4/33	9.21e-06	5.0359	3.18e-05	0.09091
Nicotinate and nicotinamide metabolism	0.3333	5/15	1.3e-05	4.8868	4.11e-05	0.33334
D-Glutamine and D-glutamate metabolism	0.1667	1/6	3.3e-05	4.4811	8.37e-05	0.25
Butanoate metabolism	0.0667	1/15	3.3e-05	4.4811	8.37e-05	0.06667
Porphyrin and chlorophyll metabolism	0.0333	1/30	3.3e-05	4.4811	8.37e-05	0.03846
Purine metabolism	0.1364	9/66	7.29e-05	4.1371	0.000173	0.15906
Tryptophan metabolism	0.0488	2/41	0.000198	3.7038	0.000442	0.17948
beta-Alanine metabolism	0.1905	4/21	0.000302	3.5194	0.000638	0.04762
Pentose phosphate pathway	0.1818	4/22	0.00038	3.4198	0.000761	0.27586
Amino sugar and nucleotide sugar metabolism	0.1081	4/37	0.000564	3.2484	0.0010723	0.1087
Nitrogen metabolism	0.3333	2/6	0.000721	3.1422	0.0013044	0.25
Thiamine metabolism	0.1429	1/7	0.0011172	2.9519	0.0019297	0.14286
Phenylalanine, tyrosine and tryptophan biosynthesis	0.5	2/4	0.0024111	2.6178	0.0038176	0.75
Phenylalanine metabolism	0.1667	2/12	0.0024111	2.6178	0.0038176	0.3
Glyoxylate and dicarboxylate metabolism	0.1563	5/32	0.0030047	2.5222	0.0045671	0.23076
Sphingolipid metabolism	0.0476	1/21	0.0087099	2.06	0.01273	0.03125
Sulfur metabolism	0.125	1/8	0.021952	1.6585	0.030896	0.125
Ubiquinone and other terpenoid-quinone biosynthesis	0.1111	1/9	0.025394	1.5953	0.034464	0.125
Folate biosynthesis	0.037	1/27	0.031201	1.5058	0.040884	0.06897
Glycerophospholipid metabolism	0.0278	1/36	0.03688	1.4332	0.045208	0.03846
Ether lipid metabolism	0.05	1/20	0.03688	1.4332	0.045208	0
Glycolysis / Gluconeogenesis	0.1923	5/26	0.048174	1.3172	0.057207	0.19999
Vitamin B6 metabolism	0.1111	1/9	0.060218	1.2203	0.069341	0
Tyrosine metabolism	0.0476	2/42	0.15463	0.8107	0.17282	0.11628
Citrate cycle (TCA cycle)	0.15	3/20	0.18091	0.74254	0.19641	0.13793
Pyruvate metabolism	0.0455	1/22	0.37697	0.4237	0.39791	0.07407
Inositol phosphate metabolism	0.0333	1/30	0.42404	0.37259	0.4355	0
Fructose and mannose metabolism	0.1111	2/18	0.50228	0.29905	0.50228	0.1

### Sheet: Table S9B. sgDrp1
Table S9B. Pathway analysis from significantly altered metabolites in sgDrp1 identified by RF.
Pathway Name	Percent Affected	Match Status	p	-log(p)	FDR	Impact
Arginine and proline metabolism	0.1579	6/38	9.06e-09	8.0429	3.99e-07	0.25
Fatty acid degradation	0.0513	2/39	2.03e-08	7.693	4.46e-07	0.16327
Alanine, aspartate and glutamate metabolism	0.4286	12/28	1.05e-07	6.98	1.29e-06	0.65625
Citrate cycle (TCA cycle)	0.35	7/20	1.17e-07	6.9307	1.29e-06	0.27587
Butanoate metabolism	0.3333	5/15	2.16e-07	6.6646	1.52e-06	0.40001
Glyoxylate and dicarboxylate metabolism	0.1563	5/32	2.17e-07	6.6628	1.52e-06	0.11538
Glutathione metabolism	0.25	7/28	2.7e-07	6.5692	1.52e-06	0.35136
Propanoate metabolism	0.1739	4/23	2.76e-07	6.5588	1.52e-06	0.1923
Glycolysis / Gluconeogenesis	0.2308	6/26	3.92e-07	6.4066	1.92e-06	0.19999
Pyruvate metabolism	0.2273	5/22	5.05e-07	6.2969	2.22e-06	0.22223
Valine, leucine and isoleucine degradation	0.075	3/40	1.19e-06	5.9252	4.75e-06	0.11321
beta-Alanine metabolism	0.1429	3/21	1.31e-06	5.8843	4.79e-06	0.09524
Synthesis and degradation of ketone bodies	0.4	2/5	1.63e-06	5.789	5.33e-06	0.42857
Valine, leucine and isoleucine biosynthesis	0.125	1/8	1.87e-06	5.7272	5.33e-06	0
Pentose phosphate pathway	0.3182	7/22	1.96e-06	5.7086	5.33e-06	0.34482
Fatty acid elongation	0.0513	2/39	2.12e-06	5.6729	5.33e-06	0.18605
Fatty acid biosynthesis	0.0426	2/47	2.12e-06	5.6729	5.33e-06	0.07247
Terpenoid backbone biosynthesis	0.0556	1/18	2.42e-06	5.6158	5.33e-06	0.1
Tryptophan metabolism	0.0244	1/41	2.42e-06	5.6158	5.33e-06	0
Inositol phosphate metabolism	0.0333	1/30	2.42e-06	5.6158	5.33e-06	0
Tyrosine metabolism	0.0476	2/42	3.91e-06	5.408	8.19e-06	0
Lysine degradation	0.08	2/25	5.68e-06	5.2456	1.14e-05	0.05
Glycine, serine and threonine metabolism	0.1471	5/34	1.74e-05	4.7605	3.32e-05	0.09524
Pyrimidine metabolism	0.1795	7/39	4.96e-05	4.3049	9.08e-05	0.15255
Aminoacyl-tRNA biosynthesis	0.1042	5/48	8.85e-05	4.053	0.000156	0.1724
Purine metabolism	0.2576	17/66	9.87e-05	4.0058	0.000167	0.36361
Cysteine and methionine metabolism	0.0909	3/33	0.000165	3.7819	0.000269	0.12121
Nitrogen metabolism	0.3333	2/6	0.000764	3.117	0.0012003	0.25
Porphyrin and chlorophyll metabolism	0.0333	1/30	0.0019667	2.7063	0.0029429	0.03846
Pantothenate and CoA biosynthesis	0.1053	2/19	0.0020065	2.6976	0.0029429	0.16667
D-Glutamine and D-glutamate metabolism	0.5	3/6	0.0028068	2.5518	0.0039838	0.5
Glycerolipid metabolism	0.0625	1/16	0.0038569	2.4138	0.0053033	0.04545
Thiamine metabolism	0.1429	1/7	0.0042172	2.375	0.0056229	0.28571
Folate biosynthesis	0.037	1/27	0.0048317	2.3159	0.0061619	0.06897
Selenocompound metabolism	0.05	1/20	0.0049015	2.3097	0.0061619	0
Vitamin B6 metabolism	0.1111	1/9	0.005539	2.2566	0.0066759	0
Histidine metabolism	0.1875	3/16	0.0056139	2.2507	0.0066759	0.06667
Arginine biosynthesis	0.5	7/14	0.0068429	2.1648	0.0079233	0.4375
Nicotinate and nicotinamide metabolism	0.1333	2/15	0.010208	1.9911	0.011516	0.09524
Glycerophospholipid metabolism	0.0833	3/36	0.011736	1.9305	0.01291	0.11538
Amino sugar and nucleotide sugar metabolism	0.0811	3/37	0.029461	1.5308	0.031616	0.06522
One carbon pool by folate	0.1111	1/9	0.039564	1.4027	0.041448	0.05556
Ether lipid metabolism	0.05	1/20	0.050243	1.2989	0.051412	0
Fructose and mannose metabolism	0.0556	1/18	0.062025	1.2074	0.062025	0.05

### Sheet: Table S9C. Lef
Table S9C. Pathway analysis from significantly altered metabolites after Leflunomide treatment identified by RF.
Pathway Name	Percent Affected	Match Status	p	-log(p)	FDR	Impact
Alanine, aspartate and glutamate metabolism	0.25	7/28	2.57e-11	10.591	1e-09	0.28125
Pyrimidine metabolism	0.3077	12/39	1.29e-10	9.8885	2.52e-09	0.35595
Valine, leucine and isoleucine biosynthesis	0.25	2/8	2.91e-10	9.5355	3.28e-09	0.5
Pantothenate and CoA biosynthesis	0.1053	2/19	3.37e-10	9.4725	3.28e-09	0.05556
Arginine biosynthesis	0.3571	5/14	3.41e-09	8.4666	2.22e-08	0.375
Histidine metabolism	0.1875	3/16	3.42e-09	8.4657	2.22e-08	0.06667
Aminoacyl-tRNA biosynthesis	0.1042	5/48	1.17e-08	7.9318	6.52e-08	0.1724
Purine metabolism	0.0909	6/66	1.55e-08	7.8099	7.55e-08	0.10227
Arginine and proline metabolism	0.1316	5/38	6.53e-08	7.1851	2.83e-07	0.2
Citrate cycle (TCA cycle)	0.35	7/20	1.26e-07	6.8998	4.91e-07	0.31035
Pentose phosphate pathway	0.1364	3/22	7.22e-07	6.1417	2.56e-06	0.20689
Nicotinate and nicotinamide metabolism	0.1333	2/15	7.9e-07	6.1023	2.57e-06	0.19048
Glycerophospholipid metabolism	0.1667	6/36	1.18e-06	5.9281	3.54e-06	0.1923
Glycine, serine and threonine metabolism	0.1471	5/34	1.97e-06	5.7062	5.48e-06	0.09524
Tyrosine metabolism	0.0476	2/42	2.5e-06	5.6019	6.5e-06	0
Glyoxylate and dicarboxylate metabolism	0.1563	5/32	3.66e-06	5.4367	8.92e-06	0.15384
Valine, leucine and isoleucine degradation	0.15	6/40	3.89e-06	5.4101	8.92e-06	0.15095
Nitrogen metabolism	0.1667	1/6	4.08e-05	4.3898	8.83e-05	0
Vitamin B6 metabolism	0.1111	1/9	4.36e-05	4.3608	8.94e-05	0.16667
Butanoate metabolism	0.2667	4/15	5.31e-05	4.2748	0.000104	0.26667
Pyruvate metabolism	0.1364	3/22	0.00011	3.9583	0.000204	0.18519
beta-Alanine metabolism	0.0952	2/21	0.000126	3.901	0.000223	0.04762
Biotin metabolism	0.1	1/10	0.000179	3.7475	0.000303	0.125
Ether lipid metabolism	0.05	1/20	0.000292	3.5352	0.000474	0
Tryptophan metabolism	0.0976	4/41	0.000488	3.312	0.000761	0.17948
Thiamine metabolism	0.2857	2/7	0.0010602	2.9746	0.0015902	0.42857
Synthesis and degradation of ketone bodies	0.4	2/5	0.001367	2.8642	0.0019745	0.42857
Propanoate metabolism	0.1304	3/23	0.0019256	2.7154	0.0026821	0.11538
Cysteine and methionine metabolism	0.0909	3/33	0.0024022	2.6194	0.0032305	0.12121
Glycolysis / Gluconeogenesis	0.1154	3/26	0.0030895	2.5101	0.0040164	0.08571
Lysine degradation	0.08	2/25	0.003747	2.4263	0.0047139	0.05
Fatty acid degradation	0.0256	1/39	0.0075801	2.1203	0.0079899	0.16327
Fatty acid elongation	0.0256	1/39	0.0075801	2.1203	0.0079899	0.16279
Terpenoid backbone biosynthesis	0.0556	1/18	0.0075801	2.1203	0.0079899	0.1
Fatty acid biosynthesis	0.0213	1/47	0.0075801	2.1203	0.0079899	0.04348
Glutathione metabolism	0.0357	1/28	0.0075801	2.1203	0.0079899	0.02703
Inositol phosphate metabolism	0.0333	1/30	0.0075801	2.1203	0.0079899	0
Glycerolipid metabolism	0.0625	1/16	0.0082753	2.0822	0.0084931	0.04545
Amino sugar and nucleotide sugar metabolism	0.027	1/37	0.015685	1.8045	0.015685	0.04348
