## Supplementary Figures 1-5 and Tables 1-10 for "Comparative untargeted metabolomic profiling of induced mitochondrial fusion in pancreatic cancer": Table S10A-C Pathway Analysis Overlapped.xlsx

### Sheet: Table S10A. Tet-On Mfn2
Table S10A. Pathway analysis from overlapped significantly altered metabolites in Tet-On Mfn2.
Pathway Name	Percent Affected	Match Status	p	-log(p)	FDR	Impact
beta-Alanine metabolism	0.0952	2/21	2.17e-08	7.6641	6.74e-07	0.04762
Histidine metabolism	0.0625	1/16	4.52e-08	7.3444	6.74e-07	0
Aminoacyl-tRNA biosynthesis	0.1667	8/48	5.77e-08	7.2385	6.74e-07	0.31033
Selenocompound metabolism	0.05	1/20	2.95e-07	6.5308	2.58e-06	0
Alanine, aspartate and glutamate metabolism	0.2857	8/28	1.21e-06	5.919	7.36e-06	0.3125
Arginine biosynthesis	0.4286	6/14	1.45e-06	5.8396	7.36e-06	0.5625
Glutathione metabolism	0.1429	4/28	1.47e-06	5.832	7.36e-06	0.16216
Pantothenate and CoA biosynthesis	0.1579	3/19	1.79e-06	5.7461	7.85e-06	0.11112
Glycine, serine and threonine metabolism	0.1765	6/34	5.15e-06	5.2879	2e-05	0.26191
Nicotinate and nicotinamide metabolism	0.1333	2/15	8.09e-06	5.092	2.83e-05	0.19048
Pyrimidine metabolism	0.2308	9/39	1.53e-05	4.8152	4.87e-05	0.22035
Arginine and proline metabolism	0.1316	5/38	1.67e-05	4.7765	4.88e-05	0.3
Cysteine and methionine metabolism	0.1515	5/33	1.96e-05	4.7071	5.28e-05	0.15151
Amino sugar and nucleotide sugar metabolism	0.0541	2/37	7.41e-05	4.1303	0.000185	0.08696
Pentose phosphate pathway	0.1364	3/22	9.25e-05	4.0341	0.000216	0.10345
Glycolysis / Gluconeogenesis	0.0385	1/26	0.000121	3.9181	0.000264	0.02857
Purine metabolism	0.1061	7/66	0.000228	3.6413	0.00047	0.13634
Thiamine metabolism	0.1429	1/7	0.0030467	2.5162	0.0059241	0.14286
Tryptophan metabolism	0.0244	1/41	0.043477	1.3617	0.080089	0.10256
Synthesis and degradation of ketone bodies	0.2	1/5	0.12261	0.91149	0.19506	0.14286
Butanoate metabolism	0.0667	1/15	0.12261	0.91149	0.19506	0.06667
Valine, leucine and isoleucine degradation	0.025	1/40	0.12261	0.91149	0.19506	0.01887
Tyrosine metabolism	0.0476	2/42	0.14678	0.83334	0.22336	0.11628
Propanoate metabolism	0.0435	1/23	0.18984	0.72162	0.26577	0.03846
Valine, leucine and isoleucine biosynthesis	0.125	1/8	0.18984	0.72162	0.26577	0
Glycerophospholipid metabolism	0.0278	1/36	0.4447	0.35193	0.57647	0.03846
Ether lipid metabolism	0.05	1/20	0.4447	0.35193	0.57647	0
Folate biosynthesis	0.037	1/27	0.47139	0.32662	0.58924	0.06897
Phenylalanine, tyrosine and tryptophan biosynthesis	0.5	2/4	0.7103	0.14856	0.82869	0.75
Phenylalanine metabolism	0.1667	2/12	0.7103	0.14856	0.82869	0.3
Sphingolipid metabolism	0.0476	1/21	0.80274	0.095423	0.90632	0.03125
Citrate cycle (TCA cycle)	0.1	2/20	0.84573	0.072766	0.92502	0.06896
Ubiquinone and other terpenoid-quinone biosynthesis	0.1111	1/9	0.8876	0.051781	0.9414	0.125
Nitrogen metabolism	0.1667	1/6	0.93336	0.029951	0.94376	0
Glyoxylate and dicarboxylate metabolism	0.0938	3/32	0.94376	0.025141	0.94376	0.1923

### Sheet: Table S10. sgDrp1
Table S10B. Pathway analysis from overlapped significantly altered metabolites in sgDrp1.
Pathway Name	Percent Affected	Match Status	p	-log(p)	FDR	Impact
Arginine biosynthesis	0.1429	2/14	5.69e-09	8.2446	2.05e-07	0.1875
Alanine, aspartate and glutamate metabolism	0.2143	6/28	1.43e-08	7.8442	2.32e-07	0.28125
Fatty acid degradation	0.0513	2/39	1.93e-08	7.7139	2.32e-07	0.16327
Arginine and proline metabolism	0.1579	6/38	2.95e-08	7.5295	2.66e-07	0.25
Glutathione metabolism	0.1786	5/28	5.83e-08	7.234	4.2e-07	0.27028
Glycolysis / Gluconeogenesis	0.1154	3/26	2.6e-07	6.5848	1.56e-06	0.11428
Pyrimidine metabolism	0.0769	3/39	3.55e-07	6.4502	1.82e-06	0.0339
D-Glutamine and D-glutamate metabolism	0.1667	1/6	8.72e-07	6.0597	2.85e-06	0.25
Nitrogen metabolism	0.1667	1/6	8.72e-07	6.0597	2.85e-06	0.25
Histidine metabolism	0.0625	1/16	8.72e-07	6.0597	2.85e-06	0.06667
Porphyrin and chlorophyll metabolism	0.0333	1/30	8.72e-07	6.0597	2.85e-06	0.03846
Pentose phosphate pathway	0.1818	4/22	1.09e-06	5.9629	3.06e-06	0.10344
Glyoxylate and dicarboxylate metabolism	0.0938	3/32	1.11e-06	5.9562	3.06e-06	0.11538
Purine metabolism	0.1515	10/66	1.52e-06	5.817	3.92e-06	0.2159
Butanoate metabolism	0.2667	4/15	3.18e-06	5.4982	7.42e-06	0.33334
Citrate cycle (TCA cycle)	0.1	2/20	3.3e-06	5.482	7.42e-06	0.10345
Propanoate metabolism	0.087	2/23	3.63e-06	5.4398	7.69e-06	0.11538
Aminoacyl-tRNA biosynthesis	0.0417	2/48	4.02e-06	5.3959	8.04e-06	0.06896
Fatty acid elongation	0.0256	1/39	7.17e-06	5.1447	9.92e-06	0.16279
Pyruvate metabolism	0.0455	1/22	7.17e-06	5.1447	9.92e-06	0.14815
Terpenoid backbone biosynthesis	0.0556	1/18	7.17e-06	5.1447	9.92e-06	0.1
Fatty acid biosynthesis	0.0213	1/47	7.17e-06	5.1447	9.92e-06	0.04348
Lysine degradation	0.04	1/25	7.17e-06	5.1447	9.92e-06	0
Tryptophan metabolism	0.0244	1/41	7.17e-06	5.1447	9.92e-06	0
beta-Alanine metabolism	0.0476	1/21	7.17e-06	5.1447	9.92e-06	0
Inositol phosphate metabolism	0.0333	1/30	7.17e-06	5.1447	9.92e-06	0
Synthesis and degradation of ketone bodies	0.4	2/5	1.06e-05	4.9754	1.36e-05	0.42857
Valine, leucine and isoleucine degradation	0.05	2/40	1.06e-05	4.9754	1.36e-05	0.05661
Cysteine and methionine metabolism	0.1212	4/33	2.97e-05	4.5269	3.69e-05	0.15151
Amino sugar and nucleotide sugar metabolism	0.027	1/37	0.000158	3.8015	0.00019	0.04348
Glycine, serine and threonine metabolism	0.0882	3/34	0.000238	3.6233	0.000276	0.04762
Valine, leucine and isoleucine biosynthesis	0.125	1/8	0.000766	3.116	0.000861	0
Tyrosine metabolism	0.0238	1/42	0.000984	3.0068	0.0010482	0
Folate biosynthesis	0.037	1/27	0.00099	3.0044	0.0010482	0.06897
Pantothenate and CoA biosynthesis	0.0526	1/19	0.0010335	2.9857	0.001063	0.11111
Vitamin B6 metabolism	0.1111	1/9	0.51083	0.29172	0.51083	0

### Sheet: Table S10C. Lef
Table S10C. Pathway analysis from overlapped significantly altered metabolites after Leflunomide treatment.
Pathway Name	Percent Affected	Match Status	p	-log(p)	FDR	Impact
Alanine, aspartate and glutamate metabolism	0.25	7/28	8.64e-11	10.063	3.28e-09	0.3125
Pantothenate and CoA biosynthesis	0.1053	2/19	2.11e-09	8.6754	2.69e-08	0.05556
Pyrimidine metabolism	0.2564	10/39	2.12e-09	8.673	2.69e-08	0.28815
Purine metabolism	0.0909	6/66	2.37e-08	7.6251	2.25e-07	0.10227
Citrate cycle (TCA cycle)	0.3	6/20	6.89e-08	7.1619	5.03e-07	0.27587
Valine, leucine and isoleucine biosynthesis	0.125	1/8	1.04e-07	6.9848	5.03e-07	0.25
Aminoacyl-tRNA biosynthesis	0.0208	1/48	1.17e-07	6.9336	5.03e-07	0.03448
Histidine metabolism	0.0625	1/16	1.17e-07	6.9336	5.03e-07	0
Vitamin B6 metabolism	0.1111	1/9	1.19e-07	6.9242	5.03e-07	0.16667
Nicotinate and nicotinamide metabolism	0.1333	2/15	2.2e-07	6.6571	7.65e-07	0.19048
Glyoxylate and dicarboxylate metabolism	0.125	4/32	2.22e-07	6.6545	7.65e-07	0.15384
Arginine biosynthesis	0.2143	3/14	2.59e-07	6.5869	8.2e-07	0.125
Glycerophospholipid metabolism	0.1667	6/36	4.17e-07	6.3798	1.22e-06	0.1923
Tyrosine metabolism	0.0476	2/42	3.87e-06	5.4121	1.05e-05	0
Glycine, serine and threonine metabolism	0.0588	2/34	1.92e-05	4.7165	4.87e-05	0.02381
Butanoate metabolism	0.2667	4/15	3.45e-05	4.4624	8.19e-05	0.26667
Valine, leucine and isoleucine degradation	0.1	4/40	0.000154	3.8137	0.000343	0.13208
Cysteine and methionine metabolism	0.0303	1/33	0.000734	3.1341	0.0015502	0.0303
Synthesis and degradation of ketone bodies	0.4	2/5	0.000886	3.0528	0.0017711	0.42857
beta-Alanine metabolism	0.0952	2/21	0.0015471	2.8105	0.0029363	0.04762
Nitrogen metabolism	0.1667	1/6	0.0016227	2.7898	0.0029363	0
Pyruvate metabolism	0.1364	3/22	0.0048689	2.3126	0.00841	0.18519
Pentose phosphate pathway	0.0909	2/22	0.0066547	2.1769	0.010995	0.06896
Lysine degradation	0.08	2/25	0.027933	1.5539	0.04232	0.05
Fatty acid degradation	0.0256	1/39	0.033411	1.4761	0.04232	0.16327
Fatty acid elongation	0.0256	1/39	0.033411	1.4761	0.04232	0.16279
Terpenoid backbone biosynthesis	0.0556	1/18	0.033411	1.4761	0.04232	0.1
Fatty acid biosynthesis	0.0213	1/47	0.033411	1.4761	0.04232	0.04348
Glutathione metabolism	0.0357	1/28	0.033411	1.4761	0.04232	0.02703
Inositol phosphate metabolism	0.0333	1/30	0.033411	1.4761	0.04232	0
Propanoate metabolism	0.087	2/23	0.036834	1.4337	0.043741	0.11538
Glycolysis / Gluconeogenesis	0.0769	2/26	0.036834	1.4337	0.043741	0.05714
Tryptophan metabolism	0.0488	2/41	0.038323	1.4165	0.04413	0
Glycerolipid metabolism	0.0625	1/16	0.05017	1.2996	0.056072	0.04545
Arginine and proline metabolism	0.0526	2/38	0.08595	1.0658	0.093317	0.075
Amino sugar and nucleotide sugar metabolism	0.0541	2/37	0.093112	1.031	0.098285	0.06522
Ether lipid metabolism	0.05	1/20	0.45976	0.33747	0.47218	0
Thiamine metabolism	0.2857	2/7	0.88721	0.051975	0.88721	0.42857
