## Supplementary Figures 1-5 and Tables 1-10 for "Comparative untargeted metabolomic profiling of induced mitochondrial fusion in pancreatic cancer": TetMfn2 Processed.csv

	TetMfn2 C10 Doxy - 1	TetMfn2 C10 Doxy - 2	TetMfn2 C10 Doxy - 3	TetMfn2 C10 Doxy - 4	TetMfn2 C10 Doxy - 5	TetMfn2 C10 Doxy - 6	TetMfn2 C10 Doxy+ 1	TetMfn2 C10 Doxy+ 2	TetMfn2 C10 Doxy+ 3	TetMfn2 C10 Doxy+ 4	TetMfn2 C10 Doxy+ 5	TetMfn2 C10 Doxy+ 6
Label	Mfn2 OFF	Mfn2 OFF	Mfn2 OFF	Mfn2 OFF	Mfn2 OFF	Mfn2 OFF	Mfn2 ON	Mfn2 ON	Mfn2 ON	Mfn2 ON	Mfn2 ON	Mfn2 ON
Urea	10200478.8	12828767.88	14915665.1	17138378.14	14435723.77	13899773.53	11864307.32	9628592.083	10196651.07	10956653.35	12957306.17	11250080.55
ethanolamine	27529.68513	27629.57841	30102.83041	33764.63028	31295.97464	33867.26003	13221.94272	18449.63165	22220.26644	18700.66195	102533.6584	47226.14617
alanine	42405028.66	48949779.06	53048292.09	50532446.05	49514625.29	39408227.15	26793453.9	25122909.16	23997617.85	25469062.76	26772431.49	19304272.92
betaine aldehyde	798952.9701	997450.0457	1042213.372	1313649.189	1129686.658	1023963.854	862144.644	727281.3213	829737.3003	662013.6368	806937.1265	742391.9661
choline	9212896.356	14420766.3	19908856.37	17670904.26	16637484.25	16446432.38	13832842.87	18087931.09	13040270.1	11407338.19	14244685.6	14475249.1
4-aminobutyrate	190976.9245	164716.4921	135903.3274	148318.3414	167153.6489	170446.9793	168028.0725	157362.1178	127833.2187	134368.703	116357.4837	125602.1166
dimethylglycine	1255215.658	1329774.307	2055348.197	2063140.902	1713966.457	2003614.791	1409823.135	1529410.72	1562828.139	1499474.373	1584904.172	1608577.112
serine	42820447.45	51443722.86	52618852.96	48775259.25	53108747.38	61443613.75	64219920.14	61726541.63	57533189.42	60849949.15	61199663.57	65864231.56
cytosine	1407659.306	1737924.775	1750945.354	1679707.519	1761653.344	1790669.381	2015828.954	1862419.571	1942398.645	1688379.393	1950941.793	1983258.394
Creatinine	3142865.386	3793186.174	3538318.57	3638039.301	3241051.857	3440691.331	2784208.274	2554491.897	2737818.011	3268848.485	3078465.758	2795555.606
indole	2615814.228	3325289.089	3221030.97	3270461.253	2867018.436	3217536.785	3532776.085	3367694.522	3729889.969	4693633.384	4316432.801	4361412.75
purine	1427026.281	1813370.165	1884374.819	1810324.832	1708823.31	1795780.755	1860939.557	1930339.09	2117950.898	2245655.951	2135206.636	2231594.822
creatine	159498137.4	175781347.9	197171852.7	188073211.8	183400705.4	169416146.8	145823344.6	164807882.3	147101909.9	158100898.7	156055482.2	155094709.4
nicotinamide	100715063.2	67308543.66	89737657.35	113717461.4	74994628.47	89851432.48	110906736.3	152505710.5	61578639.11	152274607.1	121617228	124864745.4
Imidazoleacetic acid	2091210.152	2552344.89	4041558.783	3549477.049	3397346.137	3453135.746	2650562.824	2588432.433	2756306.14	3026970.131	2916510.095	2579877.949
thymine	126227.7741	13296.196	171306.8185	5978.153139	15820.18675	140853.6112	132948.5542	117332.439	105871.8473	80670.94328	124056.2409	127668.0795
ornithine	66948263.98	74362885.17	54546464.91	54495024.31	53390610.05	38015444.16	18622386.37	20447790.95	23718579.65	19925223.97	22812246.57	22968502.52
asparagine	51186317.5	52682005.49	48401181.77	53995789.46	48337577.47	61276707.26	67187184	65923817.09	62254111.77	61450568.79	64905794.76	56972347.32
aspartate	14164351.57	18092447.36	16440523	16826197.97	15463233.84	15426111.83	12163962.04	10809691.75	10617777.57	12079460.92	11865222.55	12105594.55
Methylcysteine	20406344.96	23035988.2	20149113.14	20539855.69	19979833.21	21973535.75	25310694.97	26995162.96	26985399.81	26682737.43	27529379.15	26140006.76
homocysteine	295489.0622	390242.8446	326979.1953	393535.6986	314366.4885	375479.2167	329471.0791	326628.8981	269724.0645	331180.718	361094.7927	322008.2488
histidinol	2455.539215	9876.05781	4937.251548	18503.91642	18380.04337	16392.76561	14754.29875	4232.232986	13100.44134	8269.099828	12280.23648	5838.978751
O-acetyl-L-serine	14835.13921	8862.458264	14780.91893	11616.29736	13308.15162	17722.10214	15504.9798	13113.45159	11101.35245	4972.97644	19468.48419	11674.28833
glutamate	115851316.3	121708957.8	127009773.3	118644781.6	117769779.2	111334276	100905670.6	91194114.3	94436323.39	98185812.82	92942094.29	98271093.45
histidine	160176667.9	208800985.1	223877755.7	211029513.6	223551077.8	217732722.6	237341677.8	234658817.1	230206513.9	218197950	229642963.6	221937119.3
2-Aminooctanoic acid	1524842.176	2121031.097	1769474.7	2066003.043	2042815.531	2379372.872	1387134.321	1208582.213	1220216.685	1105582.379	1210646.619	1439223.512
carnitine	61779819.21	71522759.87	75295897.18	82069381.82	74727832.45	85660911.01	60465679.45	48465480.23	51513203.41	45143863.39	53001998.96	62187450.01
phenylalanine	71408570.99	84279541.77	81280405.2	82277081.31	81698802	87801248.55	89766855.17	94763690.82	95592563.12	107775484.1	103263623.4	104633784.4
Pyridoxamine	140040.6307	157300.5136	196641.4801	284776.3223	235551.9825	194214.9892	301566.7161	215197.8561	158944.5846	240788.3331	181608.1428	212082.7378
pyridoxine	141875969.1	193506993.1	199786194.3	210256463.4	213213268.3	196486699.4	214693703.7	195564978.2	149160138.1	198899679.5	212995176	188282295.9
1-Methyl-Histidine	40158700.31	51724216.33	67044283.38	62577993.13	72031044.99	62231297.55	72500785.39	61198402.03	44198088.53	74163980.39	62884113.44	48400046.27
N-acetyl-L-ornithine	16768.52439	10207.09623	17123.5504	16931.40247	22018.55427	49783.51886	4684.887614	60868.57274	74294.46709	164591.9202	35167.53283	109540.4472
arginine	571275886.3	714390625.5	733266348.1	762842091.7	737817937	772987342.1	844511955.3	846732022.1	821184733.8	863189298.7	884561864.9	841702419.9
citrulline	20223387.74	24050145.03	24485768.44	25460583.61	24899554.67	27508241.91	29154783.47	28475101.11	29041871.92	30589943.98	30329872.38	29029330.4
N-carbamoyl-L-aspartate	218880.9825	276904.9999	204929.2829	207842.259	160461.2276	170394.8355	181933.7548	193315.4034	213552.6139	186863.7073	194113.4337	193114.9609
glucosamine	4487477.869	5529816.728	22105467.04	23265458.89	17523300.34	17082282.85	8099631.003	10900038.18	6200833.364	10506867.54	7145565.68	11438518.07
tyrosine	19827713.75	22368042.93	18076159.24	21233281.78	21732391.92	21103910.03	23331676.37	23698184.27	26230861.95	24768436.6	25783279.37	24861764.8
3-phospho-serine	240392.6523	326606.9493	386736.09	424992.9054	246894.8879	341907.4944	377123.742	398548.2965	430295.222	430274.2553	354971.7024	413846.2113
N6-Acetyl-L-lysine	217254259.8	192972982.6	215742055.2	228759711.4	224592853.9	222652399.5	181543228.2	166536647.6	172200499.2	176646137.9	169479173.5	189516730
Acetyllysine	193786502.6	184159530.5	195457739.3	198055062.1	199786694.3	205435344.1	162322067.3	155575071.5	157808824.8	149562369.2	159659095.6	165933879.4
N-acetyl-glutamine	389744.7382	572356.544	2353174.809	2747960.203	2023223.718	1607438.275	793884.3446	1094435.037	508232.3745	1093855.158	726054.6925	1193970.942
N-acetyl-glutamate	643585.6513	223932.342	265146.7739	335690.427	247557.9062	234339.8408	342401.1237	390685.0738	280491.8547	354660.7628	412296.4395	442259.9834
Ng,NG-dimethyl-L-arginine	69912385.19	78385493.34	95208034.56	104129451.3	102439515.2	92972275.25	83354522.88	66343273.38	67285346.11	63759794.61	67021812.23	68790827.47
Acetylcarnitine DL	77656639.33	84668555.82	78536005.48	130956126.3	89417747.13	123011255.6	48099214.59	49048799.41	45813293.72	47030072.7	45304049.91	61613038.42
tryptophan	12676321.25	14551819.18	16625826.81	15900627.97	15198788.12	14818862.19	17096171.88	17381531	18672590.95	21281103.82	22122780.71	20635930.5
Kynurenine	635086.1321	680937.3511	677779.9156	687868.2951	642013.4357	561301.5519	495374.6779	582636.6671	595314.5954	703748.3608	729140.1129	703248.734
N-acetyl-glucosamine	111993.5116	123059.7994	166894.5212	149251.8103	141216.4233	86750.76638	75626.09404	65255.24568	81352.04812	96770.1442	93747.0674	77153.34584
Flavone	42320.09206	45777.27203	53765.51517	36858.70116	55601.62434	37382.4457	41546.82814	29971.51212	39643.98274	6745.27587	16932.72732	18401.05627
5-methoxytryptophan	2498.802887	13660.55276	10840.4105	26997.15775	19386.27545	21178.51275	5741.977197	13606.07622	11043.43738	8069.688014	7305.186282	5698.528147
Cystine	108624.7764	48381.56935	38191.25124	50365.15516	45782.39917	36034.79528	63542.25697	45523.66393	91617.65052	41360.36626	46115.81966	41470.79016
cytidine	762391.3583	961987.3502	847482.4564	618653.8064	990240.9101	818006.2148	594614.6564	717047.7462	829671.1613	748806.3318	428523.7633	660324.9874
biotin	7423564.661	9866016.751	10796944.98	7440330.065	8613866.017	9577590.01	7889512.263	6506663.915	6456507.585	8254323.348	11418774.66	9049458.274
deoxyadenosine	12150.70777	36157.91512	34819.99341	4836.701008	12123.05076	41897.8691	32371.37974	24690.5174	22986.40845	38200.50946	42598.26831	25174.52681
Glycerophosphocholine	144077707.6	177536334.3	179601291.6	216582843.4	168726765.5	216076394.6	236827273	238213786.1	230569963.9	177696172.9	242140104	254907126.8
acadesine	77588.22279	127975.5403	158082.8321	223030.8473	205532.925	218726.9896	142455.1075	126924.8594	75283.09253	116306.1341	77814.65147	121667.064
D-glucosamine-6-phosphate	111762.7936	173874.9937	346800.5025	321925.1395	302000.5852	293178.0298	181078.6373	272252.671	121382.4833	202579.7901	186325.8016	211029.6604
D-glucosamine-1-phosphate	29897.68906	33743.36218	43160.63851	96604.17744	51349.2863	50124.2663	17599.94808	15441.25498	27155.50177	10088.13925	31120.4756	25480.63274
S-ribosyl-L-homocysteine-posi	298483.7443	415217.288	986628.38	1002748.398	869435.2346	686154.9808	220479.1747	355770.5717	141582.3205	302573.6289	192975.2336	372735.2721
deoxyguanosine	79461.88284	126209.6883	123519.2444	143015.7741	104040.5583	142685.737	121650.7282	110405.6783	88840.93868	85653.47692	117981.1959	88081.56008
adenosine	2544348.93	1095192.225	6347500.742	963486.8427	964943.3971	445285.4209	367250.703	2773492.608	2875433.935	1467646.447	563787.2496	703906.6062
1-Methyladenosine	262934.7561	349973.8472	538921.494	277781.7634	316661.946	286470.524	298376.9722	471427.7318	300807.9031	343693.6552	223084.0209	218847.6525
guanosine	37483.42226	24010.03418	28693.81059	45605.88752	30839.73462	22973.02013	37564.9517	56391.83544	43359.2271	83236.40391	39667.45042	51502.08693
L-arginino-succinate	4890055.249	6668881.296	6086928.226	6903936.763	4965092.457	6955967.29	8630451.825	8502455.43	7575805.67	9397119.148	8501855.359	9179695.053
7-methylguanosine	377965.4696	789931.9417	787930.7668	719751.001	907509.6424	873687.795	815694.7704	699436.9417	800382.3788	915014.5154	1142927.486	958275.5458
dCMP	50681.97155	45103.8125	45598.6877	34408.16262	75328.52062	7792.26259	50777.2724	53126.10617	37390.03457	3448.907003	40748.71469	2408.150505
glutathione	34741670.89	52139214.25	28805900.42	32564491.09	17455448.16	18540678.97	24176633.76	27495520.81	10810545.95	25950159.28	32113620.7	37038024.52
dTMP	358703.4893	381719.0051	323822.1483	435074.3572	271673.5275	368353.065	392125.5623	367267.3441	283033.4619	367829.1928	419479.5495	458563.2978
CMP	1033590.954	1290578.275	1153722.115	1119662.652	990814.328	1053684.989	1069793.882	976923.9772	1079769.399	1120026.917	1163433.877	1472475.257
UMP	171887.855	226698.7696	238156.1745	310649.9861	210498.8778	313657.715	201565.6046	171821.416	168672.2279	169926.2125	198715.7835	285924.2833
dAMP	323060.7392	237726.2231	241874.2843	260065.576	210696.2159	267382.7909	249124.7977	275669.3051	254461.0692	222368.0979	291584.6492	316242.7104
Nicotinamide ribotide	970495.1249	1182846.158	1356281.891	926809.8619	929756.1029	988751.8492	1525508.397	2283834.253	2250460.657	2431960.211	2319309.498	1486782.661
aminoimidazole carboxamide ribonucleotide	23960.41639	41188.2942	29276.59747	20924.3742	40354.82523	12405.92451	18278.1359	36998.39075	29352.84199	22997.78061	21118.77691	20143.85144
thiamine-phosphate	62031.75405	69080.53658	67236.00946	60124.56248	62985.82461	58099.38243	109722.1614	147686.4027	156662.9083	139109.7726	149670.5322	71244.71239
AMP	7361228.573	7321920.519	7827442.424	8148346.295	6259261.052	7059518.161	7053960.905	7391691.429	6601390.763	7108061.962	8740918.589	8229191.035
IMP	605590.5766	582590.0606	653225.3661	649763.8425	484570.4418	551383.2835	602008.7654	575626.0261	534425.038	574170.9551	664319.8574	670679.5622
S-adenosyl-L-methioninamine	14918.69425	21912.35311	11841.02521	23734.24224	24479.96493	36905.94916	6859.765321	8483.996439	6208.017895	4082.545202	11499.51713	4374.251347
GMP	157914.9564	144199.8744	194722.5425	239011.2009	148425.5752	144285.8502	205532.513	232744.7024	174639.7722	249973.5674	254679.089	275960.4618
xanthosine-5-phosphate	22119.06244	15553.32944	12263.93235	9825.496702	7309.27795	14748.5401	12296.84225	13939.35984	5715.470729	9009.786172	23750.19151	18864.15007
riboflavin	23732.54014	58040.6864	44080.35723	41288.2914	47400.29928	53519.02164	55843.82441	36761.58892	31993.03111	39294.06786	36332.91711	13754.23342
S-adenosyl-L-homoCysteine-posi	1004861.03	1417522.467	1844077.993	2413318.827	1656200.853	2134192.799	1589007.437	1624607.734	910583.2562	1376730.029	1289828.277	1880161.961
S-adenosyl-L-methionine	66369647.46	96827237.14	89517899.31	94367089.97	97640638.83	96399778.71	92467504.99	89566922.5	80003027.83	87887879.17	105031700.7	86337202.58
5-methyl-THF	9415.954511	26801.89568	40998.06297	50792.1585	35062.81263	31109.0348	37696.42071	20947.50688	14098.98465	17332.72952	29094.28711	11710.96799
glutathione disulfide-posi	78186492.82	71836096.72	78803685.75	60235328.64	69057077.02	70013511.19	84036137.72	76512559.2	88749396.55	84950836.8	75668336.31	79627289.29
NAD+_posi	39545457.52	30934307.75	29517371.92	28963555.24	24412136.05	26298921.91	24252148.99	25726439.36	26131636.71	29734946.06	30014332.59	34054988.95
NADH	438662.7429	342793.1868	466873.5474	545804.6622	387973.1154	380652.6813	464269.536	512786.7481	362458.6393	474149.735	522883.8155	730839.2348
NADP+_posi	1584647.148	1370534.362	1277432.523	1132279.539	1302550.884	1545862.738	1155109.688	1077533.646	703711.9731	929018.8218	1086231.035	1136346.255
NADPH	34819.27004	147881.4941	208401.8022	454372.8035	225416.8726	246770.8578	22227.05748	15510.34697	26208.04339	44123.10739	63641.43053	58817.41563
coenzyme A-posi	79253.61063	54884.40555	46839.80014	64755.93673	37531.25263	59474.71992	43110.45698	40934.09047	20366.35623	40988.20693	24607.26137	73509.11428
FAD	155714.804	140136.9811	138492.7922	87278.09793	158844.2531	158976.6751	115513.8332	108187.1702	104072.742	90958.23837	101626.944	150806.8327
sarcosine	36780261.14	41873965.28	46091404.32	46818055.98	45144424.89	35193570.76	22605932.44	24300795.29	22337039.65	23015778.98	23641712.43	23345172.38
putrescine	46453.92377	26187.14589	32931.06824	28364.19003	20958.82445	66717.73016	77084.8153	104712.0406	666729.1734	1141232.475	1471978.591	1619207.875
spermidine	3439236.862	2705524.389	2700875.921	2587552.884	2082867.363	2669041.333	2420162.236	2255672.649	2107812.803	2206715.553	2097731.729	2644205.839
spermine	4725864.673	4166782.531	3779448.436	4094429.644	3408578.608	3803500.27	3792440.547	3235982.543	3292646.584	3056374.666	3203653.652	4260674.035
N-acetyl spermine	156352.5749	109653.4858	100707.9979	86738.98537	104067.1253	138688.2913	89008.60561	113640.9986	95427.77441	57735.4176	113316.6228	105493.8563
N-acetyl spermidine	19267.2303	8363.96701	44253.9025	27851.42076	39334.51633	94914.68691	88300.20818	89465.83011	4494.763735	71382.85025	9505.155582	52119.68191
Nicotinamide Riboside	10323.37242	14454.4264	15580.71913	26963.60438	20680.07309	13650.03048	14396.41871	19740.66418	11674.59944	5090.548468	9035.586875	8147.38802
Adenylosuccinate	23760.63951	36869.63336	20483.38809	28673.65905	21246.15832	21300.79206	12285.81019	11467.38548	14748.43517	22939.98375	21302.98644	15564.42439
cholesterol	11115729.66	13834115.54	16072242.31	10672431.11	15001018.26	12665574.22	12604123.79	14425479.87	14963323.25	11368439.22	12542695.22	15529720.92
arginosuccinic acid	4166951.283	5361115.309	5234506.882	5422160.986	4598831.467	6782151.976	8625181.809	7314788.825	6047239.594	8528224.408	6865748.307	10365229.24
phosphocreatine	1016584.581	1231346.02	1028757.449	1223564.64	947360.4225	957606.8668	815765.3592	816234.607	770709.5969	850469.7541	841457.3541	891553.6613
retinoic acid	27293.47815	73116.02763	25873.21806	47874.59687	49763.15526	63899.6039	25298.72122	27913.09676	42913.35645	39632.56351	24208.31962	37638.02292
N-acetyl-beta-alanine	155504115.3	211672687.6	218639918.7	206179580.2	211457544.4	200849790.3	169660080.5	177381489.2	150758906.9	185119609.5	171866892	170600158.7
cysteine sulfinate	14771.62456	13950.38574	16382.94439	8193.854199	9010.408882	6551.902492	8191.406674	7372.944146	7966.856717	4094.546088	13104.17916	5709.936332
N-acetyl-L-aspartic acid	44617.17215	48334.85203	48771.73947	58859.53271	59333.85915	50688.29687	41986.36279	41224.3119	46588.61171	50477.3222	46518.75554	44432.50227
glyoxylate	48240.79985	52320.53634	66834.70427	55735.57073	69493.12679	58292.45264	46701.20479	57931.88682	62262.91268	52435.29571	58991.46086	66362.12839
glycolate	5873.457156	13952.59199	4868.927299	6323.61636	6957.58913	7363.615712	6548.459761	5731.642948	4313.690563	6574.118444	4935.230558	4094.621316
pyruvate	9803.578156	15596.56856	18905.38293	23649.35813	17043.89208	26915.28231	24985.98903	26915.42837	11480.19441	23605.71784	24725.2798	22874.38009
2-oxobutanoate	72087.79861	56858.59875	61022.4565	41042.31136	42984.949	49808.59827	61999.38445	70354.98873	77775.02198	73716.47128	88474.74725	74696.9389
acetoacetate	48235.33445	58073.8716	63167.82656	38726.80359	31642.51524	30730.90626	54354.1719	51111.27968	67045.23502	73264.20355	82846.08846	75976.20683
glycerate	196395.7762	246988.8354	251718.1844	264864.1138	262673.6255	284821.7321	338665.6218	259831.4238	258682.1892	245103.7072	279690.3866	241879.907
uracil	700650.3132	759210.78	861409.0925	976504.4691	864501.4773	887147.6304	927224.8682	1046766.649	926878.2374	1049941.274	945454.4405	926025.5374
fumarate	1400078.502	1335074.792	1288835.597	1197030.02	1162962.465	1369379.593	1259832.881	1152965.948	1044266.828	1073114.992	1042500.556	1064959.274
Maleic acid	1388800.501	1306041.859	1281122.432	1182372.133	1014875.734	1326044.92	1147776.752	1114173.114	1162876.884	1024367.224	1077376.893	1040897.647
2-keto-isovalerate	1498467.737	1221668.279	1104329.757	1226964.164	1079240.913	1189505.051	1181241.386	1034676.402	1008558.871	1034333.28	993205.0858	1092087.698
Guanidoacetic acid	86027.89198	51680.63242	60047.32352	73724.0649	72027.58735	104063.6238	99775.82988	94241.78889	90014.16382	90947.10963	109024.7382	95802.5631
succinate	1371673.555	1052233.364	1094484.767	852565.0761	1149298.975	1106236.921	1197418.236	944981.5149	1117462.467	1023716.311	955367.8713	952501.6873
Methylmalonic acid	1583991.143	1217982.18	1181474.558	1113875.126	1295732.681	1248272.526	1218892.549	1077447.215	1285485.175	1047075.484	1039432.257	1031785.897
nicotinate	11457.56709	16726.70209	37073.69836	20261.33283	29510.39292	24483.10931	14910.58568	34673.45737	7936.383092	27008.65135	6172.45014	16821.53414
Citraconic acid	664622.3017	1149004.457	1062321.454	908609.3005	925636.5508	969182.4621	1240605.02	1200874.547	1194671.142	1194781.501	1084245.044	1154413.653
2-ketohaxanoic acid	39870.00859	46633.28099	51393.79556	43630.50126	52104.82106	51816.74841	60503.08645	62079.80676	49830.75875	57181.59289	36513.50794	60267.78829
oxaloacetate	165159.6654	140651.28	137183.7133	199498.5718	139588.2501	147222.5339	147570.618	155783.0232	188560.0806	149605.4977	119201.1693	166960.26
malate	9087455.998	7776840.591	7768237.017	7602614.214	7342788.13	8393844.594	7613506.626	7069723.427	6980403.435	6668010.044	6731526.907	6913982.465
hypoxanthine	136701.6306	166370.2636	166483.0315	154877.4833	148467.1396	139208.3766	67175.66356	52433.34221	67536.94861	359230.365	47521.13734	44666.23532
anthranilate	106957.2369	187581.4275	276276.2075	163613.6377	240389.2661	162652.11	166581.7879	169148.4546	226675.6556	255354.0339	191064.9316	147973.9103
p-aminobenzoate	132120.2795	175094.9786	235442.2737	116808.2025	193885.3411	140101.1468	145609.6047	161495.5377	182596.9788	205594.2855	189610.0677	112973.4996
p-hydroxybenzoate	739354.1354	550466.0841	695275.4521	785777.2546	842806.8605	791459.6912	610925.1032	789648.977	595931.3097	728201.2115	667153.7639	631656.3443
acetylphosphate	723144.2182	616082.5208	362707.7526	622728.4493	528752.8662	658869.7548	518489.3871	501370.5505	784000.5512	600913.596	497974.6792	654420.945
Carbamoyl phosphate	668913.0235	927661.0729	833810.6825	1099623.65	777209.1879	951500.6077	995609.9812	1149722.89	933789.307	987001.6428	1153920.441	1012609.557
2-oxo-4-methylthiobutanoate	7375.552803	20740.51801	29283.55044	19616.02229	22938.65529	23567.08585	16216.71067	8194.789337	6147.740078	31943.99282	40135.9974	46614.87233
2-Hydroxy-2-methylbutanedioic acid	148141.0773	260999.4481	274139.8975	269110.8775	259684.7098	260207.6848	331739.1648	309672.4016	319489.2945	338842.9703	346712.4427	302473.8058
3-methylphenylacetic acid	69790.92396	115694.7238	96650.11775	110033.2852	103793.9923	119804.4264	80733.68821	58699.22724	48412.96042	40521.0662	48346.37802	29489.40318
2,3-dihydroxybenzoic acid	48392.65365	47208.22546	27905.79632	28110.42527	24849.80748	26431.0448	30289.82799	27558.11414	13769.3877	3176.916603	23098.29842	48082.40701
orotate	188583.4968	380707.791	332649.5609	359003.103	313119.511	293430.8294	356809.1329	355839.1346	397927.2614	330782.6638	352018.2827	329423.2051
dihydroorotate	672769.7431	633365.5908	785324.8465	809338.6056	880112.4041	852917.5786	694508.5583	635358.8561	427104.3936	556946.9059	439299.0244	318942.7766
allantoin	2257968.089	3144029.172	3222525.621	3177933.835	3387189.48	3107884.766	3294748.764	3057165.205	3366626.802	3312532.892	3515080.2	3029109.588
Aminoadipic acid	262953.787	219021.2621	264619.0624	230866.0339	249926.2566	249639.7808	248939.3403	227652.5401	219896.6522	241813.6253	184148.0959	260907.8784
Indole-3-carboxylic acid	214478.4187	199059.1883	236822.6647	233157.4468	177168.651	190338.8155	193024.1022	212692.9949	167471.3661	233932.9557	163017.5979	204336.0123
Atrolactic acid	58808.6518	75527.99878	91974.17523	72016.01425	77742.85716	80291.44989	76187.16048	56118.85175	64814.66956	76470.59634	76874.92569	93070.20291
Phenyllactic acid	158992.8708	350695.3701	380464.7334	367341.2122	383451.2794	392733.7151	378778.6122	371538.3032	345250.9675	447884.4937	417481.3127	367240.9965
quinolinate	67496.99892	132608.4885	161447.9041	136456.626	147701.784	134034.3558	119662.3315	115348.0028	108184.0471	79852.44708	106504.0996	103059.9794
phosphoenolpyruvate	911697.0254	704233.2956	725095.1773	906008.7502	537578.139	635191.7933	634427.8796	611464.7334	470127.7713	150860.1871	493904.8504	232701.5373
Uric acid	1672622.983	1482157.21	1187843.123	1144873.852	1340022.804	1252439.435	1728097.597	1534995.177	2162974.794	1703940.119	1612557.781	1461057.256
dihydroxy-acetone-phosphate	1464489.802	1257702.602	1027197.256	957486.8083	708992.2894	806459.9401	1019178.873	993478.9365	990326.7164	915944.1994	1147166.37	1150889.05
D-glyceraldehdye-3-phosphate	1597558.626	1410403.971	711051.2926	961667.4168	534135.9727	540905.7339	1175522.847	962916.3343	1126932.643	1030289.755	1115330.007	1142883.86
sn-glycerol-3-phosphate	398267.2087	428978.2942	362797.0197	362992.6225	301124.3971	383192.0446	407239.5964	401870.0055	413735.0758	411665.0351	452093.8657	447519.325
shikimate	2657203.944	3129483.415	3137499.965	3031137.519	3200251.721	3007338.534	2622243.08	2298109.342	2359833.687	2569263.276	2573242.911	2028285.857
aconitate	179349.5231	236982.1846	242460.637	213015.4522	203979.628	181255.2784	275981.9963	243056.4233	238994.6611	256881.5969	195374.6377	285861.2152
allantoate	630967.2098	588791.5149	610449.6024	529178.2155	389180.7834	559840.5293	627603.6605	687634.9247	737237.5659	674647.7545	599036.5822	677885.8245
Ascorbic acid	419578.2669	667643.3142	2630377.492	3430442.263	2824053.902	2944291.446	2748084.585	3010911.117	919112.7295	3294092.628	3838931.98	3752235.537
2-Isopropylmalic acid	254695.5082	115076.2599	131460.9813	109034.1558	97230.478	90465.63657	121822.528	97138.41534	76049.11206	93685.60905	207442.881	98145.6098
N-carbamoyl-L-aspartate-nega	564718.1673	550627.0305	519049.4389	503319.5903	455143.4382	548601.1654	672172.0964	590722.4634	674574.3836	612890.4252	671222.7221	587417.2148
Pyrophosphate	27097336.43	26782543.82	28558042.54	24281293.82	26039726.82	27277836.57	26114284.64	24644292.74	24863232.6	27956999.66	25530005.14	14929742.76
glucono-?-lactone	67708.21249	39336.71667	45058.50602	42951.86425	64245.08352	35411.79171	31135.77324	56445.12122	33888.85828	51718.61224	28693.37574	42589.85925
myo-inositol	75225811.95	100864060.2	95880057.96	112062868.3	104715295	106512613.6	98477427.29	96892858.81	98687493.4	92651167.17	101701621.4	93003531.98
hydroxyphenylpyruvate	2448.334195	4096.677746	12271.3152	13107.1109	17185.38461	13058.31004	13218.39166	22931.41246	3154.823429	9430.896808	7329.242888	12989.28587
4-Pyridoxic acid	57939.67135	50393.6177	104873.7283	79724.57009	77157.67478	55144.72798	70739.10992	36962.54056	58213.99981	55372.70728	49893.17511	53064.89077
3-phosphoglycerate	2353369.476	2861957.998	3489886.032	3928283.778	2547141.318	3205107.512	2047540.78	2357332.088	1668169.611	1694172.586	1711513.214	2573889.84
Indoleacrylic acid	614909.9345	966296.2986	1017104.37	978222.1856	900494.5898	900873.3569	1032260.262	1035914.418	1028270.587	1212982.731	1220641.077	1184564.442
Kynurenic acid	277016.1257	290659.432	571792.8231	581611.2899	421934.9103	170181.0372	374109.644	117137.5666	117658.9499	496769.1934	200044.5311	283570.9331
citrate-isocitrate	23333031.14	24797408.3	27175752.84	22471249.04	23471026.38	22099815.63	29816802.5	28636788.33	27354061.22	26468470.5	24597151.99	28539399.94
isocitrate	177864.0373	308681.2054	180006.9908	208321.0089	155305.2042	162155.877	205916.5301	170213.4233	207863.0479	195447.9596	164441.2975	204758.4616
citrate	6369454.394	6189230.246	7248117.304	8365023.541	6576730.922	6031785.035	7058079.214	7666214.526	7411267.221	7339378.252	6874533.517	6870461.002
2-dehydro-D-gluconate	166882.4172	172579.4226	157324.5641	135005.9353	170077.9804	132122.8707	100902.3199	99058.20751	85040.36697	108758.9295	110494.5638	108968.2605
D-gluconate	1153727.921	1262043.852	1243670.849	1113722.196	1062028.838	1005339.359	878795.9789	1026338.468	1184226.1	970633.4144	989324.0983	1012010.282
D-erythrose-4-phosphate	787713.9947	913783.2126	610245.7688	755161.1364	621799.533	682192.7835	607722.6447	895855.451	754873.6505	817204.5454	854227.8265	854071.5
Xanthurenic acid	226716.6524	446110.1016	515440.5978	616240.2546	492440.7277	448447.8513	539215.3293	455009.777	400903.2693	647476.6207	436288.0313	586088.22
lipoate	10619.59491	36958.51307	17993.95905	19652.92992	11735.62257	13105.49953	5939.622667	11469.90374	8092.934266	19645.32208	26206.14203	20497.15277
D-glucarate	30257.41703	30346.56734	32776.43268	17344.80351	16403.42198	15586.49691	15586.7597	13838.11901	22910.15719	17210.13322	7350.180735	12215.93036
deoxyribose-phosphate	59279.05452	65896.30736	43469.54131	47141.4056	28322.48215	54320.29915	52533.7545	41912.89018	40599.35576	43306.46931	53777.74787	42789.91376
pantothenate	24837162.33	41290404.03	31464743.64	33921929.52	33289579.67	32696356.39	40046481.24	38289690.05	38978540.08	46466121.28	67065226.74	45939758.2
deoxyuridine	46629.34735	62909.68707	65990.19535	85581.69499	87673.85871	76244.91317	106547.2709	73839.61489	84188.01229	98421.23845	110508.905	71265.177
ribose-phosphate	753743.7187	762739.146	592827.2511	508848.7473	460866.6175	421062.7151	789690.3224	774498.4426	922140.2368	794429.9519	895866.0279	736371.8284
uridine	457375.2049	300675.0775	331980.5337	338470.9572	341098.6242	310642.2239	413959.452	496826.7187	360623.3566	547795.7572	554929.824	421385.9814
D-glucono-?-lactone-6-phosphate	293040.5093	266257.7541	175155.2406	159385.4699	108651.4529	85529.8199	58154.67233	60120.54362	63741.18313	54085.13828	52185.50182	64945.37209
hexose-phosphate	6500527.36	6308317.673	5727467.781	6696741.777	5389886.379	4744317.751	6489627.52	7305870.241	5308060.617	6367241.673	6149631.7	5979537.881
glucose-1-phosphate	1442483.029	1143591.159	1297637.818	1122313.772	1313699.127	1287063.004	1148563.027	1188874.737	1052475.218	1075321.107	1030833.403	1096663.867
glucose-6-phosphate	2570799.171	2005893.325	2018938.838	1608481.871	1843511.809	1729150.94	1513955.764	1884715.882	1812067.207	2463685.281	1766356.831	2416187.914
fructose-6-phosphate	2214534.662	1882781.811	1883274.778	1584081.749	1798563.164	1581293.683	1656786.514	2044041.518	1890236.585	2139797.563	2041459.728	2300200.505
1,3-diphopshateglycerate	234556.2108	353269.1058	395422.5259	212090.173	302428.4455	296896.3299	251864.383	221281.7597	360688.3995	182853.1396	271663.4667	259130.0118
2,3-Diphosphoglyceric acid	416104.5406	558052.1118	362352.9644	590242.3413	324611.0863	567163.4784	818584.4735	394053.2619	377056.6316	640425.4353	399441.2892	835200.552
inosine	10160914.61	8346286.931	8732130.921	11362507.09	8050161.138	7883813.956	16871361	23373018.38	16063771.49	22911115.19	17400814.99	14897192.99
6-phospho-D-gluconate	181463.2188	181057.5462	161746.3956	150376.3089	166391.9982	140568.5245	103681.4032	150397.692	116629.6081	191962.2767	136674.7204	158464.4532
xanthosine	3954169.453	3694415.479	2632009.405	3104173.888	2885438.348	3674031.425	2986449.539	4061063.119	4195376.684	3520205.696	3180954.917	3377312.75
N-acetyl-glucosamine-1-phosphate	225424.9676	317671.3845	218083.7893	248218.442	293922.3965	179438.5946	261198.8883	225556.9696	252676.1699	334231.2208	244249.5443	191461.7365
glutathione-nega	9692056.157	12284876.75	12453152.77	12600967.64	10771368.53	9684301.393	11396187.46	16309847.13	4655572.349	14306774.14	12314586.99	14094811.32
dUMP-nega	32765.56075	16547.20529	28710.4556	19636.23561	12210.59081	13286.22113	9041.522593	16377.38078	15558.94894	13037.30171	13158.79152	5719.211907
Geranyl-PP	36604.2326	52712.5019	39314.61621	35052.19891	61442.05544	84252.82826	51192.58649	38179.06243	18104.21064	18833.97523	12790.85259	27220.86386
O8P-O1P	375110.975	408011.0325	414801.5612	399251.6969	300079.7356	407230.4274	466831.497	525174.6548	529309.8367	428339.5217	518088.3235	545520.0972
dTMP-nega	129459.2433	129501.8757	136556.2385	122794.9334	117351.052	142223.9273	86477.1984	45085.45698	78355.58372	69268.05521	97379.7785	110165.6661
cyclic-AMP	95166.39315	100628.3879	112252.0228	124059.3321	88343.7898	121153.7466	101604.6547	100910.2759	99922.18298	112276.3979	136588.3397	151607.7895
fructose-1,6-bisphosphate	8179717.354	8645350.039	13327587.93	15893780.36	10940168.19	14714009.72	12866227.7	10604443.8	8659842.875	9456090.304	11188408.84	14119514.49
trehalose-sucrose	64697.42452	82749.41447	88274.05513	91247.48655	57198.36418	55624.97141	83646.70355	52802.73936	60806.16735	80368.4103	67719.38781	72777.70891
Cellobiose	17085.51491	64741.40877	72302.8374	75151.54198	61030.85588	42635.03923	58177.17507	66369.21217	162455.4901	265015.4516	166352.3743	108189.1018
orotidine-5-phosphate	23814.18258	37771.4757	26851.80693	20945.87316	36874.98345	34285.46601	32948.8146	36489.69113	41267.92962	48969.4835	52077.76423	45935.04165
SBP	227727.5337	151096.9389	316599.9455	213143.1407	175958.8965	243372.1348	240518.601	160074.615	159708.4969	206912.5149	184866.2443	214862.9145
trans, trans-farnesyl diphosphate	15470.97299	6580.206045	8702.046575	7369.469886	5705.519931	9833.317498	5685.568603	4913.523173	4909.084893	6579.871461	4811.854267	4817.601367
S-adenosyl-L-homocysteine-nega	247030.2488	428183.9067	577874.9461	808842.9918	487777.7289	609552.6081	428477.7868	509914.3029	286998.1399	336784.6899	434498.901	510309.4382
dCDP-nega	45879.13831	39324.15298	65952.67592	46696.10698	35276.56963	32748.59837	25382.11616	28673.40334	21123.91252	35229.55213	21784.54958	29489.50595
5-phosphoribosyl-1-pyrophosphate	162569.3767	94810.723	115820.7677	185585.6248	147869.8024	163029.3019	203435.6999	268402.4347	209627.0847	160299.0646	274657.8963	205684.3409
OBP	111935.7541	98067.45295	98238.88298	122934.8623	92296.10707	108470.77	94280.77198	89851.41272	78672.65907	87535.57872	84193.45962	116814.4636
dTDP-nega	211306.1899	146351.3355	139154.9182	128573.5608	78750.60354	158107.8523	125984.5874	135184.3999	66669.45127	77572.0604	78104.70728	99355.04859
CDP-nega	398084.762	335221.1851	398938.8468	423619.9921	313534.2527	261667.2161	248910.174	247119.0215	154936.7657	208901.4169	303067.6652	239715.9733
UDP-nega	3051344.053	2828513.31	3379634.796	2972133.083	2259233.065	2648266.928	2490787.944	2065594.88	1318924.671	1780920.26	2209620.021	2565674.652
trehalose-6-Phosphate	25942.69723	39901.08549	24580.4761	38640.2496	37686.82108	45864.85023	24484.60112	12787.3538	20141.01737	13102.79998	22763.65774	23438.37442
Thiamine pyrophosphate	328265.7637	618022.2404	656585.145	744131.0179	611449.4555	721297.9153	635691.7529	532375.5339	352574.148	608064.2458	700249.0981	596436.4966
adenosine 5-phosphosulfate	100664.0915	101630.8863	119614.8911	145385.8074	114955.1062	117159.7824	78607.37292	141004.4307	87474.43883	93726.84819	73382.02426	83971.70259
ADP-nega	4404351.51	4150214.492	4487900.086	4649063.931	3296649.279	3963939.205	3863921.883	4011631.959	2576416.964	3258975.639	3929655.745	4936169.485
dGDP-nega	4678723.599	4015319.111	4629019.256	4760281.142	3660162.102	3785768.275	3753921.093	3623592.608	2766887.312	3234185.662	4095047.015	4528527.133
IDP-nega	531081.1802	611306.7251	544219.3008	562900.0026	487728.309	521864.4334	520754.5936	512136.733	390703.5614	448725.4567	526239.8176	571809.0017
CDP-ethanolamine	6587.32256	14748.37224	8188.947459	6550.339448	13901.97432	7373.386981	4087.320756	8173.483586	22127.30557	12985.30154	18911.86024	13288.2613
cholesteryl sulfate	19324477.08	14521295.41	12134574.63	15725594.16	26894909.7	19664141.5	11301012.78	8420868.396	12314695.55	9653334.493	14949199.1	11508552.81
dCTP-nega	192548.7184	162257.6494	154879.9558	134008.0582	156431.5836	177011.2989	122014.3848	116374.3281	99148.4944	105745.5821	136307.74	169569.0721
dUTP-nega	21398.38787	28617.62417	13936.78277	18810.62004	25932.98064	19623.14212	18844.50875	21530.64041	19609.36351	32684.36478	31667.6003	31105.3532
dTTP-nega	937131.0036	640649.971	496799.0214	476529.0088	450760.9046	619332.9066	556097.2366	370713.3383	263047.1127	435365.6918	531897.9805	627520.1786
CTP-nega	1606049.228	1652378.195	1887281.66	1959968.189	1605174.633	1882454.212	1790921.818	1387120.836	1059244.213	1507182.196	1848123.618	2086597.153
UTP-nega	12282794.01	10580576.4	10527600	11202227.83	9953608.014	12575006.28	10410746.81	7855398.037	5565100.014	7589753.317	9752667.095	13859134.59
CDP-choline	22937.30369	3276.044737	10649.09702	5740.185858	9830.675197	16382.86902	4915.296023	6554.547038	14745.99221	16401.69101	6554.640455	13106.63759
dATP-nega	192061.322	136030.1833	172139.3787	116059.9897	124433.9422	122902.4253	137205.3077	114304.384	81233.08736	89511.53377	135214.0944	174540.1811
Taurodeoxycholic acid	143192.6022	222196.8847	214483.8942	232265.3492	285284.3171	182686.1709	233118.6697	214838.9148	253345.5136	216144.7119	242880.3639	171988.6868
ATP-nega	25915825.99	21285211.4	20032613.38	19073600.67	19269408.7	23338855.42	18448783.54	16635164.56	13541819.45	18851362.26	22700167.95	26378171.53
dGTP	24945074.76	23455746.92	18905392.53	17597225.45	19742123.44	21530167.68	20368438.19	16839538.86	13255921.66	18441225.73	22905190.7	26538986.39
GTP-nega	1317927.73	1255057.104	1636193.481	1581535.521	1442518.418	1709145.798	1734218.382	1804494.925	1393850.952	1806124.867	2293789.752	2405555.28
UDP-D-glucose	10970909.38	9658984.536	8735478.366	7709863.619	8332297.072	8706032.808	9629191.106	10989253.66	8160950.46	9098242.156	10998386.76	10901121.15
UDP-D-glucuronate	2982065.388	2519141.117	2781410.335	2023166.61	2584142.644	3229628.81	3019742.649	3408454.861	2472187.159	2725284.283	3159777.22	2889052.43
guanosine 5-diphosphate,3-diphosphate	930815.784	1012166.123	998233.1734	1172868.738	979128.9243	1095993.232	951254.8002	616092.4128	466325.3533	476995.3633	467524.7743	537309.4643
UDP-N-acetyl-glucosamine	3060928.385	2692619.537	2349128.448	2551535.487	2086984.364	2432855.079	2641196.931	2705630.973	2851577.077	2887684.771	3228691.031	3501270.2
glutathione disulfide-nega	105011727	116950899.2	134885422.8	119948579.2	118010044.7	116464330.7	126945959.4	134722265.1	172250785.4	141907718.9	167681821.3	140029460.9
NAD+_nega	1074281.719	1112516.569	925457.2778	870501.5424	533319.2602	959459.8846	886632.0671	711990.694	664141.4133	812535.2863	1086418.914	1049009.752
NADH-nega	79483.39052	68826.95219	113895.6388	91764.77683	64732.17206	73746.68681	90960.95719	110637.4375	104080.5633	127035.8723	136874.8876	144259.0178
NADP+_nega	1016029.313	872729.5551	885563.5381	789372.6598	998179.7851	1057778.753	1091260.878	750633.3066	599694.7632	847081.795	784857.9811	1033998.726
3-hydroxybuterate	17877.96501	10627.06223	11479.26376	13949.71858	11921.57785	6972.692048	7420.900154	9235.904544	8113.539109	16388.85583	12301.71622	11496.70846
itaconic acid	399133.3009	455950.3165	478453.9617	351906.8295	378784.0784	391867.9861	418398.7455	463613.3302	463926.3077	405284.8239	505127.7192	432835.4161
glycerol 3-phosphate	727483.5841	733831.5566	622648.166	823321.8861	540240.4912	818640.3988	683660.5909	816853.3254	719854.3067	689757.2336	912546.5889	729948.614
